# Gene-level alignment of single cell trajectories

**DOI:** 10.1101/2023.03.08.531713

**Authors:** Dinithi Sumanaweera, Chenqu Suo, Ana-Maria Cujba, Daniele Muraro, Emma Dann, Krzysztof Polanski, Alexander S. Steemers, Woochan Lee, Amanda J. Oliver, Jong-Eun Park, Kerstin B. Meyer, Bianca Dumitrascu, Sarah A. Teichmann

**Author notes:** Corresponding authors (S.A.T.). These authors contributed equally to this work (Dinithi Sumanaweera, Chenqu Suo).

## Abstract

Single-cell data analysis can infer dynamic changes in cell populations, for example across time, space or in response to perturbation. To compare these dynamics between two conditions, trajectory alignment via dynamic programming (DP) optimization is frequently used, but is limited by assumptions such as a definite existence of a match. Here we describe **Genes2Genes**, a Bayesian information-theoretic DP framework for aligning single-cell trajectories. **Genes2Genes** overcomes current limitations and is able to capture sequential matches and mismatches between a reference and a query at single gene resolution, highlighting distinct clusters of genes with varying patterns of expression dynamics. Across both real world and simulated datasets, **Genes2Genes** accurately captured different alignment patterns, demonstrated its utility in disease cell state trajectory analysis, and revealed that T cells differentiated *in vitro* matched to an immature *in vivo* state while lacking expression of genes associated with TNFɑ signaling. This use case demonstrates that precise trajectory alignment can pinpoint divergence from the *in vivo* system, thus guiding the optimization of *in vitro* culture conditions.
