## Supplementary Tables 2-9 for "Gene-level alignment of single cell trajectories": Table2-optimal_state_machine_params_grid_search_results.csv

	Convergence_025	Convergence_05	Convergence_075	Divergence_025	Divergence_05	Divergence_075	AllMatch	mean_inaccuracy_rate	params
6	0.8	1.8	0.8	0.6	0.2	0.0	1.4	0.11428571428571428	[0.99, 0.1, 0.7]
17	0.6	1.0	2.4	0.4	0.0	0.0	1.4	0.11836734693877551	[0.99, 0.3, 0.3]
12	0.8	1.6	1.6	0.4	0.0	0.0	1.4	0.11836734693877551	[0.99, 0.2, 0.5]
16	0.6	1.0	2.4	0.4	0.0	0.0	1.6	0.12244897959183673	[0.99, 0.3, 0.2]
11	0.8	1.6	1.6	0.4	0.0	0.0	1.6	0.12244897959183673	[0.99, 0.2, 0.4]
5	0.8	1.6	1.8	0.4	0.0	0.0	1.6	0.12653061224489798	[0.99, 0.1, 0.6]
15	0.6	1.2	2.4	0.4	0.0	0.0	2.2	0.13877551020408163	[0.99, 0.3, 0.1]
4	0.6	1.0	2.6	0.4	0.0	0.2	2.2	0.14285714285714288	[0.99, 0.1, 0.5]
10	0.6	1.0	3.0	0.4	0.0	0.0	2.2	0.1469387755102041	[0.99, 0.2, 0.3]
3	0.6	1.6	5.2	0.4	0.4	0.2	2.2	0.2163265306122449	[0.99, 0.1, 0.4]
21	0.6	3.0	5.2	0.4	0.4	0.0	1.2	0.22040816326530613	[0.99, 0.4, 0.1]
9	0.6	2.2	8.2	0.4	0.4	0.2	2.2	0.2897959183673469	[0.99, 0.2, 0.2]
44	3.8	8.6	3.2	0.6	0.6	0.6	3.2	0.42040816326530617	[0.9, 0.1, 0.7]
2	0.6	4.8	11.6	0.6	0.6	0.2	2.8	0.4326530612244898	[0.99, 0.1, 0.3]
43	6.6	12.0	5.6	0.8	1.4	1.4	4.2	0.6530612244897959	[0.8, 0.1, 0.7]
8	0.6	6.6	30.0	0.6	0.6	0.0	2.6	0.8367346938775512	[0.99, 0.2, 0.1]
42	9.2	14.4	6.6	2.6	3.0	3.8	5.8	0.926530612244898	[0.7, 0.1, 0.7]
1	2.4	12.6	38.0	0.6	0.8	0.6	3.0	1.1836734693877553	[0.99, 0.1, 0.2]
41	14.6	17.6	7.8	5.2	7.6	8.6	8.8	1.4326530612244899	[0.6, 0.1, 0.7]
13	36.8	12.0	4.4	3.8	11.6	37.6	0.4	2.1755102040816325	[0.99, 0.2, 0.6]
40	29.4	22.8	10.2	11.0	15.8	22.6	13.4	2.555102040816327	[0.5, 0.1, 0.7]
0	16.8	33.0	100.0	0.6	1.6	0.6	3.4	3.183673469387755	[0.99, 0.1, 0.1]
39	53.2	31.6	15.6	20.2	25.8	47.2	23.6	4.4326530612244905	[0.4, 0.1, 0.7]
38	84.8	45.8	23.2	37.4	46.4	82.2	62.6	7.8040816326530615	[0.3, 0.1, 0.7]
7	100.0	100.0	100.0	100.0	99.8	99.8	0.2	12.240816326530615	[0.99, 0.1, 0.8]
19	100.0	100.0	100.0	100.0	100.0	100.0	0.4	12.253061224489796	[0.99, 0.3, 0.5]
14	100.0	100.0	100.0	100.0	100.0	100.0	0.4	12.253061224489796	[0.99, 0.2, 0.7]
18	100.0	100.0	100.0	100.0	100.0	100.0	0.4	12.253061224489796	[0.99, 0.3, 0.4]
20	100.0	100.0	100.0	100.0	100.0	100.0	0.4	12.253061224489796	[0.99, 0.3, 0.6]
35	100.0	100.0	100.0	100.0	100.0	100.0	0.6	12.257142857142856	[0.99, 0.8, 0.1]
34	100.0	100.0	100.0	100.0	100.0	100.0	0.6	12.257142857142856	[0.99, 0.7, 0.2]
32	100.0	100.0	100.0	100.0	100.0	100.0	0.6	12.257142857142856	[0.99, 0.6, 0.3]
33	100.0	100.0	100.0	100.0	100.0	100.0	0.6	12.257142857142856	[0.99, 0.7, 0.1]
30	100.0	100.0	100.0	100.0	100.0	100.0	0.6	12.257142857142856	[0.99, 0.6, 0.1]
29	100.0	100.0	100.0	100.0	100.0	100.0	0.6	12.257142857142856	[0.99, 0.5, 0.4]
28	100.0	100.0	100.0	100.0	100.0	100.0	0.6	12.257142857142856	[0.99, 0.5, 0.3]
27	100.0	100.0	100.0	100.0	100.0	100.0	0.6	12.257142857142856	[0.99, 0.5, 0.2]
26	100.0	100.0	100.0	100.0	100.0	100.0	0.6	12.257142857142856	[0.99, 0.5, 0.1]
25	100.0	100.0	100.0	100.0	100.0	100.0	0.6	12.257142857142856	[0.99, 0.4, 0.5]
24	100.0	100.0	100.0	100.0	100.0	100.0	0.6	12.257142857142856	[0.99, 0.4, 0.4]
23	100.0	100.0	100.0	100.0	100.0	100.0	0.6	12.257142857142856	[0.99, 0.4, 0.3]
31	100.0	100.0	100.0	100.0	100.0	100.0	0.6	12.257142857142856	[0.99, 0.6, 0.2]
22	100.0	100.0	100.0	100.0	100.0	100.0	0.6	12.257142857142856	[0.99, 0.4, 0.2]
37	100.0	100.0	59.0	86.4	100.0	100.0	100.0	13.171428571428573	[0.2, 0.1, 0.7]
36	100.0	100.0	100.0	100.0	100.0	100.0	100.0	14.285714285714286	[0.1, 0.1, 0.7]
