## Supplementary Tables 2-9 for "Gene-level alignment of single cell trajectories": Table3-HealthyIPF_overrep_results_top_k_DE_threshold_0.4sim_215genes.csv

	Gene_set	Term	Overlap	P-value	Adjusted P-value	Old P-value	Old Adjusted P-value	Odds Ratio	Combined Score	Genes	-log10 Adjusted P-value	-log10 FDR q-val
0	MSigDB_Hallmark_2020	Epithelial Mesenchymal Transition	16/200	5.389872495153148e-10	2.2098477230127917e-08	0	0	8.564998907581385	182.78846129388552	NNMT;CXCL8;NTM;ITGA2;LAMA3;FN1;TNC;PLOD2;LAMC2;BMP1;COL4A2;COL4A1;CALD1;ABI3BP;TIMP3;MYL9	7.655637651805285	7.655637651805285
41	KEGG_2021_Human	AGE-RAGE signaling pathway in diabetic complications	10/100	1.2460350916547462e-07	2.3923873759771128e-05	0	0	10.67479674796748	169.7092964689733	CXCL8;COL4A2;COL4A1;AKT3;FN1;PLCE1;CCL2;NFATC1;AGER;FOXO1	4.621168497915985	4.621168497915985
42	KEGG_2021_Human	ECM-receptor interaction	8/88	4.812761871545744e-06	0.00046202513966839135	0	0	9.519323671497585	116.55687838793176	COL4A2;COL4A1;ITGA2;LAMA3;TNC;FN1;ITGB8;LAMC2	3.3353343930105006	3.3353343930105006
43	KEGG_2021_Human	Focal adhesion	11/201	1.1833091597555927e-05	0.0006930856637096279	0	0	5.561016511867905	63.087566749057935	COL4A2;COL4A1;CAV1;ITGA2;AKT3;LAMA3;FN1;TNC;ITGB8;LAMC2;MYL9	3.1592130843244433	3.1592130843244433
44	KEGG_2021_Human	Amoebiasis	8/102	1.4439284660617249e-05	0.0006930856637096279	0	0	8.095796073594409	90.2321644067354	CXCL8;COL4A2;IL1R1;COL4A1;LAMA3;FN1;LAMC2;RAB7A	3.1592130843244433	3.1592130843244433
1	MSigDB_Hallmark_2020	Inflammatory Response	10/200	6.3694177670215e-05	0.0013057306422394	0	0	5.030808729139923	48.604743001418434	ABCA1;HRH1;CXCL8;GCH1;IL1R1;CCL20;SLC11A2;ITGB8;CCL2;EREG	2.8841464039599924	2.8841464039599924
45	KEGG_2021_Human	Small cell lung cancer	7/92	6.080511163114129e-05	0.0023349162866358	0	0	7.799773755656108	75.71892991408991	COL4A2;COL4A1;ITGA2;AKT3;LAMA3;FN1;LAMC2	2.631728685506376	2.631728685506376
2	MSigDB_Hallmark_2020	TNF-alpha Signaling via NF-kB	9/200	0.0003246771555382068	0.0044372544590221	0	0	4.4819295481116255	36.00190242248068	ABCA1;TNFAIP8;GCH1;CCL20;DDX58;TNC;CCL2;SLC2A3;PLPP3	2.35288566549565	2.35288566549565
3	MSigDB_Hallmark_2020	Androgen Response	6/100	0.0007408899403909266	0.0075941218890069	0	0	6.013743255624554	43.34500752595923	TNFAIP8;HMGCS1;BMPR1B;NDRG1;PLPP1;FKBP5	2.119522436522232	2.119522436522232
4	MSigDB_Hallmark_2020	IL-2/STAT5 Signaling	7/199	0.0058459508177718	0.0273524867330887	0	0	3.434269831730769	17.659036167263647	SOCS2;MYO1E;P4HA1;SLC2A3;NDRG1;AGER;PLPP1	1.5630031839424583	1.5630031839424583
5	MSigDB_Hallmark_2020	Hypoxia	7/200	0.0060042044048243	0.0273524867330887	0	0	3.416301315265046	17.475390133156854	P4HA1;CAV1;S100A4;SLC2A3;ANGPTL4;NDRG1;MT1E	1.5630031839424583	1.5630031839424583
6	MSigDB_Hallmark_2020	Apical Junction	7/200	0.0060042044048243	0.0273524867330887	0	0	3.416301315265046	17.475390133156854	BMP1;ITGA2;AKT3;LAMA3;CLDN18;LAMC2;MYL9	1.5630031839424583	1.5630031839424583
7	MSigDB_Hallmark_2020	p53 Pathway	7/200	0.0060042044048243	0.0273524867330887	0	0	3.416301315265046	17.475390133156854	KRT17;SFN;S100A4;FGF13;PPM1D;NDRG1;PITPNC1	1.5630031839424583	1.5630031839424583
8	MSigDB_Hallmark_2020	KRAS Signaling Up	7/200	0.0060042044048243	0.0273524867330887	0	0	3.416301315265046	17.475390133156854	PIGR;SLPI;CCL20;ITGA2;ANGPTL4;HDAC9;EREG	1.5630031839424583	1.5630031839424583
46	KEGG_2021_Human	Human papillomavirus infection	11/331	0.0009507368332647376	0.0304235786644716	0	0	3.2799479166666665	22.822773882865164	COL4A2;COL4A1;ITGA2;AKT3;LAMA3;FN1;TNC;ITGB8;ISG15;LAMC2;FOXO1	1.516789702090363	1.516789702090363
47	KEGG_2021_Human	PI3K-Akt signaling pathway	11/354	0.0016259318303841	0.0445969873476792	0	0	3.056393986165895	19.627166386033505	PRKAA2;COL4A2;COL4A1;ITGA2;AKT3;LAMA3;FN1;TNC;ITGB8;LAMC2;EREG	1.350694478114543	1.350694478114543
