## Supplementary Tables 2-9 for "Gene-level alignment of single cell trajectories": Table4-SPT_overrep_results_top_k_DE_threshold_0.4sim_150genes.csv

	Gene_set	Term	Overlap	P-value	Adjusted P-value	Old P-value	Old Adjusted P-value	Odds Ratio	Combined Score	Genes	-log10 Adjusted P-value	-log10 FDR q-val
37	KEGG_2021_Human	Herpes simplex virus 1 infection	18/498	3.839639732030341e-08	4.530774883795801e-06	0	0	5.502840909090909	93.96267148971252	ZNF320;ZNF540;ZNF221;ZNF324B;SP100;ZNF460;ZNF93;ZNF439;ZNF813;ZNF713;ZNF404;ZNF667;ZNF853;ZNF841;ZNF114;ZNF730;ZNF850;ZNF442	5.343827515652209	5.343827515652209
0	MSigDB_Hallmark_2020	TNF-alpha Signaling via NF-kB	10/200	2.77449437462695e-06	0.00010265629186119716	0	0	7.390977443609023	94.56786706856566	KLF10;NR4A1;JUN;CEBPD;MAFF;REL;MXD1;KLF4;JUNB;ATF3	3.988614427327405	3.988614427327405
38	KEGG_2021_Human	Th17 cell differentiation	6/107	0.00015608070368267854	0.009208761517278	0	0	8.147277227722773	71.4120039554682	JUN;TBX21;RORC;NFATC2;HIF1A;RUNX1	2.035798773970272	2.035798773970272
39	KEGG_2021_Human	Transcriptional misregulation in cancer	7/192	0.0006242605161553203	0.0245542469687759	0	0	5.203364203364203	38.39532673512342	HOXA10;MEIS1;MEF2C;SPI1;REL;HMGA2;RUNX1	1.6098733802992304	1.6098733802992304
40	KEGG_2021_Human	Human T-cell leukemia virus 1 infection	7/219	0.001345082255093	0.0283783020472358	0	0	4.534437260852355	29.97852556869507	JUN;SPI1;MSX2;CREB3L1;E2F2;NFATC2;CREB5	1.547013593148322	1.547013593148322
41	KEGG_2021_Human	Hepatitis B	6/162	0.0014104652862642	0.0283783020472358	0	0	5.260149572649572	34.52675723021024	JUN;CREB3L1;STAT4;E2F2;NFATC2;CREB5	1.547013593148322	1.547013593148322
42	KEGG_2021_Human	Inflammatory bowel disease	4/65	0.0014429645108763	0.0283783020472358	0	0	8.887940714125309	58.13651432264878	JUN;TBX21;RORC;STAT4	1.547013593148322	1.547013593148322
