## Supplementary Tables 2-9 for "Gene-level alignment of single cell trajectories": Table5-SPT_overrep_results_pluripotent.csv

	Gene_set	Term	Overlap	P-value	Adjusted P-value	Old P-value	Old Adjusted P-value	Odds Ratio	Combined Score	Genes	-log10 Adjusted P-value	-log10 FDR q-val
14	KEGG_2021_Human	Signaling pathways regulating pluripotency of stem cells	6/143	4.8314992755657285e-06	4.831499275565729e-05	0	0	15.768015925680158	193.00609254187705	DLX5;HAND1;NANOG;ISL1;POU5F1;TBX3	4.315918081242671	4.315918081242671
