## Supplementary Tables 2-9 for "Gene-level alignment of single cell trajectories": Table6-SPT_DNonwards_overrep_results_top_k_DE_threshold_0.4sim_64genes.csv

	Gene_set	Term	Overlap	P-value	Adjusted P-value	Old P-value	Old Adjusted P-value	Odds Ratio	Combined Score	Genes	-log10 Adjusted P-value	-log10 FDR q-val
0	MSigDB_Hallmark_2020	TNF-alpha Signaling via NF-kB	16/200	1.7460627275211843e-18	5.2381881825635525e-17	0	0	35.78260869565217	1463.1211088369805	JUN;EGR2;TSC22D1;CEBPD;FOS;KLF4;RELA;KLF2;NR4A2;NR4A1;NR4A3;MAFF;FOSB;MXD1;JUNB;ATF3	16.280818903547118	16.280818903547118
1	MSigDB_Hallmark_2020	p53 Pathway	6/200	4.293362606078043e-05	0.0006440043909117064	0	0	10.527195165303946	105.85995040023371	JUN;TSC22D1;FOS;KLF4;MXD1;ATF3	3.1911111715497786	3.1911111715497786
2	MSigDB_Hallmark_2020	UV Response Up	5/158	0.00015120916641580995	0.001512091664158	0	0	10.95768250803146	96.39305070783467	NR4A1;FOSB;FOS;JUNB;ATF3	2.8204218807717503	2.8204218807717503
3	MSigDB_Hallmark_2020	Hypoxia	5/200	0.00044942710058951823	0.0026965626035371	0	0	8.579313342025207	66.1253741268086	JUN;MAFF;FOS;ETS1;ATF3	2.569189492655587	2.569189492655587
4	MSigDB_Hallmark_2020	G2-M Checkpoint	5/200	0.00044942710058951823	0.0026965626035371	0	0	8.579313342025207	66.1253741268086	TFDP1;E2F1;CTCF;E2F4;CENPA	2.569189492655587	2.569189492655587
31	KEGG_2021_Human	Human T-cell leukemia virus 1 infection	6/219	7.106673372273487e-05	0.0040478334983269	0	0	9.578921806702285	91.49681901414483	JUN;EGR2;E2F1;FOS;ETS1;RELA	2.392777359865153	2.392777359865153
30	KEGG_2021_Human	Osteoclast differentiation	5/127	5.388365736247436e-05	0.0040478334983269	0	0	13.763545429285912	135.27752950802957	JUN;FOSB;FOS;JUNB;RELA	2.392777359865153	2.392777359865153
32	KEGG_2021_Human	Pertussis	4/76	0.00010291102114390536	0.0040478334983269	0	0	18.392592592592592	168.87427081354542	JUN;IRF8;FOS;RELA	2.392777359865153	2.392777359865153
34	KEGG_2021_Human	Th1 and Th2 cell differentiation	4/92	0.00021571390025890868	0.0046079879081897	0	0	15.036363636363635	126.930329190975	JUN;TBX21;FOS;RELA	2.336488669214484	2.336488669214484
35	KEGG_2021_Human	IL-17 signaling pathway	4/94	0.00023430446990795357	0.0046079879081897	0	0	14.70074074074074	122.88186205305892	JUN;FOSB;FOS;RELA	2.336488669214484	2.336488669214484
33	KEGG_2021_Human	Hepatitis B	5/162	0.00016994315471109475	0.0046079879081897	0	0	10.676346755910613	92.67118694145988	JUN;EGR2;E2F1;FOS;RELA	2.336488669214484	2.336488669214484
36	KEGG_2021_Human	Kaposi sarcoma-associated herpesvirus infection	5/193	0.0003818861765398607	0.0056696769544984	0	0	8.901911287414352	70.0614954257495	JUN;TCF7;E2F1;FOS;RELA	2.246441685529593	2.246441685529593
37	KEGG_2021_Human	Th17 cell differentiation	4/107	0.0003843848782710844	0.0056696769544984	0	0	12.836893203883497	100.94761083790652	JUN;TBX21;FOS;RELA	2.246441685529593	2.246441685529593
38	KEGG_2021_Human	TNF signaling pathway	4/112	0.0004571198466513519	0.0059933491005399	0	0	12.239506172839508	94.12871723871912	JUN;FOS;JUNB;RELA	2.222330424786001	2.222330424786001
39	KEGG_2021_Human	Cocaine addiction	3/49	0.0005183450664787606	0.0061164717844493	0	0	21.26514611546685	160.8680528373254	JUN;FOSB;RELA	2.213499023344624	2.213499023344624
40	KEGG_2021_Human	Chemical carcinogenesis	5/239	0.0010038936429414	0.010105536532666	0	0	7.135303491235694	49.2612019818858	JUN;E2F1;FOS;KLF4;RELA	1.9954406235647664	1.9954406235647664
41	KEGG_2021_Human	Fluid shear stress and atherosclerosis	4/139	0.001027681681288	0.010105536532666	0	0	9.778271604938272	67.27890699119537	JUN;FOS;RELA;KLF2	1.9954406235647664	1.9954406235647664
44	KEGG_2021_Human	Mitophagy	3/68	0.0013503136875026	0.010387588859017	0	0	15.034804539722572	99.34124344066628	JUN;E2F1;RELA	1.9834852480871885	1.9834852480871885
45	KEGG_2021_Human	Amphetamine addiction	3/69	0.0014084866249514	0.010387588859017	0	0	14.806259314456035	97.2066380046475	JUN;FOSB;FOS	1.9834852480871885	1.9834852480871885
43	KEGG_2021_Human	Breast cancer	4/147	0.0012642410854189	0.010387588859017	0	0	9.227505827505828	61.57776025614861	JUN;TCF7;E2F1;FOS	1.9834852480871885	1.9834852480871885
42	KEGG_2021_Human	Inflammatory bowel disease	3/65	0.0011849578216224	0.010387588859017	0	0	15.76467477525119	106.22313689436604	JUN;TBX21;RELA	1.9834852480871885	1.9834852480871885
46	KEGG_2021_Human	Cellular senescence	4/156	0.0015732312737645	0.010920075900248	0	0	8.677192982456141	56.008014940620406	E2F1;E2F4;ETS1;RELA	1.9617743430466363	1.9617743430466363
47	KEGG_2021_Human	Leishmaniasis	3/77	0.0019310474335392	0.0126590887309794	0	0	13.200265839610102	82.49760520901614	JUN;FOS;RELA	1.897597556036773	1.897597556036773
48	KEGG_2021_Human	B cell receptor signaling pathway	3/81	0.0022319579660503	0.0138616336838915	0	0	12.520807061790668	76.43797537174072	JUN;FOS;RELA	1.8581855822719742	1.8581855822719742
49	KEGG_2021_Human	Colorectal cancer	3/86	0.002647000027125	0.0156173001600379	0	0	11.763578905787083	69.80893974501691	JUN;TCF7;FOS	1.8063940426060856	1.8063940426060856
50	KEGG_2021_Human	PD-L1 expression and PD-1 checkpoint pathway in cancer	3/89	0.0029173912116181	0.0163929601414733	0	0	11.3515059092642	66.25948331984446	JUN;FOS;RELA	1.7853426170805067	1.7853426170805067
6	MSigDB_Hallmark_2020	KRAS Signaling Up	4/200	0.0038612882755342	0.0165483783237183	0	0	6.714285714285714	37.30963669275872	ZNF639;IRF8;KLF4;ETS1	1.78124455896186	1.78124455896186
5	MSigDB_Hallmark_2020	IL-2/STAT5 Signaling	4/199	0.0037930508280137	0.0165483783237183	0	0	6.749059829059829	37.6232050947777	EOMES;MAFF;IRF8;MXD1	1.78124455896186	1.78124455896186
51	KEGG_2021_Human	Prostate cancer	3/97	0.0037195964427495	0.0199505627383838	0	0	10.381234740146494	58.07408154439389	TCF7;E2F1;RELA	1.7000448498154266	1.7000448498154266
52	KEGG_2021_Human	Chagas disease	3/102	0.0042828592511413	0.0205222846166626	0	0	9.85444610034774	53.73761944749817	JUN;FOS;RELA	1.687774293600168	1.687774293600168
53	KEGG_2021_Human	T cell receptor signaling pathway	3/104	0.0045218593223155	0.0205222846166626	0	0	9.65833468592761	52.14372651615839	JUN;FOS;RELA	1.687774293600168	1.687774293600168
55	KEGG_2021_Human	C-type lectin receptor signaling pathway	3/104	0.0045218593223155	0.0205222846166626	0	0	9.65833468592761	52.14372651615839	JUN;EGR2;RELA	1.687774293600168	1.687774293600168
54	KEGG_2021_Human	Toll-like receptor signaling pathway	3/104	0.0045218593223155	0.0205222846166626	0	0	9.65833468592761	52.14372651615839	JUN;FOS;RELA	1.687774293600168	1.687774293600168
56	KEGG_2021_Human	Herpes simplex virus 1 infection	6/498	0.0051187971017643	0.0223710391854887	0	0	4.088309503784693	21.565161367184142	ZNF726;ZNF736;ZNF433;RELA;ZNF442;ZNF563	1.6503138414714968	1.6503138414714968
57	KEGG_2021_Human	Pathways in cancer	6/531	0.0069472755724466	0.0292778041981679	0	0	3.824827586206896	19.007120009268977	JUN;TCF7;E2F1;FOS;ETS1;RELA	1.5334614979817645	1.5334614979817645
58	KEGG_2021_Human	Cell cycle	3/124	0.0073603848624526	0.0299491521989452	0	0	8.053786749762905	39.55732576812044	TFDP1;E2F1;E2F4	1.5236154671154458	1.5236154671154458
59	KEGG_2021_Human	Relaxin signaling pathway	3/129	0.0082019467300635	0.03163210104052	0	0	7.73224043715847	37.14091804206515	JUN;FOS;RELA	1.4998719607874147	1.4998719607874147
60	KEGG_2021_Human	Salmonella infection	4/249	0.0083101282394586	0.03163210104052	0	0	5.358095238095238	25.66677773391998	JUN;TCF7;FOS;RELA	1.4998719607874147	1.4998719607874147
61	KEGG_2021_Human	Yersinia infection	3/137	0.0096621269756263	0.0356290932226222	0	0	7.267678003425495	33.718693496092364	JUN;FOS;RELA	1.4481952305095727	1.4481952305095727
62	KEGG_2021_Human	Measles	3/139	0.0100493205129382	0.0359339339553549	0	0	7.160077145612343	32.93814673221922	JUN;FOS;RELA	1.4444952347414002	1.4444952347414002
63	KEGG_2021_Human	Apoptosis	3/142	0.0106468909590826	0.0369509745050515	0	0	7.004481660573181	31.81776939369303	JUN;FOS;RELA	1.4323741035049984	1.4323741035049984
64	KEGG_2021_Human	Cushing syndrome	3/155	0.0134718225129174	0.044157640459007	0	0	6.401207937877481	27.57099475060908	NR4A1;TCF7;E2F1	1.3549941409629769	1.3549941409629769
65	KEGG_2021_Human	Non-alcoholic fatty liver disease	3/155	0.0134718225129174	0.044157640459007	0	0	6.401207937877481	27.57099475060908	JUN;FOS;RELA	1.3549941409629769	1.3549941409629769
66	KEGG_2021_Human	MAPK signaling pathway	4/294	0.0145782354931802	0.0464927510323046	0	0	4.51632183908046	19.09602753718231	NR4A1;JUN;FOS;RELA	1.3326147553268917	1.3326147553268917
