## Supplementary Tables 2-9 for "Gene-level alignment of single cell trajectories": Table7-CD8_DNonwards_overrep_results_top_k_DE_threshold_0.4sim_61genes.csv

	Gene_set	Term	Overlap	P-value	Adjusted P-value	Old P-value	Old Adjusted P-value	Odds Ratio	Combined Score	Genes	-log10 Adjusted P-value	-log10 FDR q-val
0	MSigDB_Hallmark_2020	TNF-alpha Signaling via NF-kB	14/200	9.415566442038018e-16	2.6363586037706452e-14	0	0	31.63372226035232	1094.495066767004	JUN;TSC22D1;CEBPD;FOS;KLF4;KLF2;NR4A2;NR4A1;NR4A3;FOSB;HES1;MXD1;JUNB;ATF3	13.57899551629113	13.57899551629113
1	MSigDB_Hallmark_2020	p53 Pathway	7/200	2.486808778486427e-06	3.4815322898809976e-05	0	0	13.26252158894646	171.14634624328534	JUN;TSC22D1;ZBTB16;FOS;KLF4;MXD1;ATF3	4.458229572554433	4.458229572554433
2	MSigDB_Hallmark_2020	UV Response Up	5/158	0.00012024964289799591	0.0011223300003812	0	0	11.546451914098974	104.21758933270934	NR4A1;FOSB;FOS;JUNB;ATF3	2.949879428041882	2.949879428041882
3	MSigDB_Hallmark_2020	KRAS Signaling Up	5/200	0.0003592601567844897	0.0025148210974914	0	0	9.04029304029304	71.70275663984069	MAFB;PRDM1;KLF4;ETS1;ETV5	2.5994929048966617	2.5994929048966617
4	MSigDB_Hallmark_2020	Hypoxia	4/200	0.0032458250655199	0.0129833002620798	0	0	7.0687432867884	40.50662547348915	JUN;FOS;ETS1;ATF3	1.886614898950967	1.886614898950967
5	MSigDB_Hallmark_2020	Estrogen Response Early	4/200	0.0032458250655199	0.0129833002620798	0	0	7.0687432867884	40.50662547348915	HES1;FOS;KLF4;MYBL1	1.886614898950967	1.886614898950967
6	MSigDB_Hallmark_2020	E2F Targets	4/200	0.0032458250655199	0.0129833002620798	0	0	7.0687432867884	40.50662547348915	HMGA1;PA2G4;CTCF;MXD3	1.886614898950967	1.886614898950967
28	KEGG_2021_Human	Th1 and Th2 cell differentiation	4/92	0.00017904509648552936	0.0152188332012699	0	0	15.830143540669855	136.5804656373475	JUN;TBX21;FOS;RUNX3	1.8176186428134518	1.8176186428134518
29	KEGG_2021_Human	Osteoclast differentiation	4/127	0.0006116673121719763	0.0259958607673089	0	0	11.305662530309514	83.65423783356067	JUN;FOSB;FOS;JUNB	1.585095797760951	1.585095797760951
30	KEGG_2021_Human	Breast cancer	4/147	0.0010561688730801	0.026045739380103	0	0	9.71463624095203	66.57544345938668	JUN;HEY1;HES1;FOS	1.5842633094103609	1.5842633094103609
31	KEGG_2021_Human	Amphetamine addiction	3/69	0.0012256818531813	0.026045739380103	0	0	15.574451410658307	104.41514007609578	JUN;FOSB;FOS	1.5842633094103609	1.5842633094103609
7	MSigDB_Hallmark_2020	Reactive Oxygen Species Pathway	2/49	0.0098141695602493	0.0343495934608726	0	0	14.346916696718356	66.33911074696528	HHEX;JUNB	1.464078398596993	1.464078398596993
32	KEGG_2021_Human	Transcriptional misregulation in cancer	4/192	0.0028035057218447	0.0360764762121325	0	0	7.372527062336693	43.32749076633032	HHEX;NR4A3;ZBTB16;ETV5	1.4427758889893874	1.4427758889893874
33	KEGG_2021_Human	Maturity onset diabetes of the young	2/26	0.0028369216422226	0.0360764762121325	0	0	28.12853107344633	164.97484015733718	HHEX;HES1	1.4427758889893874	1.4427758889893874
34	KEGG_2021_Human	IL-17 signaling pathway	3/94	0.002971003923352	0.0360764762121325	0	0	11.28154604016673	65.64568466694604	JUN;FOSB;FOS	1.4427758889893874	1.4427758889893874
35	KEGG_2021_Human	Herpes simplex virus 1 infection	6/498	0.0040345587141162	0.0363613285588977	0	0	4.311973392461197	23.771298512001515	ZNF726;ZNF433;ZNF257;ZNF135;ZNF442;ZFP28	1.4393602570436577	1.4393602570436577
36	KEGG_2021_Human	Parathyroid hormone synthesis, secretion and action	3/106	0.0041668256176041	0.0363613285588977	0	0	9.96116504854369	54.59316889336487	NR4A2;MAFB;FOS	1.4393602570436577	1.4393602570436577
37	KEGG_2021_Human	Th17 cell differentiation	3/107	0.0042778033598703	0.0363613285588977	0	0	9.864887267904509	53.80620886099999	JUN;TBX21;FOS	1.4393602570436577	1.4393602570436577
38	KEGG_2021_Human	TNF signaling pathway	3/112	0.0048596216360786	0.0375516217333352	0	0	9.409996836444163	50.12512124489084	JUN;FOS;JUNB	1.4253713024779235	1.4253713024779235
39	KEGG_2021_Human	Pathways in cancer	6/531	0.0054980945115165	0.0389448361232423	0	0	4.034077922077922	20.990734278801064	JUN;HEY1;ZBTB16;HES1;FOS;ETS1	1.4095501192970847	1.4095501192970847
40	KEGG_2021_Human	Chemical carcinogenesis	4/239	0.0060923209366526	0.039834406124267	0	0	5.883986562150056	30.01260420430123	JUN;KLF5;FOS;KLF4	1.3997416531783777	1.3997416531783777
