## Supplementary Tables 2-9 for "Gene-level alignment of single cell trajectories": Table8-ATO_manifest.csv

TO_number	Fiaj	Kolf	MS5hDLL4	iPSC source	human_cell_batch	iPSC passage	ATO_day	ATO_wk	treatment	Date_of_sample	FACS_sort	10x_kit	sanger_sample_ID	sequence_name	CITE_name
1	Y	Y	Y	CGaP	souporcell_Fiaj_Kolf	P21	-14	-2	None	28/01/2020	unsorted_sorted	5' v1.0	T01_D-14	6180STDY8814872	6180STDY8814874
2	Y	N	Y	CGaP	souporcell_Fiaj_Kolf	P21	-7	-1	None	04/02/2020	unsorted	5' v1.0	T01_D-7	6180STDY8814873
3	Y	Y	N	CGaP	souporcell_Fiaj_Kolf	P23	7	1	None	26/08/2020	mouseCD29neg	5' v1.0	TO3 KOLF_FIAJ D7	6180STDY9448806	6180STDY9448807
4	Y	Y	N	CGaP	souporcell_Fiaj_Kolf	P23	20	3	None	08/09/2020	mouseCD29neg_CD45pos	5' v1.0	TO4 KOLF_FIAJ wk3	6180STDY9448808	6180STDY9448810
5	Y	Y	Y	CGaP	souporcell_Fiaj_Kolf	P23	37	5	None	25/09/2020	live	5' v1.0	T05 KOLF_FIAJ wk5	6180STDY9448811
6	Y	Y	Y	CGaP	souporcell_Fiaj_Kolf	P23	50	7	None	08/10/2020	live	5' v1.0	T06 KOLF_FIAJ wk7	6180STDY9448813	6180STDY9448815
9	Y	Y	N	CGaP	souporcell_Fiaj_Kolf	P25	-7	-1	None	26/04/2021	mouse CD29neg	5' v1.0	T09_Kolf_Fiaj_ATO_WT_D-7	6180STDY10267835
10	Y	Y	N	CGaP	souporcell_Fiaj_Kolf	P25	0	0	None	04/05/2021	mouse CD29neg	5' v1.0	T10_Kolf_Fiaj_ATO_WT_D0	6180STDY10267836
23	N	Y	Y	CGaP			49	7	TNFa	15/02/2023	CD45pos	5' v2.0	T23_TNF_wk7	6180STDY13657795	6180STDY13657796
