## Supplementary Tables 2-9 for "Gene-level alignment of single cell trajectories": Table9-ATO_hashtagging.csv

TO_number	iPSC line	iPSC source	iPSC passage	ATO days	treatment	Date_of_sample	FACS_sort	Hashtag antibody	sanger_sample_ID	sequence_name	CITE_name
1	Fiaj_1	CGaP	P21	-14	None	28/01/2020	unsorted	TotalSeq-C0251	T01 D-14	6180STDY8814872	6180STDY8814874
1	Kolf_2	CGaP	P21	-14	None	28/01/2020	unsorted	TotalSeq-C0252	T01 D-14	6180STDY8814872	6180STDY8814874
1	Kolf_2	CGaP	P21	-14	None	28/01/2020	CD326-CD56+	TotalSeq-C0253	T01 D-14	6180STDY8814872	6180STDY8814874
1	Fiaj_1	CGaP	P21	-14	None	28/01/2020	total - CD326-CD56+	TotalSeq-C0254	T01 D-14	6180STDY8814872	6180STDY8814874
1	Kolf_2	CGaP	P21	-14	None	28/01/2020	total - CD326-CD56+	TotalSeq-C0255	T01 D-14	6180STDY8814872	6180STDY8814874
1	MS5-hDLL4	Gay Crooks	PN+4	NA	None		NA	NA	T01 D-14	6180STDY8814872	6180STDY8814874
3	Kolf_2	CGaP	P23	6	None	26/08/2020	mouse CD29-	TotalSeq-C0253	TO3 KOLF_FIAJ D7	6180STDY9448806	6180STDY9448807
3	Fiaj_1	CGaP	P23	7	None	26/08/2020	mouse CD29-	TotalSeq-C0251	TO3 KOLF_FIAJ D7	6180STDY9448806	6180STDY9448807
23	Kolf_2	CGaP		49	None	15/02/2023	CD45+	TotalSeq-C0251	T23_TNF_wk7	6180STDY13657795	6180STDY13657796
23	Kolf_2	CGaP		49	TNF1ng/ml	15/02/2023	CD45+	TotalSeq-C0252	T23_TNF_wk7	6180STDY13657795	6180STDY13657796
23	Kolf_2	CGaP		49	TNF5ng/ml	15/02/2023	CD45+	TotalSeq-C0253	T23_TNF_wk7	6180STDY13657795	6180STDY13657796
23	Kolf_2	CGaP		49	TNF25ng/ml	15/02/2023	CD45+	TotalSeq-C0254	T23_TNF_wk7	6180STDY13657795	6180STDY13657796
