## Supplementary material for "Gene-level alignment of single cell trajectories": G2G_HealthyIPF_alignments.csv

	Gene	5-state alignment string	Alignment similarity %	Cluster_id
0	AASS	MMMMIIIIIDIDIDIIDDDDDD	18.18	4
1	AATK	MMMMDDDDMMIDIDIIIIID	30.0	1
2	ABCA1	MMMMMMIIIIDIDIDIDDDD	30.0	4
3	ABCA6	DDDDMMMMMMMMMVVVV	76.47	8
4	ABCC13	MDDDMMMMMMMMMVVV	81.25	8
5	ABCC9	MMMMIMMMMWWWWWIIII	72.22	6
6	ABHD17AP3	DDDMMMMMMMMMMVVV	81.25	8
7	ABI3BP	MMMIIIIIIMMMDDIDDDDD	30.0	3
8	ABTB2	MMMMDDDDDMMIIIIIIIDD	30.0	1
9	ACKR1	DDDMMMMMMMMMMIII	62.5	8
10	ACOT13	MMMMIIIIDDIDIDIDMMDD	30.0	4
11	ACSL3	MMMMMMIIDIDMMMMD	62.5	4
12	ACSL4	MMMMMMIIDIDMMMMD	62.5	4
13	ACSS2	MMMMMMMMMMMMID	85.71	0
14	ADAM12	MMMMMMMMMWWWWIIII	76.47	6
15	ADAMTS12	MMMMMMMMMMWWWIII	81.25	6
16	ADAMTS6	MMIMMMMMMWWWWWIIII	72.22	6
17	ADAMTS9	MMMMIIIDIDIDIDIIIDDDDD	18.18	4
18	ADAMTS9-AS2	MMMMIIIDDIDIDMMMMD	44.44	4
19	ADAMTSL1	MMMMMMMMMMMMM	100.0	0
20	ADAP1	MMMMMIDIIDIDMMMIDD	44.44	4
21	ADD3-AS1	MDMMMMMMMMMIIDID	62.5	0
22	ADGRA2	MMMMMMMMIIMMMDD	73.33	0
23	ADGRE2	DDDIDMMMMMMMMMIII	52.94	8
24	ADRB1	MMMMMMMMIDIIDDIDID	44.44	0
25	AGER	MMMMMMIIIIDIDIDIDDDD	30.0	4
26	AGPAT5	MMMMMMMMMWWWWIIII	76.47	6
27	AKAP12	DDDDMMMMMMMMMIIII	52.94	8
28	AKAP17BP	MMMMMMMMMMMMM	100.0	0
29	AKAP7	MMMMMMIDIDIDIIIIDDDD	30.0	4
30	AKAP8	MMMMDDDDDMMIIDIIIIID	30.0	1
31	AKR1C1	MMMMIIDDIDIDMMMMM	52.94	4
32	AKR1C2	MMMMMMMMMMMMM	100.0	0
33	AKT3	MMMMDDDDDMMMIDIIIII	36.84	1
34	ALDH1A2	MMMMMMMMMWWWWIIII	76.47	6
35	ALDH3A1	DDDDMMMMMMMVVVIIIDD	52.63	2
36	ANGPTL1	MMMMMMMMMMMMM	100.0	0
37	ANGPTL4	MMMMIIIIVVVVIDDDDDDDDD	36.36	4
38	ANKRD1	IIIIIIIDIDIMMDDDDDDMMD	18.18	3
39	ANKRD18B	DDDIDMMMMMMMMMIII	52.94	8
40	ANKRD20A21P	MMMMMMMMMMWWWIII	81.25	6
41	ANKRD29	MMMMMMIIIIDIDIDIDDDD	30.0	4
42	ANKRD36C	MMMMMDDDDMMIIDIIIID	36.84	1
43	ANKRD42	MMMMIDMMMMMMMID	73.33	0
44	ANOS1	MMMMMMIIIIDDIDIDIDDD	30.0	4
45	APAF1	MMMMIIIIIMDDDMMMDD	44.44	4
46	APBA1	MMMMMMMMMWWWWIIII	76.47	6
47	AQP4	MMMMMMIDIIDIDIDIDIDD	30.0	4
48	AQP4-AS1	MMIMMMMMMMMMMD	85.71	0
49	AQP5	MMMMIIIIDDDIDMMMIDD	36.84	4
50	ARG2	MMMMIDMMMMIDIDIDID	44.44	0
51	ARHGAP31	MMMMMIIDIDIDMMIIDDD	36.84	4
52	ARLNC1	DDDMMMMMMMMMMVVV	81.25	8
53	ARMH1	MMIMMMMMMWWWWWIIII	72.22	6
54	ASAP3	MMMMIIIDDIDIDMMMMD	44.44	4
55	ASMTL-AS1	MMIIIDDMMMMMMMDID	52.94	0
56	ATAD2	MMMMIIIDDIDIDIDMMIDD	30.0	4
57	ATF7IP2	MMMMMMIIIIDIDIDIDDDD	30.0	4
58	ATP10A	MMMMMIIDDMMMIIIDDD	44.44	1
59	ATP8B5P	MMMMIIMMMMMDDMM	73.33	0
60	BAG3	MMMMIIIDIDIDIDMMIDDD	30.0	4
61	BATF3	DDDIDMMMMMMMMMIII	52.94	8
62	BBOX1-AS1	DDDDMMMMMMMMMIIII	52.94	8
63	BCL2	MMMMMMMMMIDMMM	85.71	0
64	BCYRN1	DDDDMMMMMMMMMVVVV	76.47	8
65	BHLHB9	MMMIDMMMMMMMMM	85.71	0
66	BICC1	MMMMMMMMWWWWWIIIII	72.22	6
67	BIRC3	MMMMMMMMMMMIDID	73.33	0
68	BMP1	MMMMIIIIIIDIDIDIDDDDDD	18.18	4
69	BMPR1B	MMMMIIDDDIDMMMIIIDD	36.84	4
70	BTBD16	MMMMIDMMMMMIMMD	73.33	0
71	BTN2A3P	MMMMMMMMMMMIIDD	73.33	0
72	C12orf40	MMMMIDIDIDIDIDMMMM	44.44	4
73	C12orf60	DDDIDMMMMMMMMMIII	52.94	8
74	C19orf38	MMMMIDMMMMMMMM	85.71	0
75	C19orf57	DDDIDMMMMMMMMMIII	52.94	8
76	C1orf87	DDDIDMMMMMMMMMIII	52.94	8
77	C4orf50	DDDIDMMMMMMMMMIII	52.94	8
78	C5orf17	MMMMMMMMMIMMMD	85.71	0
79	C6orf48	MMMMMIDDMMMIIDIDID	44.44	1
80	C7orf61	MMMDDMMMMMMMIDII	62.5	0
81	C9orf57	DDDIDMMMMMMMMMIII	52.94	8
82	C9orf84	MMMMMMIDMMMMMM	85.71	0
83	CA12	MMIMMMMMMMWWWWIII	76.47	6
84	CA8	MMMMMMMMMMWWWIII	81.25	6
85	CABP5	MMMMMMMMMMMMM	100.0	0
86	CACHD1	MMMMMIIIDIDIDIIIDDDDD	23.81	4
87	CACNB4	MMMMIMMMMMMMMD	85.71	0
88	CALD1	MMMMIIIIIIDIDIDIDDDDDD	18.18	4
89	CAMK1D	IIIDIDIDIDIIIIIIIDDDDDDDDD	0.0	3
90	CASC15	MMMMDDDDMMIIDIIIIIDD	30.0	1
91	CASC19	MMMMIIIIIIDIDIDIDDDDDD	18.18	4
92	CAV1	MMMMMMIIIIDIDIDIDDDD	30.0	4
93	CCBE1	MMMMIIDIDIDIDMMMIDD	36.84	4
94	CCDC138	MMMMMMMMIIIDDDIDID	44.44	0
95	CCDC141	IMMMMMMMMMWWWWIII	76.47	6
96	CCDC18	MMMMDDDDDMMIIDIIIIID	30.0	1
97	CCDC18-AS1	MMMMMMIDMMMMMID	73.33	0
98	CCDC200	MMMMMIIIVVVVDIDDDDDDD	42.86	4
99	CCDC60	MMMMMMMMMWWWWIIII	76.47	6
100	CCDC80	MMMMMMMMMWWWWIIII	76.47	6
101	CCDC83	DDDIDMMMMMMMMMIII	52.94	8
102	CCL14	MMMMMMMMMMMMM	100.0	0
103	CCL2	MMMMIDDDDMIIDIDIIIIDD	23.81	1
104	CCL20	MMIIIIDDMMMMMIIDDDD	36.84	0
105	CCL4	MMMMIDMMMMMMMM	85.71	0
106	CD24	MMMDDDDDMMMIIIIIIIDD	30.0	1
107	CD83	MMMMIDIDIDIDIDMMMM	44.44	4
108	CDC14A	MMMMIIIDDIDIDMMMIDD	36.84	4
109	CDH20	DDDDMMMMMMMVVVIIIDD	52.63	2
110	CDH4	MMMMMMMMMIIIDDDID	52.94	0
111	CDT1	DDDIDMMMMMMMMMIII	52.94	8
112	CEACAM5	DDIDIDMMMMMMMIDIIID	36.84	8
113	CEACAM6	MMMMMIIIIIIDIDIDDDDDD	23.81	4
114	CELA1	DDDIDMMMMMMMMMIII	52.94	8
115	CEMIP	MMIMMMMMMIDMMMD	73.33	0
116	CEMIP2	MMMMMMIMMMMMMD	85.71	0
117	CFAP299	MMMMIIIDDIDIDIDMMMD	36.84	4
118	CFAP70	MMMMMMMMMWWWWIIII	76.47	6
119	CFTR	MMIMMMMMMWWWWWIIII	72.22	6
120	CHRNA7	DDDDMMMMMMMMMIIII	52.94	8
121	CHSY3	MMMMMMIDMMMMIDID	62.5	0
122	CLDN11	MMMMIDIDIDIDMMMMM	52.94	4
123	CLDN18	MMMMMIIIIIDIDIDIDDDDD	23.81	4
124	CLEC18A	DDDMMMMMMMMMMIII	62.5	8
125	CLEC19A	MMMMMMMMMMMIIDD	73.33	0
126	CLEC2A	MMMMMMMMMMMMM	100.0	0
127	CMAHP	MMMMMIDMMMMMMID	73.33	0
128	CNGA4	MMMMMMMMMMWWWIII	81.25	6
129	CNKSR3	MMMMDDDDMMIIDIIIIIDD	30.0	1
130	CNRIP1	DDDDMMMMMMMMMVVVV	76.47	8
131	CNTN4	MMMMMIDIDIDMMMMM	62.5	4
132	CNTN6	MMMIIIIIIMMMDIDDDDDD	30.0	3
133	CNTNAP3B	IIDMMMMMMMWWWWWIIII	63.16	6
134	CNTNAP3P2	IIDMMMMMMMWWWWWIIII	63.16	6
135	COL12A1	MMMMMMVVVVIDIDIDDDDD	50.0	0
136	COL19A1	MMMMMMMMMWWWWIIII	76.47	6
137	COL25A1	MMMMIDMMMMMMMM	85.71	0
138	COL4A1	MMMMIIIIDDDIDMMMIDD	36.84	4
139	COL4A2	MMMMMIDIIDIDMMIIDDD	36.84	4
140	COL4A6	MMMMMMMMMMWWWIII	81.25	6
141	COL6A2	MMMIMMMMMWWWWWIIII	72.22	6
142	COL8A1	IDMMMMMIIDIIIIIDDDDDD	23.81	4
143	CP	MMMMMMMMMMMMID	85.71	0
144	CRIM1	MMMMIIIIDIDIDIDIIDDDDD	18.18	4
145	CROCC	MMMMIIIDDIDIDMMMIDD	36.84	4
146	CRTC3-AS1	MMMDDMMMMMMMIDII	62.5	0
147	CRYAB	MMMDMMMMVVVIDIDIDDD	52.63	0
148	CSDC2	DDDIDMMMMMMMMMIII	52.94	8
149	CSF3	MMMMMMMMMMMMM	100.0	0
150	CST6	IIDIDIDMMIIDDDMMIIIDDD	18.18	7
151	CTGF	MMMMMMMMIMMMDID	73.33	0
152	CTH	MMIMMMMMMMWWWWIII	76.47	6
153	CXCL1	MIMMMMMMMWWWWWIIII	72.22	6
154	CXCL3	MVVVVVVVVVVVDIDDDDDDDDDDD	48.0	5
155	CXCL5	DDDIDMMMMMMMMMIII	52.94	8
156	CXCL8	MMDDDDDMMMMIIDIIIIID	30.0	1
157	CXorf57	MMMMMMMMMMMIDID	73.33	0
158	CYP1B1	MMIMMMMMMWWWWWIIII	72.22	6
159	CYP1B1-AS1	MMIMMMMMMMMMDM	85.71	0
160	CYP2A13	MMMMMMMMMMMMM	100.0	0
161	CYP4X1	MMMMMMMMIMMIDDID	62.5	0
162	CYP4Z2P	MIIIIIIIMMMMIDDDDDDDD	23.81	3
163	DARS2	MMMMIIDDIDIDIDMMMM	44.44	4
164	DAW1	MMMMMMMMMMWWWIII	81.25	6
165	DCLK1	MMMMDDDDDMMIDIDIIIII	30.0	1
166	DDR2	MMMMMMMMMWWWWIIII	76.47	6
167	DDX58	MMMDDDDDMMMIDIDIIIII	30.0	1
168	DEFB125	MMMMMMMMMMMMM	100.0	0
169	DEFB4A	DDDIDMMMMMMMMMIII	52.94	8
170	DENND5B	MMMMDDDDMMIIIIIMMD	44.44	1
171	DEPTOR	MMIMMMMMMIDMMDID	62.5	0
172	DIAPH3	MMMMMMMMIMMDIDID	62.5	0
173	DLEC1	MMMMMMMMMMMMM	100.0	0
174	DLG2	MMMMMMIDMMMMMID	73.33	0
175	DLGAP1	IIIIIIIMMMMIIDDDDDDDDD	18.18	3
176	DMBT1	IDMMMIDMMMMMMMM	73.33	0
177	DNAH12	MMMMIIIIVVVVDDIDDDDDDD	36.36	4
178	DNAH17	MMMMIMMMMMMMDID	73.33	0
179	DNAJC5G	DDDDMMMMMMMMMVVVV	76.47	8
180	DNAL1	MIMMMMMMMMMMDID	73.33	0
181	DOCK11	MMMMIIDDIDIDMMMMID	44.44	4
182	DPP10	MMMMMMMMMIIIDDMD	62.5	0
183	DPP4	MMMMIIIDDIDIDMMMMD	44.44	4
184	DPY19L2P2	MMMMMMMMMIMMMD	85.71	0
185	DTHD1	DDDIDMMMMMMMMMIII	52.94	8
186	DTNA	MMMMDDDDMMMMIIIIID	44.44	1
187	EFCAB13	MMMMDDDDIDMMMIDIIII	36.84	1
188	EFR3B	MMMMMMMMIMMMDID	73.33	0
189	EGFEM1P	IIIIIIIMMMMDDDDMMDDD	30.0	3
190	EIF5A	MMMMMDDDMMMMIIDII	52.94	1
191	ELOVL6	MVVVVVVVVMMMDDIDDDDDDD	54.55	5
192	ENKUR	MMMDMMMMMMWWWIIII	70.59	6
193	ENSG00000115934	MMMMMMMMMMMMM	100.0	0
194	ENSG00000173727	MMMMMIIDIDIDMMMMD	52.94	4
195	ENSG00000176134	MMMMMMMMMMWWWIII	81.25	6
196	ENSG00000178412	MMDDMMMMMMMIIIDID	52.94	0
197	ENSG00000187951	MMMIMMMMMWWWWWIIII	72.22	6
198	ENSG00000197376	MMMIDMMMMMMMMM	85.71	0
199	ENSG00000198358	IIIIIIIDIDIMMMMDDDDDDD	18.18	3
200	ENSG00000198384	DDDMMMMMMMMMMVVV	81.25	8
201	ENSG00000202198	MMMMIDDDIDMMMIIIIDD	36.84	4
202	ENSG00000203325	MMMMMMMMMMIDIDID	62.5	0
203	ENSG00000203739	MMMMIDMMMMMMIDID	62.5	0
204	ENSG00000205662	DDDIDMMMMMMMMMIII	52.94	8
205	ENSG00000214796	DDDDMMVVVVVMMMMMMD	72.22	2
206	ENSG00000215244	MMIMMMMMMMMMDID	73.33	0
207	ENSG00000217576	MMMDMMMMMMWWWIIII	70.59	6
208	ENSG00000223522	DDDDMMMMMMMMMVVVV	76.47	8
209	ENSG00000223653	MMMMMMDWWWWWIIIIIDII	55.0	6
210	ENSG00000223795	DDDMMMMMMMMMMIII	62.5	8
211	ENSG00000224063	MMMMIMMMMWWWWWIIII	72.22	6
212	ENSG00000224700	MMMMMMMMMIMMIDD	73.33	0
213	ENSG00000225173	DDDDMMMMMMMMMVVVV	76.47	8
214	ENSG00000225230	IIMMMMMMMMWWWWWIII	72.22	6
215	ENSG00000225255	MMMMMMMMMMWWWIII	81.25	6
216	ENSG00000225637	MMMMMMMMMMMMM	100.0	0
217	ENSG00000226329	MMMMMMMMMMMMM	100.0	0
218	ENSG00000226833	DDDIDMMMMMMMMMIII	52.94	8
219	ENSG00000226876	MMMMMMMMMMMMM	100.0	0
220	ENSG00000227189	MMMMIDMMMMMMIDID	62.5	0
221	ENSG00000227307	MMMMIIIIIDIDIDIIDDDDDD	18.18	4
222	ENSG00000227712	MMMMMMMMMMWWWIII	81.25	6
223	ENSG00000227757	DDDMMMMMMMMMMIII	62.5	8
224	ENSG00000228113	MMMMIMMMMWWWWWIIII	72.22	6
225	ENSG00000229065	MMMMMMMMMMMMM	100.0	0
226	ENSG00000229066	DDDDMMVVVVVMMMMMIDD	63.16	2
227	ENSG00000229313	MMMMMMMMMMMMM	100.0	0
228	ENSG00000229618	MMMMDDDDDMMIDIDIIIII	30.0	1
229	ENSG00000229775	MMMMMMMMMMMMM	100.0	0
230	ENSG00000230105	DDDDMMMMMMMMMVVVV	76.47	8
231	ENSG00000230333	MMMMIIDDIDIDIDMMMM	44.44	4
232	ENSG00000230572	DDDMMMMMMMMMMVVV	81.25	8
233	ENSG00000231079	MMMMIMMMMMMDIDID	62.5	0
234	ENSG00000232211	MMMMMMMMMMMMM	100.0	0
235	ENSG00000233178	DDDDMMMMMMMMMIIII	52.94	8
236	ENSG00000233472	MMMMMMMMMMWWWIII	81.25	6
237	ENSG00000233479	MMMMMMMMMMMMM	100.0	0
238	ENSG00000233766	MMMMIIIDDDIDMMIIIDDD	30.0	4
239	ENSG00000234773	MMMMDDDDDMMIDIDIIIII	30.0	1
240	ENSG00000235126	MMMMMMMMMMMMM	100.0	0
241	ENSG00000235652	MMMMMMMMMWWWWIIII	76.47	6
242	ENSG00000235774	MMMMMMMMMMMMM	100.0	0
243	ENSG00000236039	MMMMIIIIDIDIDIIIDDDDDD	18.18	4
244	ENSG00000236107	MMMMIMMMMMMMMD	85.71	0
245	ENSG00000236358	DDDMMMMMMMMMMIII	62.5	8
246	ENSG00000236796	MMMMMMMMMMMMM	100.0	0
247	ENSG00000237188	MMMMIMMMMMMMMD	85.71	0
248	ENSG00000237461	MMMMMMMMMMWWWIII	81.25	6
249	ENSG00000238045	MIMMMMMMMWWWWWIIII	72.22	6
250	ENSG00000238290	MMMMIMMMMWWWWWIIII	72.22	6
251	ENSG00000241770	MMMMMMMMMWWWWIIII	76.47	6
252	ENSG00000243176	MMMMMIIIIIDIDIDIDDDDD	23.81	4
253	ENSG00000244699	DDDIDMMMMMMMMMIII	52.94	8
254	ENSG00000245293	MMMMIMMMMMMMMD	85.71	0
255	ENSG00000245857	MMMDDMMMMMMMIDII	62.5	0
256	ENSG00000246375	DDDIDMMMMMMMMMIII	52.94	8
257	ENSG00000246889	MMMMMMMMMWWWWIIII	76.47	6
258	ENSG00000247699	MMMMMMMMMMMMM	100.0	0
259	ENSG00000248100	DDDDMMMMMVVVVVDMMM	72.22	2
260	ENSG00000248559	MMMDMMMMMMWWWIIII	70.59	6
261	ENSG00000248636	MMMMIIIIIDIDIDIIDDDDDD	18.18	4
262	ENSG00000248738	DDDDMMMMMMMMMVVVV	76.47	8
263	ENSG00000248802	DDDMMMMMMMMMMVVV	81.25	8
264	ENSG00000249171	MMMMMMMMMMWWWIII	81.25	6
265	ENSG00000249875	MMMMMMMMMMWWWIII	81.25	6
266	ENSG00000250131	MMMMMMMMMMMMM	100.0	0
267	ENSG00000250303	MMMMMMMMMWWWWIIII	76.47	6
268	ENSG00000250626	MMMMMMMMMMMMM	100.0	0
269	ENSG00000250938	MMMMMMMMMWWWWIIII	76.47	6
270	ENSG00000251138	DDDIDMMMMMMMMMIII	52.94	8
271	ENSG00000251432	MMMMMMMMMMMMID	85.71	0
272	ENSG00000251600	MMMMMMMMMMMIDID	73.33	0
273	ENSG00000253361	DDDMMMMMMMMMMVVV	81.25	8
274	ENSG00000253642	MMMMMMMMMMMIIDD	73.33	0
275	ENSG00000253736	MMMMMIIDMMMMMDID	62.5	0
276	ENSG00000254143	MMMMIMMMMWWWWWIIII	72.22	6
277	ENSG00000254987	DDDDMMMMMMMMMIIII	52.94	8
278	ENSG00000255118	DDDMMMMMMMMMMVVV	81.25	8
279	ENSG00000255125	MMMMMMMMMIMMMD	85.71	0
280	ENSG00000255237	DDDIDMMMMMMMMMIII	52.94	8
281	ENSG00000255418	MMMMMMMMMMMMM	100.0	0
282	ENSG00000255467	DDDIDMMMMMMMMMIII	52.94	8
283	ENSG00000255558	DDDMMMMMMMMMMVVV	81.25	8
284	ENSG00000256056	MMMMMMMMMMWWWIII	81.25	6
285	ENSG00000256249	MMMMMMMMMMWWWIII	81.25	6
286	ENSG00000256690	MMIMMMMMMWWWWWIIII	72.22	6
287	ENSG00000257046	DDDDMMMMMMMMMIIII	52.94	8
288	ENSG00000257452	DDDIDMMMMMMMMMIII	52.94	8
289	ENSG00000257474	MMMMMMMMIMMDIDID	62.5	0
290	ENSG00000257506	DDDMMMMMMMMMMVVV	81.25	8
291	ENSG00000257958	MMMMMMMMMMMMM	100.0	0
292	ENSG00000258399	DDDMMMMMMMMMMVVV	81.25	8
293	ENSG00000258964	MMMMIMMMMMMMDID	73.33	0
294	ENSG00000259011	MMMMMMMMMMMMM	100.0	0
295	ENSG00000259088	MMMMMMMMMMMMM	100.0	0
296	ENSG00000259177	MMMMMMMMMMMMM	100.0	0
297	ENSG00000259219	MMMMMMMMMMMMM	100.0	0
298	ENSG00000259543	MMMMMMMMMMMIIDD	73.33	0
299	ENSG00000259755	DMMMMMMMMMMMMV	92.86	0
300	ENSG00000259820	MMMMMMMMMMMIIDD	73.33	0
301	ENSG00000260017	DDDIDMMMMMMMMMIII	52.94	8
302	ENSG00000260058	IDIDMMMMMMMMMMM	73.33	0
303	ENSG00000260971	MMMMIDDDIDIDIVVVVVDDDD	40.91	1
304	ENSG00000261864	MMIMMMMMMMMMIDD	73.33	0
305	ENSG00000262587	DDDIDMMMMMMMMMIII	52.94	8
306	ENSG00000263574	DDDIDMMMMMMMMMIII	52.94	8
307	ENSG00000264458	MMMMMMMMMMMMM	100.0	0
308	ENSG00000264825	MMIMMMMMMWWWWWIIII	72.22	6
309	ENSG00000266970	MMMMMMMMMMMMM	100.0	0
310	ENSG00000266978	MMMMMIDIDMMMMIIDD	52.94	4
311	ENSG00000266983	MMMMMMMMMIIDDIDID	52.94	0
312	ENSG00000267048	DDDIDMMMMMMMMMIII	52.94	8
313	ENSG00000267394	MMMDMMMMMMWWWIIII	70.59	6
314	ENSG00000267737	MMMMMMMMMMMIIDD	73.33	0
315	ENSG00000268070	MMMMMMMMMMMMM	100.0	0
316	ENSG00000268184	DDDMMMMMMMMMMIII	62.5	8
317	ENSG00000268650	MMMMMMMMMMWWWIII	81.25	6
318	ENSG00000269473	DDDDMMMMMMMMMVVVV	76.47	8
319	ENSG00000269570	DDDDMMMMMMMMMVVVV	76.47	8
320	ENSG00000270022	MMIMMMMMMWWWWWIIII	72.22	6
321	ENSG00000271122	DDDDMMVVVVVMMMMMMD	72.22	2
322	ENSG00000271758	MMMMMMIIIDIDIDIDIDDD	30.0	4
323	ENSG00000271933	MMMMMMMMMMMMM	100.0	0
324	ENSG00000272247	DDDMMMMMMMMMMVVV	81.25	8
325	ENSG00000272402	MMMMMMMMMMMMM	100.0	0
326	ENSG00000272501	DDDDMMMMMMMMMVVVV	76.47	8
327	ENSG00000273071	MMMMMMMMMWWWWIIII	76.47	6
328	ENSG00000273112	MMMMIIIIVVVVDDIDDDDDDD	36.36	4
329	ENSG00000273259	MMMDMMMMMWWWWIIIII	66.67	6
330	ENSG00000273306	DDDMMMMMMMMMMVVV	81.25	8
331	ENSG00000273338	MVVVVVVVVMMMDIDDDDDDDD	54.55	5
332	ENSG00000273598	MMMMMMMMMMWWWIII	81.25	6
333	ENSG00000273727	MMMMIMMMMWWWWWIIII	72.22	6
334	ENSG00000274428	MIIMMMMMMMWWWWWIII	72.22	6
335	ENSG00000275285	DDDMMMMMMMMMMVVV	81.25	8
336	ENSG00000275291	MMMMMMMMMMMMM	100.0	0
337	ENSG00000275649	MMMMMMMMMMWWWIII	81.25	6
338	ENSG00000275757	MMMMMMIIDIDIDIIIDDDD	30.0	4
339	ENSG00000275910	MMMMMMMMMMMMM	100.0	0
340	ENSG00000276077	MMMMMMMMMWWWWIIII	76.47	6
341	ENSG00000276476	MMMMMMMMMIMMIDD	73.33	0
342	ENSG00000276850	MMMMMMIIIDDMMMMD	62.5	4
343	ENSG00000276968	MMMMMMMMMMMMM	100.0	0
344	ENSG00000277611	MMMMMMMMMMWWWIII	81.25	6
345	ENSG00000277978	MMMMMMMMMMMMM	100.0	0
346	ENSG00000278996	MMMMMIIIIIDIDIDIDDDDD	23.81	4
347	ENSG00000279198	DDDDMMMMMMMMMVVVV	76.47	8
348	ENSG00000280195	DDDMMMMMMMMMMVVV	81.25	8
349	ENSG00000280334	MMMMMMMMMMMMM	100.0	0
350	ENSG00000280422	MMMMMMMMMMMMM	100.0	0
351	ENSG00000280441	MMMMMIIIIIDIDIDIDDDDD	23.81	4
352	ENSG00000281383	MMMMMMMMMMMIDID	73.33	0
353	ENSG00000282143	MMIMMMMMMMWWWWIII	76.47	6
354	ENSG00000282740	MMMMMMMMMMMMM	100.0	0
355	ENSG00000283549	MMMMIIDDDIDMMMIIIDD	36.84	4
356	ENSG00000283573	MMMIDMMMMMMMMM	85.71	0
357	ENSG00000284681	MMMMMMMMMMWWWIII	81.25	6
358	ENSG00000284686	MMMMIIIDIDIDIIIIDDDDDD	18.18	4
359	ENSG00000284697	MMMMMMMMMWWWWIIII	76.47	6
360	ENSG00000284729	DDDIDMMMMMMMMMIII	52.94	8
361	ENSG00000284747	MMMMIIDDIDIDMMMMID	44.44	4
362	ENTPD1	MMMMMMMMMWWWWIIII	76.47	6
363	EPB41L2	MMMMMMMMIIDDIDIDID	44.44	0
364	EPPK1	MMMMMMMMIMMDIDID	62.5	0
365	ERCC1	MMMMMIIDIDIIDMMMDD	44.44	4
366	EREG	MMMMIIIIVVVVDDIDDDDDDD	36.36	4
367	ERO1B	MMMMMMMMIMMMMD	85.71	0
368	ESRRG	MMMMMMMMMMIDMM	85.71	0
369	EYA4	MMIIDDMMMMMMIMMD	62.5	0
370	EZH2	MMMMMMMMIIMMDIDD	62.5	0
371	FABP4	MMIMMMMMMMMMMD	85.71	0
372	FAM117B	MMMMDDDDIDMMMIDIIII	36.84	1
373	FAM129A	MMMMIIIIVVVVDDIDDDDDDD	36.36	4
374	FAM13A	MMMMMIIDDMMMMIDID	52.94	0
375	FAM13A-AS1	MMMMMMMMMMWWWIII	81.25	6
376	FAM153A	MMMMMMMMMWWWWIIII	76.47	6
377	FAM153B	MMMMMMMMMWWWWIIII	76.47	6
378	FAM155A	MVVVVVIIMMMDIDIDDDDDDD	40.91	5
379	FAM167A	DDDDMMMMVVVVVIDIIIDDDD	40.91	2
380	FAM19A4	DDDIDMMMMMMMMMIII	52.94	8
381	FAM219B	MMMMMMMMMMMMID	85.71	0
382	FAM92B	DDDIDMMMMMMMMMIII	52.94	8
383	FAT2	DDDMMMMMMMMMMIII	62.5	8
384	FBXL18	MMMMDDDDMMMVVVVVVDD	68.42	1
385	FBXL7	MMMMDDDDDDMMMIIIIII	36.84	1
386	FCF1P7	MMMMMMMMMMMMM	100.0	0
387	FDPS	MMMMIIIIVVVVDIDDDDDDDD	36.36	4
388	FER1L5	MMMDMMMMMMWWWIIII	70.59	6
389	FFAR2	MMMMMMMMMMMMM	100.0	0
390	FGF13	MMMMIDIIDIDIDIDIIIDDDD	18.18	4
391	FGF18	MMMMMMMMMWWWWIIII	76.47	6
392	FGG	MMMMIDMMMMMMMM	85.71	0
393	FKBP5	IIIIIIIMMMMMIDDDDDDDD	23.81	3
394	FMO9P	MMMMMMMMMMMMM	100.0	0
395	FN1	MMMMDDDDMMIIDIIIIIDD	30.0	1
396	FOXD2-AS1	DDDMMMMMMMMMMVVV	81.25	8
397	FOXO1	MMMMMMIIIIDIDIDIDDDD	30.0	4
398	FREM2	MMMMIMMMMWWWWWIIII	72.22	6
399	FRMD4A	MMMMIIIDDIDIDMMMIDD	36.84	4
400	FRMD6-AS2	DDDDMMMMMMMMMIIII	52.94	8
401	FRRS1L	DDDIDMMMMMMMMMIII	52.94	8
402	FSTL4	MMMMMMMMMWWWWIIII	76.47	6
403	GALC	MMMMIMMMMMMMDID	73.33	0
404	GALM	MMMMIIIDDIDIDMMMMD	44.44	4
405	GALNT13	MMMMMMMMIIDDIDIDID	44.44	0
406	GANC	MMMMIDIIDIDIDMMMMD	44.44	4
407	GCH1	MMMMIIIDDIDIDIDMMIDD	30.0	4
408	GDF15	MMMMMIIIIIIDIDIDDDDDD	23.81	4
409	GDPD5	MMMIIDMMMMMMMMD	73.33	0
410	GFPT2	MMMMMMMMIDIMMDID	62.5	0
411	GGTLC1	MMMMIMMMMIDDIDIDID	44.44	0
412	GK	MMMMIIIDDIDIDIDMMIDD	30.0	4
413	GLCCI1	MMMMMMIIIDIDIDIIDDDD	30.0	4
414	GLUD1	MMMMMMDDWWWWIIIIDIII	50.0	6
415	GMEB1	MMMMDDDDDMMMIIIIIM	44.44	1
416	GNA14	MMMMMMMMMWWWWIIII	76.47	6
417	GNB4	MMMMIIDIDIDIDMMMMD	44.44	4
418	GNG11	MMMDDMMMMMMMIDII	62.5	0
419	GORAB	MMMMMMMMMMWWWIII	81.25	6
420	GPAT3	MMMMMMMMMMMMID	85.71	0
421	GPC5	MMIIIIIIMMMMDIDDDDDD	30.0	3
422	GPC6	MMMMDDDDMMMVVVVVIDD	63.16	1
423	GPLD1	MMMMIDMMMMMMMM	85.71	0
424	GPM6A	MMMMMMIIIIDIDIDIDDDD	30.0	4
425	GPM6B	MMMMIMMMMMMMMD	85.71	0
426	GPR141	MMMMMMMMMMMMM	100.0	0
427	GPR18	MMDDMMMMMMMMIIID	62.5	0
428	GPRC5D-AS1	MMMMMMIDMMMMMID	73.33	0
429	GRIN2B	MMMMMMMMMMWWWIII	81.25	6
430	GRM7	MMMMMMMMMMMIIDD	73.33	0
431	GRXCR2	MMMMMMMMMMMMM	100.0	0
432	GULOP	MMMMMMMMMMMMM	100.0	0
433	GUSBP9	DDDIDMMMMMMMMMIII	52.94	8
434	GYS1	MMMMIIIDDIDIDMMMMD	44.44	4
435	H19	MMMMMMMMMWWWWIIII	76.47	6
436	H1FX-AS1	DDDIDMMMMMMMMMIII	52.94	8
437	H3F3AP2	MMMMMMMMMMMMM	100.0	0
438	HAL	MMMDDMMMMMMMIIDI	62.5	0
439	HAUS6P2	MMMMMMMMMMMMM	100.0	0
440	HDAC2-AS2	MMMMMMMMMMMMID	85.71	0
441	HDAC9	MMMMIIIIIDIDIDIIDDDDDD	18.18	4
442	HECW2	MMMMIDMMMMMMMM	85.71	0
443	HFE	MMMMMMMMIIDMMMD	73.33	0
444	HHLA2	MMMMIIIIIDIDIDIIDDDDDD	18.18	4
445	HIST1H2AC	MMMMDDDDMMIIDIDIIIID	30.0	1
446	HIST1H2BD	MVVVVVVVVMMMDIDDDDDDDD	54.55	5
447	HIST1H2BE	MMMMIMMMMWWWWWIIII	72.22	6
448	HIST1H2BJ	MMMIDMMMMMMIDIDID	52.94	0
449	HIST2H4A	MMMMIIIDIDIDIDMMIDDD	30.0	4
450	HIST2H4B	MMMMMMMMMWWWWIIII	76.47	6
451	HKDC1	MMMMIMMMMWWWWWIIII	72.22	6
452	HMCN1	MMMMMMMMMWWWWIIII	76.47	6
453	HMGCS1	MMMMIIIIIIDIDIIDDDDDDD	18.18	4
454	HMOX1	MMIMMMMMMMMMMD	85.71	0
455	HP	DDDDMMMMIMMMMMIII	52.94	8
456	HRH1	MMMMDDDDDMMIDIIIIIID	30.0	1
457	HS6ST2	MMMMIIIIDIDIDIIIDDDDDD	18.18	4
458	HS6ST3	IIDMMMMMMMWWWWWIIII	63.16	6
459	HSPA12B	DDDMMMMMMMMMMIII	62.5	8
460	HSPA1A	MMMMMMDWWWWWIIIIIIM	63.16	6
461	HSPA7	DDDIDMMMMMMMMMIII	52.94	8
462	HSPH1	MMMMDDDDMMIDIIIIIIDD	30.0	1
463	HTR3E-AS1	DDDMMMMMMMMMMIII	62.5	8
464	HTRA4	DDDIDMMMMMMMMMIII	52.94	8
465	HTT-AS	DDDIDMMMMMMMMMIII	52.94	8
466	HVCN1	DDDDMMMMMMMMMIIII	52.94	8
467	HYAL4	MMMMMMMMMMMMM	100.0	0
468	HYDIN	MMIMMMMMMIDDIDIDID	44.44	0
469	HYDIN2	MMIMMMMMMIDDIDIDID	44.44	0
470	ID2	MMMMMIMMMMMMIDD	73.33	0
471	IDH2-DT	MMMDDMMMMMMMIIID	62.5	0
472	IFI27	MMMMMIIIIDDIDMMIDDD	36.84	4
473	IFI44L	MMMDMMMMMWWWWIIIII	66.67	6
474	IFI6	MMMMMIIDIDIDMMMIDD	44.44	4
475	IFITM10	MMMMIMMMMIDIDIDIDD	44.44	0
476	IGFBP7	MMMMMIIDDMMIDIIIDDD	36.84	1
477	IGHA2	DDDMMMMMMMMMMVVV	81.25	8
478	IL17RE	MMMMMMMMIIDDIDIDID	44.44	0
479	IL18RAP	MMMMMMMMMMMMM	100.0	0
480	IL1R1	MMMMIIDDIDIDMMIIIDDD	30.0	4
481	IL20RA	MMIMMMMMMMWWWWIII	76.47	6
482	IL32	MMMMMMIMMMIDIDIDD	52.94	0
483	IL34	MMMMMMMMMMMMID	85.71	0
484	INTS6	MMMMMIIDIDIDMMMIDD	44.44	4
485	IPCEF1	MMMMMMMMMWWWWIIII	76.47	6
486	IPO11	MMIMMMMMMMMMDID	73.33	0
487	IQCA1	MMMMIDMMMMMMMID	73.33	0
488	IQGAP3	DDDIDMMMMMMMMMIII	52.94	8
489	IRF8	MMMMMMMMMWWWWIIII	76.47	6
490	ISG15	MMMMDDDDDMMIIDIIIIID	30.0	1
491	ITGA2	MMMMMDDDDDMIIIIIIIDD	30.0	1
492	ITGA9	MMMMIIIDDIDIDMMMMD	44.44	4
493	ITGB8	MMMMIIIIIIDIDIDIDDDDDD	18.18	4
494	JAG1	MMMMMMMMIMMMDID	73.33	0
495	JPH1	MMMMMMMMIMMDIDID	62.5	0
496	KANK4	DDDDMMVVVVVMMMMMMD	72.22	2
497	KATNA1	MMMMMMIDMMMMMID	73.33	0
498	KAZN	IIIIIIIIMMMMIDDDDDDDDD	18.18	3
499	KCNB1	MMMMIDMMMMMMMM	85.71	0
500	KCNE1	MMMMMMMMMMWWWIII	81.25	6
501	KCNIP2	DDDIDMMMMMMMMMIII	52.94	8
502	KCNIP2-AS1	DDDIDMMMMMMMMMIII	52.94	8
503	KCNMA1	MMMMMMMMMMIIDDID	62.5	0
504	KCNMB1	MMMMMMMMIDIDIDIDID	44.44	0
505	KCNQ5	MMMMIIIIIDIDIDIIDDDDDD	18.18	4
506	KCNT2	MMMMMMMMIIIDDDIDID	44.44	0
507	KCTD15	MMMMMMMMMMWWWIII	81.25	6
508	KDM2B	MMMMIDMMMMMMIDM	73.33	0
509	KDR	MMMMMMMMMWWWWIIII	76.47	6
510	KHDRBS2	MMMMMMIIIIDIDIDIDDDD	30.0	4
511	KIAA0319	MMMMMMMMIMMMIDD	73.33	0
512	KIAA1210	DDDMMMMMMMMMMVVV	81.25	8
513	KIAA2012	MMMMIMMMMWWWWWIIII	72.22	6
514	KIF26B	MMMMIIIIDIDIDIIIDDDDDD	18.18	4
515	KIRREL3	MMMMMMMMIMMMMD	85.71	0
516	KITLG	MMMMIIIDDDIDIDMMMM	44.44	4
517	KLC2	DDDDMMMMMMMMMIIII	52.94	8
518	KLHDC2	MMMMMMMMMMWWWIII	81.25	6
519	KLHL22	MMMMDDDDMMMMIIIDII	44.44	1
520	KLHL29	MMMMDDDDMMMMIDIIII	44.44	1
521	KLK10	DDDDMMMMMVVVVIMMIDD	57.89	2
522	KLRD1	MMMMDDDDIDMMIIIIMM	44.44	1
523	KRBA2	DMMMMMMMMMWWWIIII	70.59	6
524	KREMEN1	MMMMMMMMMWWWWIIII	76.47	6
525	KRT16P1	MMMMIMMMMWWWWWIIII	72.22	6
526	KRT16P2	MMMMMMMMMWWWWIIII	76.47	6
527	KRT16P3	MMMIDMMMMMMMMM	85.71	0
528	KRT17	DMMMIDIDIDIIIIIIIDDDDDD	13.04	4
529	KRT7	MMMMMIIDMMMMMIDD	62.5	0
530	KRT86	MMMMMMMMIDMMMM	85.71	0
531	KRTAP2-3	MMMMMMMMMMWWWIII	81.25	6
532	KRTAP3-1	DDDDMMMMMMMMMVVVV	76.47	8
533	KYNU	MMIMMMMMMMMMDID	73.33	0
534	L2HGDH	MMMMMMMMMMMMID	85.71	0
535	LAMA1	MMMMMMMMMWWWWIIII	76.47	6
536	LAMA3	MMMMMMIIIIDIDIDIDDDD	30.0	4
537	LAMC2	MMMMIIIIDIDIDIDIIDDDDD	18.18	4
538	LANCL1-AS1	MMIMMMMMMWWWWWIIII	72.22	6
539	LCAT	MMIMMMMMMMMMDM	85.71	0
540	LCN2	MMMMIIIIVVVVDIDDDDDDDD	36.36	4
541	LDHC	MMMMMMMMMWWWWIIII	76.47	6
542	LGALS1	MMMMMMDMMMMIDIDI	62.5	0
543	LGR4	MMMMMMMMIIIDIDIDDD	44.44	0
544	LHFPL6	MMMMIIIDIDIDIIIIDDDDDD	18.18	4
545	LIN52	MMMMIIDDIDIDMMMMM	52.94	4
546	LIN7A	IIIIIDIDIDIIIMMMDDDDDDD	13.04	3
547	LINC-PINT	MMMMMIDIDIDMMMIIDD	44.44	4
548	LINC00200	MMMMMMMMMMMMM	100.0	0
549	LINC00449	DDDMMMMMMMMMMVVV	81.25	8
550	LINC00578	MMMMIIIDDIDIDMMMMD	44.44	4
551	LINC00607	MMMMMMMMDMMIIDID	62.5	0
552	LINC00670	DDDMMMMMMMMMMIII	62.5	8
553	LINC00685	MMMMMMMMMIMMMD	85.71	0
554	LINC00862	MMMMIIIIDIDIDIDIIDDDDD	18.18	4
555	LINC00894	MMMMMIMDMMMMMID	73.33	0
556	LINC01001	DDDIDMMMMMMMMMIII	52.94	8
557	LINC01091	MMMMMMMMMIIDDMM	73.33	0
558	LINC01104	MMMMMMMMMMMMM	100.0	0
559	LINC01241	MMMMMMMMMMMMM	100.0	0
560	LINC01290	MMMMMMIIIIDIDIDIDDDD	30.0	4
561	LINC01449	MMMMMMMMMMMMM	100.0	0
562	LINC01482	MMMMIIMMMMMDIDIDD	52.94	0
563	LINC01515	MMMMIIIIIIDIDIDIDDDDDD	18.18	4
564	LINC01588	MMMMMMMMMWWWWIIII	76.47	6
565	LINC01603	MMMMMMMMMMMMM	100.0	0
566	LINC01799	MMMMMMMMMMMMM	100.0	0
567	LINC01801	DDDIDMMMMMMMMMIII	52.94	8
568	LINC01805	MMMMMMMMMMMMM	100.0	0
569	LINC01807	MDDMMMMMMMMMIIDI	62.5	8
570	LINC01811	MMIMMMMMMMWWWWIII	76.47	6
571	LINC01862	MMMMMMMMMMMMM	100.0	0
572	LINC01876	MMMMDDDDDMMIIDIIIIID	30.0	1
573	LINC01933	MMMDDMMMMMMMIIDI	62.5	0
574	LINC01937	DDDDMMMMMMMMMVVVV	76.47	8
575	LINC02006	MMMMIDMMMMMMMID	73.33	0
576	LINC02015	MMMDDMMMMMMMIDII	62.5	0
577	LINC02043	DDDMMMMMMMMMMIII	62.5	8
578	LINC02055	MMMMMMMMWWWWWIIIII	72.22	6
579	LINC02068	DDDDMMMMMMMMMIIII	52.94	8
580	LINC02185	DDDDMMMMMMMMMVVVV	76.47	8
581	LINC02193	DDDIDMMMMMMMMMIII	52.94	8
582	LINC02206	MMMMMMMMMMWWWIII	81.25	6
583	LINC02211	MDDDMMMMMMMMMIII	62.5	8
584	LINC02323	DDDMMMMMMMMMMVVV	81.25	8
585	LINC02334	MMMMIDMMMMMMMID	73.33	0
586	LINC02340	MMMMMMMMMWWWWIIII	76.47	6
587	LINC02570	MMMMMMMMMMMMM	100.0	0
588	LMO7DN	MMMMMMIIDIDMMMMD	62.5	4
589	LPIN2	MMMMMMIIIDIDMMMDD	52.94	4
590	LRP2	MIMMMMMMMMWWWWIII	76.47	6
591	LRRC4C	MMMMIDMMMMMMIDID	62.5	0
592	LRRIQ4	DDDDMMMMMMMMMVVVV	76.47	8
593	LRRK2	IIDMMMMMMMIDMMMD	62.5	0
594	LTF	MMMMMMMMMMMMM	100.0	0
595	LUCAT1	MMMMMMMMMWWWWIIII	76.47	6
596	LYZ	MMMMMMMMMWWWWIIII	76.47	6
597	MACROD2	MMMMMIDIIDMMMMDID	52.94	0
598	MALAT1	MMMMMMIIIDDMMMIDD	52.94	4
599	MAP2	MMMMMMIIIDDMMMIDD	52.94	4
600	MARCH3	MMIIIIDIDIDIIDDDDMMMD	23.81	4
601	MARCOL	MMMMMMMMMMMMM	100.0	0
602	MATN4	MMMMMMMMMIMMMD	85.71	0
603	MCF2L2	MMMMIIIIIDIDIDIDIDDDDD	18.18	4
604	MCPH1-AS1	MMMMMMMMMIDMMID	73.33	0
605	MCTP1	MMMMDDDDMMIIIIIIIDDD	30.0	1
606	MCTP2	IIIIIIIMMMMIIDDDDDDDDD	18.18	3
607	MDC1	MMMMMMMMIDMMMID	73.33	0
608	MEF2C-AS1	MMMMMMMMMIIDDIDID	52.94	0
609	MEG3	MMMDDMMMMMMMIIDI	62.5	0
610	MEG8	DDDMMMMMMMMMMIII	62.5	8
611	MEGF11	MMMMMMMMMMMMID	85.71	0
612	MEGF9	MMMDDDDDMMMMIIIDIII	36.84	1
613	MEIS2	MVVVVVVIMMMDIDIDDDDDDD	45.45	5
614	MEP1A	DDDDMMMMMMMMMVVVV	76.47	8
615	MFAP5	DDDMMMMMMMMMIIIDI	52.94	8
616	MIA-RAB4B	MMMMIDMMMMMMMM	85.71	0
617	MILR1	MMMMIDMMMMMMMM	85.71	0
618	MIR100HG	IDMMMMMMMIIDIDDMM	52.94	0
619	MIR205HG	DDDMMMMMMMMMIIIDI	52.94	8
620	MIR4500HG	MMMMMMMMMMMIIDD	73.33	0
621	MIR548A1HG	DDDIDMMMMMMMMMIII	52.94	8
622	MIR6087	DDDMMMMMMMMMMVVV	81.25	8
623	MIR646HG	MMMMIIDIDIDDMMMMM	52.94	4
624	MMACHC	MMMMMMMMMIIDMMD	73.33	0
625	MMD2	DDIDIDMMMMMMMMMII	52.94	8
626	MMP16	DDDDMMMMMMMMMIIII	52.94	8
627	MMP7	DMMMIDIDIDIIIIIIIDDDDDD	13.04	4
628	MMRN1	DDDMMMMMMMMMMVVV	81.25	8
629	MOSMO	MMMMIIDDIDIDMMMMM	52.94	4
630	MPRIP-AS1	MMMMMMMMIDIIDDIDID	44.44	0
631	MRNIP	MMMMIIIIDDIDIDMMMDD	36.84	4
632	MRPS27	MMIMMMMMMMMMDID	73.33	0
633	MSLN	MMMMIIIIIDIDIDIIDDDDDD	18.18	4
634	MSR1	MMMMIIDDIDIDMMMMM	52.94	4
635	MST1P2	MMMMIDMMMMMMMM	85.71	0
636	MT-TA	MMMMIIDDIDIDMMMMM	52.94	4
637	MT-TE	MMMMMIIDIDMMMMIDD	52.94	4
638	MT-TM	MMDDMMMMMMMIDIDII	52.94	0
639	MT-TQ	MMMMIIIDIDIDIDMMMDD	36.84	4
640	MT-TV	MMMMIIDIDIDIDMMMMD	44.44	4
641	MT1E	MMDDDDDIDMMMMIIIIIID	30.0	1
642	MT1G	MVVVVDDDMMMMWWWWWIIII	66.67	6
643	MT1X	MIMMMDIDIDIDMMIIIDDD	30.0	4
644	MT2A	MMMMDIDIDMMMMIIIDD	44.44	4
645	MTCO1P40	MMMMDDDDMMIIDIIIIIDD	30.0	1
646	MTND4P12	MMMMDDDDMMIDIDIIIIID	30.0	1
647	MTO1	MMIMMMMMMMMMDID	73.33	0
648	MYEOV	MMMMMMMMMWWWWIIII	76.47	6
649	MYL9	MMMMMMIIIIDIDIDIDDDD	30.0	4
650	MYLIP	MMMMMMMMMMMMM	100.0	0
651	MYLK2	DDDMMMMMMMMMMVVV	81.25	8
652	MYO16	MMMMMMIIIIDIDIDIDDDD	30.0	4
653	MYO1E	MMMMMMIIIIDIDIDIDDDD	30.0	4
654	NAMPT	MMMMMMMMMMMMM	100.0	0
655	NBEAP1	MMMMMMMMMMMMM	100.0	0
656	NCALD	MMMMIIIIIDIDIDIIDDDDDD	18.18	4
657	NCAM2	MMMMMMMMWWWWWIIIII	72.22	6
658	NCKAP1L	DDDIDMMMMMMMMMIII	52.94	8
659	NCKAP5	MMMMMMIIIIDIDIDIDDDD	30.0	4
660	NCKAP5L	MMMMIIIDDDIDMMMMID	44.44	4
661	NDRG1	MMMMMMIIIIDIDIDIDDDD	30.0	4
662	NDST4	DDDIDMMMMMMMMMIII	52.94	8
663	NEGR1	MMMMMMMMMWWWWIIII	76.47	6
664	NF1P5	MMMMMMMMMMMMM	100.0	0
665	NFATC1	MMMMIIIDIDIDIDIIIDDDDD	18.18	4
666	NFE2L3	MMMMDDDDMMIIDIIIIIDD	30.0	1
667	NHS	MMMMMMMMIIIDDDIDID	44.44	0
668	NIFK-AS1	MMIMMMMMMMWWWWIII	76.47	6
669	NIM1K	MMIMMMMMMIIDMMDD	62.5	0
670	NKRF	MMMDMMMMMMWWWIIII	70.59	6
671	NLGN1	MMMMIMMMMMMMMD	85.71	0
672	NME7	MMMMMIIIIDIDIDIIDDDDD	23.81	4
673	NNMT	MMMMIIIDIDIDIDIIIDDDDD	18.18	4
674	NPIPB11	MMMMMMMMMMMIIDD	73.33	0
675	NPL	MMMMIMMMMMWWWWIII	76.47	6
676	NPPC	MMMMMMMMMMMMM	100.0	0
677	NPY6R	MMMMMMMMMMMMM	100.0	0
678	NRG1	MMMMMMMIIIIDIDIDDDD	36.84	4
679	NRG3	MMMMMMMMIIDDIDIDID	44.44	0
680	NRIP1	MMMMMMMMIIIDDDIDID	44.44	0
681	NSFP1	MMMMIDMMMMIIDIDIDD	44.44	0
682	NSUN2	MMMMDDDDMMMIDIDIIII	36.84	1
683	NSUN6	MMMMIDMMMMMMMID	73.33	0
684	NTM	MMMMMIDIDIDIIIIIDDDDD	23.81	4
685	NUP210L	MMMMIDMMMMMMIDID	62.5	0
686	NUP62CL	MMMMMMMMMMWWWIII	81.25	6
687	NXPH1	MDDMMMMMMMMIDIDII	52.94	0
688	NYAP2	MMMMMMMMIIIDMMDD	62.5	0
689	OGN	MMMMMMMMMMMMM	100.0	0
690	OLFML2B	DDDDMMMMMMMMMVVVV	76.47	8
691	OLMALINC	MMIMMMMMMWWWWWIIII	72.22	6
692	OPA3	MMMMDDDDMMMMIIIDII	44.44	1
693	OPRM1	MMMMMMMMMMWWWIII	81.25	6
694	OR7E47P	MDMMMMMMMMMMIID	73.33	0
695	ORM1	MIMMMMMMMMMMMW	92.86	0
696	OSBPL11	MMMMIIDIDIDIDDMMMID	36.84	4
697	OSBPL6	MMMMIDMMMMMMMM	85.71	0
698	OTOGL	DDDDMMMMMMMMMIIII	52.94	8
699	P4HA1	MMMMIIIDIDIDIDMMIDDD	30.0	4
700	PALD1	MMMMMMMMMMWWWIII	81.25	6
701	PALLD	MMMMMIIIIIIDIDIDDDDDD	23.81	4
702	PAPSS2	MMMMMMIIIIDIDIDIDDDD	30.0	4
703	PAQR7	MMMMMMMMMMIIIDDD	62.5	0
704	PARP16	MMMMIDMMMMMMMID	73.33	0
705	PART1	DDDMMMMMMMMMMVVV	81.25	8
706	PAX8-AS1	MMIMMMMMMMMMMD	85.71	0
707	PBX3	MMMMDDDDMMMVVVVVIDD	63.16	1
708	PCDH17	MMDDMMMMMMMMIIDI	62.5	0
709	PCDH9	MMMMMIIIDDIDMMMIDD	44.44	4
710	PCGEM1	MMMMMMMMMMMMM	100.0	0
711	PCSK2	MMMMMMMMMWWWWIIII	76.47	6
712	PDE4C	MMMMIMMMMMMMMD	85.71	0
713	PDIK1L	MMMMMMMMMWWWWIIII	76.47	6
714	PDK4	MMMMIIIDIDIDIDMMMDD	36.84	4
715	PDLIM3	MMMMMMMMWWWWWIIIII	72.22	6
716	PDSS2	MMMMMDDDDMMMIIDIII	44.44	1
717	PEG10	MMMMMMIIDIDMMMMD	62.5	4
718	PFKFB3	MMMMMMIDIDMMMIIDD	52.94	4
719	PGAM1P5	MMIMMMMMMWWWWWIIII	72.22	6
720	PGBD5	MMMIDMMMMMIDIDIDID	44.44	0
721	PGC	MMMMMIDIDIDIDMMMM	52.94	4
722	PHLDB2	MMMMMIIIDDIDMMMIDD	44.44	4
723	PHYHIP	MMMMMMMMMWWWWIIII	76.47	6
724	PIGR	MIMMMIIDIDIDIIIIDDDDDD	18.18	4
725	PIK3R3	MVVVVVVIMMMIDIDDDDDDDD	45.45	5
726	PITPNC1	MMMMDDDDMMMIDIIIIID	36.84	1
727	PIWIL2	DDDDMMMMMMMMMIIII	52.94	8
728	PKDCC	DDDDMMMMVVVVVVIDIIDDDD	45.45	2
729	PLCE1	MMMMIIIDDIDIDMMMIDD	36.84	4
730	PLCXD2	MMMMMMMMMMMIDID	73.33	0
731	PLD5	MMMMIIIIIDIDIDIIDDDDDD	18.18	4
732	PLEKHG1	MMMMMMDDWWWWIIIIDIII	50.0	6
733	PLEKHG2	MMIMMMMMMMMMDID	73.33	0
734	PLEKHH2	MMMMMMMMMMMMM	100.0	0
735	PLOD2	MMMMDDDDMMMIIDIIIID	36.84	1
736	PLPP1	MMMMDDDDMMIIDIIIIIDD	30.0	1
737	PLPP3	MMMMIDIDIDIIIDDMMMD	36.84	4
738	PMF1-BGLAP	MMMMMIIDIDIDMMMIDD	44.44	4
739	PNP	MVVVVVVIMMMDIDIDDDDDDD	45.45	5
740	POLDIP3	MMMMMMMIIIDIDIDIDDD	36.84	4
741	POLG2	MMMMIIDDIDIDMMMMM	52.94	4
742	POU2F3	MMMMIMMMMMWWWWIII	76.47	6
743	POU5F1	MMMMIIIIIDIDIDIIDDDDDD	18.18	4
744	PPM1D	MMMMDDDDDMMMIIDIIII	36.84	1
745	PPM1L	MMMMMIDMMMMMIIDD	62.5	0
746	PPP1R26	MMMMMMMMIMMMDID	73.33	0
747	PPP3CB	MMMMDDDDMMMVVVVVVDD	68.42	1
748	PPP3CB-AS1	MMMMMIIDIDIDMMMIDD	44.44	4
749	PRDM5	MMMMIDMMMMMMIDID	62.5	0
750	PRICKLE1	MMMMIMMMMMMMDID	73.33	0
751	PRKAA2	MMMMIIIIVVVVDIDDDDDDDD	36.36	4
752	PRKACB	MMMMMMMMMMMMID	85.71	0
753	PRKAR2A	MMMMIIIDDDIDMMMMM	52.94	4
754	PRMT8	MMMMMMMMMWWWWIIII	76.47	6
755	PROCA1	MMDDMMMMMMMMIIDI	62.5	0
756	PRR5L	DDDDMMMMMVVVVIMMIDD	57.89	2
757	PRRT2	MMIMMMMMMMWWWWIII	76.47	6
758	PRSS2	DDDDDMMMMMMMMIIIII	44.44	8
759	PRTG	MMMMIIDIDIDIDIIMIDDDD	23.81	4
760	PSAT1	MMMMMMMMMWWWWIIII	76.47	6
761	PSCA	MMMMMMMMMMWWWIII	81.25	6
762	PTPRB	DDDMMMMMMMMMMIII	62.5	8
763	PTPRT	MMMMMMMMMMMMID	85.71	0
764	PTPRZ1	DDDIDMMMMMMMMMIII	52.94	8
765	PUS7	MMMDDDDDMMMMIIDIIII	36.84	1
766	PXDNL	MMMMMMMMIMMMDID	73.33	0
767	RAB26	MMMMIDMMMMIIMMDD	62.5	0
768	RAB4B	MMMMMMMMMMWWWIII	81.25	6
769	RAB5CP2	MMMMMMMMMMWWWIII	81.25	6
770	RAB7A	MMMMMMIIIIDIDIDIDDDD	30.0	4
771	RABEPK	MMIMMMMMMWWWWWIIII	72.22	6
772	RAMP3	DDMMMMMMMMMMMII	73.33	8
773	RAP1GAP2	MMMMDDDDMMMIIDIIIID	36.84	1
774	RASGRP3	MMMMIMMMMDIDIDIDID	44.44	0
775	RCAN2	IIIIIIIDIMMMIIDDDDDDDDD	13.04	3
776	RCAN3	MMMMMMMIIIDIDIDIDDD	36.84	4
777	RERGL	MMMMIDMMMMMMMID	73.33	0
778	RETREG1	MMMMDDDDMMVVVVVVVDDD	65.0	1
779	RETREG3	MMMMMMIDMMMMMID	73.33	0
780	RFC3	MMMMMMMMMIMMDID	73.33	0
781	RGS20	MMMMIIIIVVVVDIDDDDDDDD	36.36	4
782	RGS7	MMMMIDIDIDIDMMMMM	52.94	4
783	RHOXF1-AS1	MMMMMMMMIMMDIDID	62.5	0
784	RIMKLB	MMMMMIDIDMMMMMID	62.5	0
785	RIPOR2	MMIMMMMMMMMMMD	85.71	0
786	RIPOR3	MMMMMIIDDIDMMMMM	62.5	4
787	RMI2	MMMMMMMMWWWWWIIIII	72.22	6
788	RMST	MMIMMMMMMWWWWWIIII	72.22	6
789	RN7SKP203	MMMIDMMMMMMMIDID	62.5	0
790	RN7SKP255	DDDDMMMMMVVVVVVVVDDDD	61.9	2
791	RN7SKP71	IDIDIDIDMMMMMMMIIDD	36.84	0
792	RNA5SP202	MMMMMMMMMMMMM	100.0	0
793	RNA5SP389	DDDMMMMMMMMMMVVV	81.25	8
794	RNA5SP93	MMMMMMMMMMMMM	100.0	0
795	RNASEL	MMMDDMMMMMMMIDII	62.5	0
796	RND1	MMMMIIIIIIDIDIDIDDDDDD	18.18	4
797	RNF122	DDDDMMMMMMMMMIIII	52.94	8
798	RNF219-AS1	MMMMMMMMMWWWWIIII	76.47	6
799	RNLS	MMMMIDMMMMIIMMDD	62.5	0
800	RNU2-63P	MMIMMMMMMWWWWWIIII	72.22	6
801	RNU6-15P	DDDMMMMMMMMMMVVV	81.25	8
802	RNU6-3P	MMMMMMMMMMMMM	100.0	0
803	ROR1	MMMMMMIIIIDIDIDIDDDD	30.0	4
804	RP1	MMMMMMMMIIMMMDD	73.33	0
805	RPL12P44	DDDMMMMMMMMMMVVV	81.25	8
806	RPL13P6	DDDIDMMMMMMMMMIII	52.94	8
807	RRP7BP	MMMMMMMMIIDMMDID	62.5	0
808	RTN2	MMMMIDMMMMMMMID	73.33	0
809	RUVBL2	MMMMIIIIDDDIDMMMMD	44.44	4
810	S100A2	MMMMIDIIDIDIDIDIIIDDDD	18.18	4
811	S100A4	MMMMMMIIIDIDIDIDIDDD	30.0	4
812	S100A6	MMMMMMIIIDIDMMMDD	52.94	4
813	SAA1	MMMDDMMMMMMMIDII	62.5	0
814	SAA2-SAA4	MIMMMMMMMWWWWWIIII	72.22	6
815	SAMD5	MMMMIMMMMWWWWWIIII	72.22	6
816	SATL1	MMMMMMMMMMMMM	100.0	0
817	SCD5	MMMMMMIDMMIDIDIDID	44.44	0
818	SCGB1A1	IDIDMMMIIIIIIIIDDDDDDDD	13.04	4
819	SCGB3A1	MMMMIIIDIDIDIIIIDDDDDD	18.18	4
820	SCGB3A2	MMMMIIIIIIIDIDIDDDDDDD	18.18	4
821	SCIN	MMMMMMMMMMWWWIII	81.25	6
822	SCNN1G	MMMMMMMMIIIDDDIDID	44.44	0
823	SCRG1	DDDMMMMMMMMMMVVV	81.25	8
824	SCRN3	MMMMMMMMIIDMMDID	62.5	0
825	SDK1	MMMMIDIIDIDIDIDIIIDDDD	18.18	4
826	SEC22B4P	DDDDMMMMMMMMMVVVV	76.47	8
827	SEMA3A	MMMMMMMMMIIDDIDM	62.5	0
828	SEMA4A	MMMMIDIIDIDIDMMMIDD	36.84	4
829	SEMA5A	MMMMMIIIIIDIDIDIDDDDD	23.81	4
830	SERPINE1	MMMMMMMMWWWWWIIIII	72.22	6
831	SETBP1	MMMMMMMMMMMMM	100.0	0
832	SFN	MMMMMDDDMIDIDIDIIIID	30.0	1
833	SFTPA1	MIMMMMMMMIDDMMM	73.33	0
834	SGPP2	MMMMIIIIIIDIDIDIDDDDDD	18.18	4
835	SH3RF2	MMMMMMIIDDMMMMM	73.33	4
836	SHANK1	DDDMMMMMMMMMMVVV	81.25	8
837	SHCBP1L	DDDIDMMMMMMMMMIII	52.94	8
838	SHLD1	MMMMIMMMMIDIDIDIDD	44.44	0
839	SLAIN1	MMMMMMMMMMMIIDD	73.33	0
840	SLC10A1	MMMMMMMMMMMIIDD	73.33	0
841	SLC11A2	MMMMIIIDDDIDMMIIIDDD	30.0	4
842	SLC12A5-AS1	MMMMMMMMMMMMM	100.0	0
843	SLC16A7	MMMMIIIDIDIDIDIIIDDDDD	18.18	4
844	SLC17A9	DDDIDMMMMMMMMMIII	52.94	8
845	SLC19A1	MVVVVVVVVMMMDDIDDDDDDD	54.55	5
846	SLC20A1	MMMMIIIIIIDIDIIDDDDDDD	18.18	4
847	SLC25A21	MMMMMMMMIDIIDDIDID	44.44	0
848	SLC25A27	MMMMMMMMMMMMM	100.0	0
849	SLC25A30-AS1	MMMMMMMMMMMMM	100.0	0
850	SLC25A44	MMMMIIDDIDIDIDMMMM	44.44	4
851	SLC26A4	DDIDIDMMMMMMMMMII	52.94	8
852	SLC27A6	MMIDIDMMMMMMMIDID	52.94	0
853	SLC2A1	MMMMIMMMMWWWWWIIII	72.22	6
854	SLC2A3	MMMMMIIIIDIDIDIIDDDDD	23.81	4
855	SLC5A8	IIDMMMMMMMMMMMW	80.0	0
856	SLC5A9	MMMMMMMMMIMMMD	85.71	0
857	SLC6A14	MMMMMIIIIIIDIDIDDDDDD	23.81	4
858	SLC7A10	DDDIDMMMMMMMMMIII	52.94	8
859	SLC7A11	MMIMMMMMMMWWWWIII	76.47	6
860	SLC7A2	MMIMMMMMMWWWWWIIII	72.22	6
861	SLC8A1	MIMMMMMMMWWWWWIIII	72.22	6
862	SLC9A1	MMMMIIDDIDIDIDMMMID	36.84	4
863	SLCO1A2	DDDDMMMMMVVVVVIMMDD	63.16	2
864	SLCO1B1	MMDDMMMMMMMMIIDI	62.5	0
865	SLCO1B3	DDDDMMMMMMMMMIIII	52.94	8
866	SLIT2	MMMMMMMMMWWWWIIII	76.47	6
867	SLPI	MIMMMIDIDIDIDMMMIDD	36.84	4
868	SNAP91	DDDMMMMMMMMMMIII	62.5	8
869	SNCA	DDDMMMMMMMMMIIIDI	52.94	8
870	SNORD3B-1	MMMMIDMMMMMMMM	85.71	0
871	SNORD3C	MMMMDDDDDMMMMIIIII	44.44	1
872	SNRPA	MMMMIDIDIDIDMMMMM	52.94	4
873	SNX10	MMMMMMMMIMMMIDD	73.33	0
874	SNX8	MMMMDDDDDMMMIIDIIII	36.84	1
875	SOCS2	MMMMIIIIIDIDIDIIDDDDDD	18.18	4
876	SPAST	MMMDDDDDMMMMIIDIIII	36.84	1
877	SPINK1	MMMMMMMMWWWWWIIIII	72.22	6
878	SPOCK2	IIIIIIIDIDIMMMIDDDDDDDD	13.04	3
879	SPSB2	MMMMIIIDIDIDIDMMMDD	36.84	4
880	SRCIN1	DDDDMMMMMMMMMIIII	52.94	8
881	SRPX2	DDDDMMMMVVVVVIIIIDDDDD	40.91	2
882	SRSF12	MMMMMMMMIDMMMID	73.33	0
883	ST6GALNAC3	MMIMMMMMMMMDIDID	62.5	0
884	ST6GALNAC5	MMMMMMIIIDIDIDIDIDDD	30.0	4
885	ST8SIA4	MMMMIIIIVVVVDIDDDDDDDD	36.36	4
886	STAT4	MMIMMMMMMWWWWWIIII	72.22	6
887	STPG4	MMMMIIIDDIDIDIDMMMD	36.84	4
888	STRA6	MMMMMMMMMMWWWIII	81.25	6
889	STS	MMMMIMMMMMMMDID	73.33	0
890	SUPT5H	MMMMMMMMMMIDIDID	62.5	0
891	SUSD2	MMMMMIIIIIDIDIDIDDDDD	23.81	4
892	SYCP2	MMMMMMMMMWWWWIIII	76.47	6
893	SYN3	IIIIIIIDIMMMMIDDDDDDDD	18.18	3
894	SYNE1	MMMMMMMMMMMIDID	73.33	0
895	SYT8	DMMDIDMMMMMMIIIIDD	44.44	0
896	SYT9	DDDDMMMMMMMMMIIII	52.94	8
897	SYTL3	MMMMMMIIDIDIMMMDD	52.94	4
898	TACC2	MMMMMIDIDMMMMMID	62.5	0
899	TADA2A	MMMMDDDDDMMMIIIIDII	36.84	1
900	TAF4B	MMMMMMMMMMMMM	100.0	0
901	TANGO6	MMMMDDDDDMMMMIIIII	44.44	1
902	TBC1D3D	DDIDIDMMMMMMMIDIIID	36.84	8
903	TBC1D4	MMMMIDMMMMIIDMMD	62.5	0
904	TBC1D9	MMMMMMMMMMMMM	100.0	0
905	TCOF1	MMMMIDMMMMMMMID	73.33	0
906	TEF	MMMMMMMMIMMDIDID	62.5	0
907	TEK	MMMIIDMMMMMMDIDID	52.94	0
908	TERB2	DDDMMMMMMMMMMVVV	81.25	8
909	TESK2	MMMMIIIDDIDIDMMMMD	44.44	4
910	TET2	MMMMDDDDMMMMIIIDII	44.44	1
911	TEX14	MMMMIIIIDDIDIDMMMDD	36.84	4
912	TEX35	DDDMMMMMMMMMMVVV	81.25	8
913	TFCP2L1	MMMMIIIIDIDIDIIIDDDDDD	18.18	4
914	TFF3	MMMMMMMMMWWWWIIII	76.47	6
915	TGFB2	MMMMMMMMMMIDIDID	62.5	0
916	TIAM2	MMMDDDDDMMMMIIIDIII	36.84	1
917	TIMP3	MMMMIDIDIDIIIIIIDDDDDD	18.18	4
918	TMEM108	MMMMIIDDIDIDIDMMMM	44.44	4
919	TMEM132D	MMMMDDDDDMMIDIIIIIID	30.0	1
920	TMEM164	MMMMMIIIDIDIDMMMDD	44.44	4
921	TMEM232	MMMMIIIDDIDIDIDMMIDD	30.0	4
922	TMEM72-AS1	MMMMMMMMMMMMID	85.71	0
923	TMEM9B-AS1	MMMMMMMMIIDMMDID	62.5	0
924	TMPO	MMMMMMMMIMMMDID	73.33	0
925	TMSB4X	MMMMMMIIIIDIDMMDDD	44.44	4
926	TMX4	MMMMDDDDMMMMIIDIII	44.44	1
927	TNC	MMMMIIIIDIDIDIDIIDDDDD	18.18	4
928	TNFAIP8	MMMMDDDDMMIDIDIIIIID	30.0	1
929	TNFRSF10C	MMMMMMMMMWWWWIIII	76.47	6
930	TNFRSF10D	MMIMMMMMMWWWWWIIII	72.22	6
931	TNFSF14	MMMDDMMMMMMMIIDI	62.5	0
932	TNNI3	MMMMMMMMMMMMM	100.0	0
933	TNS4	DDDDMMMMMMMMMIIII	52.94	8
934	TOP2A	DDDDMMMMIMMMMMIII	52.94	8
935	TPTEP1	MMMMMMMMMWWWWIIII	76.47	6
936	TRIM16L	MMMMDDDDMMMMMIIII	52.94	1
937	TRIM45	DDDIDMMMMMMMMMIII	52.94	8
938	TRIM69	MMMMMMIIDMMMMMD	73.33	4
939	TRPC1	MMMMMMMMIDMMMM	85.71	0
940	TRPC2	DDDMMMMMMMMMMVVV	81.25	8
941	TSPOAP1	MMMIDMMMMMMMMID	73.33	0
942	TTC29	DDDIDMMMMMMMMMIII	52.94	8
943	TTLL7	MMMMMMMMIIDDIDIDID	44.44	0
944	TTN-AS1	MMMMIIIDDIDIDIDMMIDD	30.0	4
945	TUBD1	MMMMDDDDMMMIIDIIIID	36.84	1
946	TULP2	MMIMMMMMMMMMMD	85.71	0
947	TXNDC11	MMMMMIIIVVVVDIDDDDDDD	42.86	4
948	TYK2	MMMMMMMMMWWWWIIII	76.47	6
949	UAP1	MMMMIIDDIDIDMMMMID	44.44	4
950	UFSP2	MMMMIIIDDDIDMMMMM	52.94	4
951	ULK2	MMMMIIDDIDIDMMMIIDD	36.84	4
952	USP26	DDDMMMMMMMMMMVVV	81.25	8
953	USP30	MMMMIDMMMMMMMM	85.71	0
954	USP37	MMMMIDMMMMMMMID	73.33	0
955	USP38	MMMMIIIDIDIDIDMMMDD	36.84	4
956	USP39	MMMMIIIDDIDIDMMMMD	44.44	4
957	USP54	MMMMMIIIVVVVDIDDDDDDD	42.86	4
958	USPL1	MMMMIIIIIDIDIDIDIDDDDD	18.18	4
959	VLDLR-AS1	MMIMMMMMMWWWWWIIII	72.22	6
960	VPS39	MMMMDDDDMMMIIDIIIID	36.84	1
961	VSTM4	MMIMMMMMMMWWWWIII	76.47	6
962	VTCN1	DDDDMMMMMMMMMIIII	52.94	8
963	WBP1L	MMMMMIIIIDIDIDIDIDDDD	23.81	4
964	WDR31	MMMMMMMMMMMMID	85.71	0
965	WDR49	MMMMMMMMMWWWWIIII	76.47	6
966	WDR74	MVVVVVIIMMMIDIDDDDDDDD	40.91	5
967	WTIP	MVVVVVVVVMMMDDIDDDDDDD	54.55	5
968	XAF1	MMMMMMMMMMMMM	100.0	0
969	XAGE2	DDDDMMMMMMMMMVVVV	76.47	8
970	XDH	MDMMMMMMMMWWWIIII	70.59	6
971	YWHAEP7	MMMDDMMMMMMMIDII	62.5	0
972	ZBTB11	MMMMDDDDDMMIIDIIIIID	30.0	1
973	ZBTB45	MMMMMMMMMWWWWIIII	76.47	6
974	ZC3H3	MMDDDDDDMMMMMIIIIII	36.84	1
975	ZEB1	MMMMMMMMIIDDIDIDID	44.44	0
976	ZIM3	DDDMMMMMMMMMMVVV	81.25	8
977	ZMYND19	MMMMMMMMMMWWWIII	81.25	6
978	ZNF114-AS1	DDDIDMMMMMMMMMIII	52.94	8
979	ZNF184	DDDIDMMMMMMMMMIII	52.94	8
980	ZNF280B	DDDIDMMMMMMMMMIII	52.94	8
981	ZNF385B	MMMMMMIDMMMMIDID	62.5	0
982	ZNF423	DDDDMMMMMMMMMIIII	52.94	8
983	ZNF445	DDDIDMMMMMMMMMIII	52.94	8
984	ZNF503-AS1	MMMMMMMMMWWWWIIII	76.47	6
985	ZNF610	DDDDMMMMMMMMMIIII	52.94	8
986	ZNF663P	MMMMMMMMMMWWWIII	81.25	6
987	ZNF682	MMIMMMMMMWWWWWIIII	72.22	6
988	ZNF765	MMMIDMMMMMMMMID	73.33	0
989	ZNF773	DDDIDMMMMMMMMMIII	52.94	8
990	ZNF79	MMMMMMMMMWWWWIIII	76.47	6
991	ZP3	MMMMMMIIDMMMMDID	62.5	0
992	ZSCAN31	MMMMIDMMMMMMIDID	62.5	0
993	ZSWIM4	MMMMMMIIIIDIDIDIDDDD	30.0	4
