## Supplementary material for "Gene-level alignment of single cell trajectories": G2G_negative_control_alignments.csv

	Gene	5-state alignment string	Alignment similarity %
0	Burn1-TF1	IIIIIDIDIDIMMMMIIIDDDDDDDD	15.38
1	Burn2-TF1	MMMMMMMMMMMMMMM	100.0
2	Burn3-TF1	MMMMMMMMMMMMMMM	100.0
3	Burn4-TF1	MWWWWWDMMMMMMMMIIIIII	66.67
4	A1-TF1	MMMMMMMMMMMMMMM	100.0
5	A2-TF1	MMMMMMMMMMMMMMM	100.0
6	A3-TF1	MMMMMMMMMMMMMMM	100.0
7	A4-TF1	MMMMMMMMMMMMMMM	100.0
8	A5-TF1	MMMMMMMMMMMMMMM	100.0
9	A6-TF1	MMMMMMMMMMMMMMM	100.0
10	B1-TF1	MMMMMMMMMMMMMMM	100.0
11	B2-TF1	MMMMMMMMMMMMMMM	100.0
12	B3-TF1	MMMMMMIDMMMMMMMM	87.5
13	B4-TF1	MMMMMMMDDMMMMMIDII	66.67
14	B5-TF1	MMMMMMMMDMMMMMMI	87.5
15	C1-TF1	MMMMMMMMMMMMMMM	100.0
16	C2-TF1	MMMMMMMMMMMMMMM	100.0
17	C3-TF1	MMMMMMMMMMMMMMM	100.0
18	C4-TF1	MMMMMMMMMMMIDMMM	87.5
19	Target1	DDDIDDDMMMMMMMMIIIIIID	36.36
20	Target2	DDDIDDDDDDDDDMMMIIIIIIIIIII	11.11
21	Target3	DDDMVVVVVVVVIIIIIIDDDDDDDDDDD	31.03
22	Target4	DDDDDDDMMMMMMMMIIIIIII	36.36
23	Target5	MMMMMMMMMMMMMMM	100.0
24	Target6	MMMMVVVVVVVVVIIDDDDDDDDDDD	50.0
25	Target7	IIIIIDWWWWWWWWWWWWWWIIIIIIIIII	46.67
26	Target8	MMMMMMMMMMMMMMM	100.0
27	Target9	DDDDDDMMMMMMIIIIIIIIIDDD	25.0
28	Target10	MMMMMMMMMMMMMMM	100.0
29	Target11	MMMMWWWWWWWWWWWIIIIIIIIIII	57.69
30	Target12	IIIDIDIDIDIIIIIIIIIDDDDDDDDDDD	0.0
31	Target13	MMMMMMIIDIIIIIIIDDDDDDDD	25.0
32	Target14	DDIDIDIDIDDDDDDDDMMIIIIIIIII	7.14
33	Target15	DDDIDDDDDMMMMMMMVVVVVVV	60.87
34	Target16	MMMMMWWWWWWWWIIIIIIIIIIDD	52.0
35	Target17	IIIIIMWWWWWWWWWWWWWWIIIIIIIII	51.72
36	Target18	DDDDDDDDDDDDDMMVVVVVVVVVVVVV	53.57
37	Target19	MMMMMWWWWWWWWWIIIIIIIIIID	56.0
38	Target20	DDIDIDIDIDDDDDDDDMMIIIIIIIII	7.14
39	Target21	IIIIIIDWWWWWWWWWWDMMMIIIIII	48.15
40	Target22	IDIDIDIDIDMMMMMMMIIIDDD	30.43
41	Target23	DDDIDDDDDDDDDDMMIIIIIIIIIIII	7.14
42	Target24	IDIDIDIDIDDDDMMMMMMMVVV	43.48
43	Target25	DDDIDIDDDIVVVVVVVVVVVVDDDDDDDD	40.0
44	Target26	DDDDDDDDDMMMMMIIIIIIIIIID	20.0
45	Target27	MMMMMMVVVVVVDMMWWWWWWI	90.91
46	Target28	MMMMMMVVVVVVVDMMDDDDDD	68.18
47	Target29	DDDDDDDMMMMMMMMVVVVVII	59.09
48	Target30	DDDDDDDDDIVVVVVVVVVVVVVVDDDDDD	46.67
49	Target31	DDDDDDDDMMIIIIIIIIIIIIIDDDDD	7.14
50	Target32	MMMMMVVVVVMMMMMWWWWW	100.0
51	Target33	DDDIDDDDDMMMMMMMVVVVVVV	60.87
52	Target34	IIIIIIIIIIIIIIIDWWWWWWWDDDDDDD	23.33
53	Target35	MMMMMMVVVVVVDMMWWWWWWI	90.91
54	Target36	IIIIIIIIIIIIMWWWWWWWWWWWDMM	51.85
55	Target37	MMIIIIDIDIDIIIIIIIDDDDDDDDDD	7.14
56	Target38	IIIIIIIIIDIIIIMDDDDDDWWWWWWWI	27.59
57	Target39	MMMIIIIIIIIIMMWWWWWWWWIDD	52.0
58	Target40	IIIIIIIIIDIMMMMMWWWWWWWWW	56.0
59	Target41	IIIIIIIIIDIIMMWWWWWWWWWWWIID	46.43
60	Target42	IIIIIIIIIDIIMMMMWWWWWWWWWW	53.85
61	Target43	IIIIIIIIIDIIIDWWWWWWWWWWWWWIII	43.33
62	Target44	IIIIIIIDIDIIIIIMMWWWWWWWWWWW	46.43
63	Target45	IIIDIDIDIDIIIIIIIIIDDDDDDDDDDD	0.0
64	Target46	DDDIDIDIDDDDDDDMMIIIIIIIIIM	11.11
65	Target47	MMIIIDIDIDIIIIIIIDDDDDDDDDM	11.11
66	Target48	DDDDDDDDDDDDMMMVVVVVVVVVVVV	55.56
67	Target49	MMMMMMMMMWWWWWWIIIIII	71.43
68	Target50	MMDDDDDMMMIIIIIIIMMMDD	36.36
69	Target51	MMMMMMMMMMMMIDIDID	66.67
70	Target52	DDDIDDDDDDDDDMMMIIIIIIIIIII	11.11
71	Target53	DDDIDIDIDDDDDDDIVVVVVVVVVVVDDD	36.67
72	Target54	DDDIDDDDDDDDDMMMVVVVVVVVVVV	51.85
73	Target55	DDDIDDDDDDDDDMMMIIIIIIIIIII	11.11
74	Target56	DDDIDDDDDDDDMMMMVVVVVVVIII	42.31
75	Target57	DDDIDDDDDDDDDMMMVVVVVVVVVVV	51.85
76	Target58	DDDDDDDDDDDDIVVVVVVVVVVVIIIDDD	36.67
77	Target59	DDDIDDDDDDDDMMMMVVVVVVVVVV	53.85
78	Target60	DDDIDIDDDDDDDMMMMVVVVVVVVV	50.0
79	Target61	DDDIDDDDDDDDMMMMVVVVVVVVVV	53.85
80	Target62	DDDIDIDDDDDDDMMVVVVVVVVVVVDD	46.43
81	Target63	DDDIDDDDDDDDMMMMVVVVVVVVVV	53.85
82	Target64	DDDIDDDMMVVVVVVVVVVVIDDDDDDD	46.43
83	Target65	DDDIDDDDDDDDMMVVVVVVVVVIMM	50.0
84	Target66	MMWWWWWWWWWWWWWIIIIIIIIIIIII	53.57
85	Target67	DDDIDIDDDDDMMMMMMVVVVVVV	54.17
86	Target68	DDDDDDDDDMMMMMMVVVVVVIII	50.0
87	Target69	DDDDDDDDDDDMMMMVVVVVVVVVVV	57.69
88	Target70	IIIMMMMMMMMMMMDIDDD	57.89
89	Target71	IIIMMMMMMMMMMIIDDDDD	50.0
90	Target72	IIMWWWWWWWWWWWWWWIIIIIIIIIIII	51.72
91	Target73	DDDDDDDDDDMMIIIIIIIIIIIIIDDD	7.14
92	Target74	IIIDWWWWWWWWWWIIIIIIIIIIIIDDDD	33.33
93	Target75	DDDDDDDDDDDIVVVVVVVVVVVVVIDDDD	43.33
94	Target76	MMWWWWWWWWWWIIIIIIIIIIMMM	60.0
95	Target77	DDDDDDDDDMMMMMMVVVVVVVII	54.17
96	Target78	DDDDDDDDDDDIVVVVVVVVVVVVVIDDDD	43.33
97	Target79	DDDIDDDDDDDDMMMMIIIIIIIIII	15.38
98	Target80	DDDIDDDDDDDDMMMMIIIIIIIIII	15.38
99	Target81	DDDIDIDIDDDDDDIVVVVVVVVVVVDDDD	36.67
100	Target82	DDDIDDDDDDMMMMMMVVVVVVVV	58.33
101	Target83	DDDIDIDDDDDDMMVVVVVVVVVDMM	50.0
102	Target84	DDDDDDDDMMMMMMMVVVVVVVV	65.22
103	Target85	DDDIDIDDDDDMMMMMMIIIIIII	25.0
104	Target86	IIIDIDIDIDIIIIIIIIIDDDDDDDDDDD	0.0
105	Target87	DDDIDDDMMVVVVVVVVVVVVDDDDDDD	50.0
106	Target88	DDDDDDDDDDIVVVVVVVVVVVVVVDDDDD	46.67
107	Target89	DDDIDDDDDDDMMMMMVVVVVVVVV	56.0
108	Target90	DDDDDDDDDDDDMMMIIIIIIIIIIII	11.11
109	Target91	DDDDDDDDDDMMMMIIIIIIIIIIID	15.38
110	Target92	DDDIDIDIDDDDDDMMMMIIIIIIII	15.38
111	Target93	IIIIIIIIIDWWWWWWWWWWWWWWIIIIII	46.67
112	Target94	IIIIIIIIIMMMMMMWWWWWWWWW	62.5
113	Target95	IIIIIIIDIDIDWWWWWDMMMMMM	45.83
114	Target96	IIIIIIIIIIMMMMMWWWWWWWWWW	60.0
115	Target97	IIIDIDIDIDIIIIIIIIIDDDDDDDDDDD	0.0
116	Target98	IIIDIDIDIDIIDDMMWWWWWWWIIIII	32.14
117	Target99	IIIIIIIIIMWWWWWWWWWMMMMM	62.5
118	Target100	IIIDIDIDIDIDMMMMMMMMWW	45.45
119	Target101	IIIIIIIIIMMMMMMDDDDDDDDD	25.0
120	Target102	IIIDIDIDIDIIDMMMMMMMWWW	43.48
121	Target103	DDDDDDIVVVVVVVVVVVVVVDDDDDDDDD	46.67
122	Target104	MMMMMMMMMMMMMMM	100.0
123	Target105	DDDDDDMVVVVVVVVVVVVVVDDDDDDDD	51.72
124	Target106	IIIMWWWWWWWWWDMMMIIIIIIIID	50.0
125	Target107	MMDDDMMMWWWWWWWIIIIIIIIII	48.0
126	Target108	MMMWWWWWWWWWWWWIIIIIIIIIIII	55.56
127	Target109	DDDIDDMMMMWWWWWWIIIIIIIIII	38.46
128	Target110	IDIDIDIDMMMMMMMMMMM	57.89
129	Target111	DDDDDDMMVVVVVIMMMMMMM	66.67
130	Target112	IDIDIDIDIDMMMVVVVVVVDDDDDDD	37.04
131	Target113	DDIDIDIDMMIIMMMMMMMM	50.0
132	Target114	DDDDDMMMMMIIIIIIIIIIDDDDD	20.0
133	Target115	DDIDIDIDMMIIMMMMMMMM	50.0
134	Target116	DDIDIDMMMIIIIIIIIIIDDDDDDDD	11.11
135	Target117	DDDDDDDDDDMMMMMIIIIIIIIII	20.0
136	Target118	DDDDDDDMMMMMMMMVVVVVII	59.09
137	Target119	IIIIIDIIMMMMMIIIDDDDDDDDD	20.0
138	Target120	IIIIIMMMVVVVVVVDDDDDDDDDDDD	37.04
139	Target121	DDDIDIDIDIVVVVVVVVVVIDDDDDDDDD	33.33
140	Target122	IDIDIDIDIDDIVVVVVVVVVDDDDDDDDD	30.0
141	Target123	IDIDIDMMMMMMMMMMMM	66.67
142	Target124	MMMMMWWWWWWWWWWIIIIIIIIII	60.0
143	Target125	DDDDDDDDMMMMMIIIIIIIIIIDD	20.0
144	Target126	IDIDIDIDIDMMMMMMMMMM	50.0
145	Target127	IIIIIIIMMMMMVVVDDDDDDDDDD	32.0
146	Target128	IDIDIDIDIDMMMMMMMMMM	50.0
147	Target129	IIIIIDIIMMMMMMMMDDDDDD	36.36
148	Target130	MMMWWWWWWWWDMMMIIIIIIIII	58.33
149	Target131	IIIIIDIMMMMMMMMMWWWWW	66.67
150	Target132	IIIIIIIMMMMMMMIDDDDDDDD	30.43
151	Target133	MMIIMMMMMMMMMMMDD	76.47
152	Target134	MMMMMWWWWWWWWWWIIIIIIIIII	60.0
153	Target135	MMMMMWWWWWWWWWWIIIIIIIIII	60.0
154	Target136	MMMMMMMWWWWWWWWIIIIIIII	65.22
155	Target137	MMMMMMMMMMMMMMM	100.0
156	Target138	MWWWWWWWWDMMMMIIIIIIIIIID	52.0
157	Target139	MMMIDIDMMMMMMMMMM	76.47
158	Target140	IDIDIDIDMMMMMMMMMMM	57.89
159	Target141	MMMMMWWWWWWWWWWIIIIIIIIII	60.0
160	Target142	DDDIDMMMMWWWWWWWIIIIIIIIII	42.31
161	Target143	MMMMWWWWWWWIDIDIIIIIIIIIDD	42.31
162	Target144	MIIMMMMMMMMMMMIDDD	66.67
163	Target145	MMMMVVVVVVVVVVVDDDDDDDDDDD	57.69
164	Target146	MMIMMMWWWWWWWWWIIDIIIIIII	56.0
165	Target147	DDDDIVVVVVVVVVVVIDIIDDDDDDDDDD	36.67
166	Target148	MIIMMMMMMMMMMMIDDD	66.67
167	Target149	MMMMMMMMMMMMMMM	100.0
168	Target150	IIIIIIDWWWWWWWWWWIIIIIIIIIDDDD	33.33
169	Target151	DDDIDMMMMMMMMMMMIII	57.89
170	Target152	IIDIDIDIDMMMMWWWWWWWIIIIII	42.31
171	Target153	MMMMMMMMMMMMMMM	100.0
172	Target154	MMIMMMWWWWWIIIIIIIIIDDDDD	40.0
173	Target155	DDIDIDMMMMMMMMMMMII	57.89
174	Target156	IIIIIIMMMMMMMMMDDDDDD	42.86
175	Target157	MMIIMMMMMMMMMMMDD	76.47
176	Target158	MMMMMMMMMMIIDIIIDDDD	50.0
177	Target159	IIIIIIIIIIIMMMIDDDDDDDDDDDD	11.11
178	Target160	DDIDWWWWWWWWWWWWIIIIIIIIIIIIII	40.0
179	Target161	MMMMMMMMMMMMMMM	100.0
180	Target162	IIIDIDIDIDIIIIIIIIIDDDDDDDDDDD	0.0
181	Target163	DDIDWWWWWWWWWWWWIIIIIIIIIIIIII	40.0
182	Target164	MDDMMMMVVVVVVVVVVDDDDDDDD	60.0
183	Target165	MMMMMMMMMMMMMMM	100.0
184	Target166	DDDDDDMMMMMMMMIIIIIIID	36.36
185	Target167	DDDIDWWWWWWWWWWWIIIIIIIIIIIIII	36.67
186	Target168	DDDDDMMMMMMMMMMIIIII	50.0
187	Target169	DDDDDDDMMMMMMMIIIIIIIID	30.43
188	Target170	DDDDDDMMMMMMMMMIIIIII	42.86
189	Target171	MMMMMDDDMMMMMMMIII	66.67
190	Target172	MMWWWWWMMMMMMMMIIIII	75.0
191	Target173	DDIDWWWWWWWWWWWWIIIIIIIIIIIIII	40.0
192	Target174	MMMMMMMMMMMMMMM	100.0
193	Target175	MWWWWWWIDWWWWWWWIIIIIIIIIIIII	48.28
194	Target176	MMMMMIDIDIDIIIIIIIDDDDDDD	20.0
195	Target177	MMMMMMMMMMMMMMM	100.0
196	Target178	MWWWWDMMMMMMMMMVVVVV	95.0
197	Target179	MMWWWWWWMMMMMMMIIIIII	71.43
198	Target180	MMMMMMMMMMMMMMM	100.0
199	Target181	MMWWWWWWWWWWWWWIIIIIIIIIIIII	53.57
200	Target182	IDMMMMMMMMMMMMMM	87.5
201	Target183	MWWWWWWWWWIIDIDIDIIIIIIIIIIDD	34.48
202	Target184	MMWWWWWMMMMMMMMIIIII	75.0
203	Target185	IIIDIDIDIDIIIIIIIIIDDDDDDDDDDD	0.0
204	Target186	IIIDIDIDIDIIIIIIIIIDDDDDDDDDDD	0.0
205	Target187	IDIDMMMMMMMMMMMMM	76.47
206	Target188	IIIIIIIMMMMMMMMDDDDDDD	36.36
207	Target189	MMMMMMMMMMMMMMM	100.0
208	Target190	MWWWWWDMMMMMMMMIIIIII	66.67
209	Target191	IIIDIDIDIDIIIIIIIIIDDDDDDDDDDD	0.0
210	Target192	IIIDIDIDIDIIIIIIIIIDDDDDDDDDDD	0.0
211	Target193	IIIDIDIDIDIIIIIIIIIDDDDDDDDDDD	0.0
212	Target194	MMMMMIIIDIDIDIIIIIDDDDDDD	20.0
213	Target195	IIIDIDIDIDIIIIIIIIIDDDDDDDDDDD	0.0
214	Target196	IIIDIDIDIIMMMMIIIIDDDDDDDD	15.38
215	Target197	MWWWWWWWMMMMMMMIIIIIII	68.18
216	Target198	MMDDDDDDWWWWWWWIIIIIIIIIIIII	32.14
217	Target199	IIIDIDIDIDIMMMIIIIIDDDDDDDD	11.11
218	Target200	IIIDIDIDIDIIIIIIIIIDDDDDDDDDDD	0.0
219	Target201	MMMMMMMMMMMMMMM	100.0
220	Target202	MMMMMMMMMMMMMIDID	76.47
221	Target203	DDDDDDDDMMMMMMMIIIIIIII	30.43
222	Target204	DDDDDMMMMMMMMMMIIIII	50.0
223	Target205	DDDDDMMMMMMMMMMVVVVV	75.0
224	Target206	IIIDIDIDIDIIIIIIIIIDDDDDDDDDDD	0.0
225	Target207	MMVVVVVVVIDIDIDIIIDDDDDDDDDD	32.14
226	Target208	MMMVVVVVVVVVVVVDDDDDDDDDDDD	55.56
227	Target209	MMMMMMMMMMMMMMM	100.0
228	Target210	DDDDDDDDDMMMMMMIIIIIIIII	25.0
229	Target211	IIIDIDIDIDIIIIIIIIIDDDDDDDDDDD	0.0
230	Target212	MMIIDIDIDIIIIIIIIIDDDDDDDDDD	7.14
231	Target213	MMMMMMMMMMMMMMM	100.0
232	Target214	MDDDDDDDMMMMMMMIIIIIII	36.36
233	Target215	MMMMMMMMMMMMMMM	100.0
234	Target216	IIIDIDIDIDIIIIIIIIIDDDDDDDDDDD	0.0
235	Target217	IIIDIDIDIDIIIIIIIIIDDDDDDDDDDD	0.0
236	Target218	IIIDIDIDIDIIIIIIIIIDDDDDDDDDDD	0.0
237	Target219	IIIDIDIDIDIIIIIIIIIDDDDDDDDDDD	0.0
238	Target220	IIIDIDIDIDIIIIIIIIIDDDDDDDDDDD	0.0
239	Target221	MDDDDDDMMMMMMMMIIIIII	42.86
240	Target222	IIIDIDIDIDIIIIIIIIIDDDDDDDDDDD	0.0
241	Target223	MMMMMMMMMMMMMMM	100.0
242	Target224	IIIDIDIDIDIIIIIIIIIDDDDDDDDDDD	0.0
243	Target225	MDDDDDDDDMMMMMMIIIIIIII	30.43
244	Target226	IIIDIDIDIDIIIIIIIIIDDDDDDDDDDD	0.0
245	Target227	MMMMMMMWWWWIMMMMVVV	94.74
246	Target228	IIIIIIMWWWWWWWWWWWWWIIIIIIIID	48.28
247	Target229	MMIDIDMMMMMMMMMMM	76.47
248	Target230	IIIDIDIDIDIIIIIIIIIDDDDDDDDDDD	0.0
249	Target231	MMMMIIIDIDIDIIIIIIDDDDDDDD	15.38
250	Target232	DDDDMMMMMMMMMMMVVVV	78.95
251	Target233	MMMMMMMMMMMMMMM	100.0
252	Target234	DDDDDMMMMMMMMMIIIIIID	42.86
253	Target235	MMWWWWWWWWWWWWWIIIIIIIIIIIII	53.57
254	Target236	MMMIIIIDIDIDIDIIIIIDDDDDDDD	11.11
255	Target237	MMMMIIIIIIDIDIDIIIDDDDDDDD	15.38
256	Target238	DDDDDMMMMMMMMMMIIIII	50.0
257	Target239	IDIDIDIDMMMMMMMMMMM	57.89
258	Target240	MMMMIIIIDIDIDIIIIIDDDDDDDD	15.38
259	Target241	MMMIIIDIDIDIIIIIIIDDDDDDDDD	11.11
260	Target242	DDDDMMMMMMMMMMMIIII	57.89
261	Target243	DDDDDDMMMMMMMMMIIIIII	42.86
262	Target244	MWWWWWWWWMMMMMMIIIIIIII	65.22
263	Target245	DDDDDIVVVVVVVVVVIIIIDDDDDDDDDD	33.33
264	Target246	MMMMVVVVVVVVVVVDDDDDDDDDDD	57.69
265	Target247	MDDDMMMMMMMMMMMIII	66.67
266	Target248	MMMVVVVVVVVIDIDIIDDDDDDDDDD	40.74
267	Target249	MMMMMMMMMMMMMMM	100.0
268	Target250	MMMMVVVVVVVVIIIDDDDDDDDDDD	46.15
269	Target251	IIIIIIIIIIIIMMMDDDDDDDDDDDD	11.11
270	Target252	DDDDDMMMMMMWWWWIIIIIIIII	41.67
271	Target253	DDDDDMMMMMMWWWIIIIIIIIID	37.5
272	Target254	DDDIDMMMMMWWWWWWIIIIIIIII	44.0
273	Target255	IIIDIDIDIDDWWWWWWWWWWIIIIIIIII	33.33
274	Target256	DDDDDMMMMMMWWWIIIIIIIIID	37.5
275	Target257	IIIIIIMMMIIIIIIDDDDDDDDDDDD	11.11
276	Target258	IIIDIDIDIDDDMMMMMMMMM	42.86
277	Target259	IDIDIDIDIDMMMMMMMMMM	50.0
278	Target260	IIIIIIIIIDMMMMMMDDDDDDDD	25.0
279	Target261	IIIIIIMMMMMMMMMDDDDDD	42.86
280	Target262	IIIDIDIDIDDDDDMMMMMMIIID	25.0
281	Target263	IIIIIIIMMMMMMMMWWWWWWW	68.18
282	Target264	IIIIIMMWWWWWWWWDMMMMIIII	58.33
283	Target265	IIIIIIMMWWWWWWWWWWWWWIIIIIII	53.57
284	Target266	IIIIIDWWWWWWWWWWWWWIIIIIIIIIID	43.33
285	Target267	IDIDIDIDMMMMMMMMMMM	57.89
286	Target268	MMIDDMMMMMMMMMMMI	76.47
287	Target269	MMIDDMMMMMMMMMMIID	66.67
288	Target270	IIIIIMMMMMMMMMMWWWWW	75.0
289	Target271	MMMMMMMVVVVVVVVDDDDDDDD	65.22
290	Target272	IIIDIDIDIDIIIIIIIIIDDDDDDDDDDD	0.0
291	Target273	IIIIIIIMMWWWWWWDMMMMMM	63.64
292	Target274	IIIIIIIIMMMMMMMWWWWWWWW	65.22
293	Target275	DDDDDDDMMMMMMMMIIIIIII	36.36
294	Target276	IIIIIIIMMWWWWWWDMMMMMM	63.64
295	Target277	IIIDIDIDIDIIDDDDMMMMMMM	30.43
296	Target278	DDDDDDDMMMMMMMMIIIIIII	36.36
297	Target279	DDDDDDDMMVVVVVVVMMMMMM	68.18
298	Target280	DDDIDDDMMMMMMMMMVVVVV	66.67
299	Target281	DDDDDDDMMMMMMMMVVVVVVV	68.18
300	Target282	DDDDDDDDMMMMMMMIIIIIIII	30.43
301	Target283	MMMMMMVVVDDDMMMMMM	83.33
302	Target284	IIIIIIIIIMMMMMMDDDDDDDDD	25.0
303	Target285	DDDDDDDMMMMMMMMIIIIIII	36.36
304	Target286	MMMMMMVVVDMMMMMMWW	94.44
305	Target287	MMMMMMIIDDMMMMMMM	76.47
306	Target288	IIIIIIIIIIDWWWWWWWWIIIIIDDDDDD	26.67
307	Target289	MMMMMMIIMMMMMMMDD	76.47
308	Target290	DDDDDDDMMMMMMMMVVVVVVV	68.18
309	Target291	IIIDIDIDIDIIIIDDDDDDMMMMM	20.0
310	Target292	MMMMMMVVVVDDDDMMMMM	78.95
311	Target293	MMMMMMVVVDMMMMMMWW	94.44
312	Target294	DDDDDDDDMMMMMMMIIIIIIII	30.43
313	Target295	IIIDIDIDIDIIIDDDDDMMMMMM	25.0
314	Target296	MMMMMVVVVVDDMMMMMWWW	90.0
315	Target297	MMMMMVVVVMMMMMMWWWW	100.0
316	Target298	DDDDDDDDDDMMMMMVVVVIIIIII	36.0
317	Target299	DDDDDDDDDDMMVVVVVVVVIIIIIDDD	35.71
318	Target300	IIIIIIIIIIIIMMMWWWWWWWDDDDD	37.04
319	HK1	IIIDIDIDIDIIIIIIIIIDDDDDDDDDDD	0.0
320	HK2	IIIDIDIDIDIIIIIIIIIDDDDDDDDDDD	0.0
321	HK3	IIIDIDIDIDIIIIIIIIIDDDDDDDDDDD	0.0
322	HK4	IIIDIDIDIDIIIIIIIIIDDDDDDDDDDD	0.0
323	HK5	IIIDIDIDIDIIIIIIIIIDDDDDDDDDDD	0.0
324	HK6	MMMMMMMMMMMMMMM	100.0
325	HK7	IIIDIDIDIDIIIIIIIIIDDDDDDDDDDD	0.0
326	HK8	MMMMMMMMMMMMMIDID	76.47
327	HK9	IIIDIDIDIDIIIIIIIIIDDDDDDDDDDD	0.0
328	HK10	MMMMMMMMMMMMMMM	100.0
329	HK11	IIIDIDIDIDIIIIIIIIIDDDDDDDDDDD	0.0
330	HK12	IIIDIDIDIDIIIIIIIIIDDDDDDDDDDD	0.0
331	HK13	IIIDIDIDIDIIIIIIIIIDDDDDDDDDDD	0.0
332	HK14	IIIDIDIDIDIIIIIIIIIDDDDDDDDDDD	0.0
333	HK15	IIIDIDIDIDIIIIIIIIIDDDDDDDDDDD	0.0
334	HK16	MWWWWWWWWMMMMMMIIIIIIII	65.22
335	HK17	IIIDIDIDIDIIIIIIIIIDDDDDDDDDDD	0.0
336	HK18	IIIDIDIDIDIIIIIIIIIDDDDDDDDDDD	0.0
337	HK19	MMMMMMMMMMMMMMM	100.0
338	HK20	MWWWWWDMMMMMMMMIIIIII	66.67
339	HK21	IIIDIDIDIDIIIIIIIIIDDDDDDDDDDD	0.0
340	HK22	IIIDIDIDIDIIIIIIIIIDDDDDDDDDDD	0.0
341	HK23	MDDDDDDDMMMMMMMIIIIIII	36.36
342	HK24	IIIDIDIDIDIIIIIIIIIDDDDDDDDDDD	0.0
343	HK25	IIIDIDIDIDIIIIIIIIIDDDDDDDDDDD	0.0
344	HK26	IIIDIDIDIDIIIIIIIIIDDDDDDDDDDD	0.0
345	HK27	IIIDIDIDIDIIIIIIIIIDDDDDDDDDDD	0.0
346	HK28	MMMMMMMMMMMMMMM	100.0
347	HK29	IIIDIDIDIDIIIIIIIIIDDDDDDDDDDD	0.0
348	HK30	MMMMMMMMMMMMMMM	100.0
349	HK31	MDDDDDDDMMMMMMIIIIIIIID	30.43
350	HK32	IIIDIDIDIDIIIIIIIIIDDDDDDDDDDD	0.0
351	HK33	IIIDIDIDIDIIIIIIIIIDDDDDDDDDDD	0.0
352	HK34	MMMMMMMMMMMMMMM	100.0
353	HK35	IIIDIDIDIDIIIIIIIIIDDDDDDDDDDD	0.0
354	HK36	IIIDIDIDIDIIIIIIIIIDDDDDDDDDDD	0.0
355	HK37	IIIDIDIDIDIIIIIIIIIDDDDDDDDDDD	0.0
356	HK38	MWWWWWDMMMMMMMMIIIIII	66.67
357	HK39	MWWWWWDMMMMMMMMIIIIII	66.67
358	HK40	IIIDIDIDIDIIIIIIIIIDDDDDDDDDDD	0.0
359	HK41	IIIDIDIDIDIIIIIIIIIDDDDDDDDDDD	0.0
360	HK42	IIIDIDIDIDIIIIIIIIIDDDDDDDDDDD	0.0
361	HK43	IIIDIDIDIDIIIIIIIIIDDDDDDDDDDD	0.0
362	HK44	MDDDDDDDMMMMMMIIIIIIIID	30.43
363	HK45	IIIDIDIDIDIIIIIIIIIDDDDDDDDDDD	0.0
364	HK46	IIIDIDIDIDIIIIIIIIIDDDDDDDDDDD	0.0
365	HK47	IIIDIDIDIDIIIIIIIIIDDDDDDDDDDD	0.0
366	HK48	MMMMMMMMMMMMMMM	100.0
367	HK49	IIIDIDIDIDIIIIIIIIIDDDDDDDDDDD	0.0
368	HK50	IIIDIDIDIDIIIIIIIIIDDDDDDDDDDD	0.0
369	HK51	IIIDIDIDIDIIIIIIIIIDDDDDDDDDDD	0.0
370	HK52	IIIDIDIDIDIIIIIIIIIDDDDDDDDDDD	0.0
371	HK53	IIIDIDIDIDIIIIIIIIIDDDDDDDDDDD	0.0
372	HK54	IIIDIDIDIDIIIIIIIIIDDDDDDDDDDD	0.0
373	HK55	IIIDIDIDIDIIIIIIIIIDDDDDDDDDDD	0.0
374	HK56	IIIDIDIDIDIIIIIIIIIDDDDDDDDDDD	0.0
375	HK57	MMMDDDDDMMMMMMMIIIII	50.0
376	HK58	IIIDIDIDIDIIIIIIIIIDDDDDDDDDDD	0.0
377	HK59	IIIDIDIDIDIIIIIIIIIDDDDDDDDDDD	0.0
378	HK60	IIIDIDIDIDIIIIIIIIIDDDDDDDDDDD	0.0
379	HK61	IIIDIDIDIDIIIIIIIIIDDDDDDDDDDD	0.0
380	HK62	IIIDIDIDIDIIIIIIIIIDDDDDDDDDDD	0.0
381	HK63	IIIDIDIDIDIIIIIIIIIDDDDDDDDDDD	0.0
382	HK64	IIIDIDIDIDIIIIIIIIIDDDDDDDDDDD	0.0
383	HK65	MMIDIDIDIIIIIIIIIIDDDDDDDDDD	7.14
384	HK66	IIIDIDIDIDIIIIIIIIIDDDDDDDDDDD	0.0
385	HK67	IIIDIDIDIDIIIIIIIIIDDDDDDDDDDD	0.0
386	HK68	IIIDIDIDIDIIIIIIIIIDDDDDDDDDDD	0.0
387	HK69	IIIDIDIDIDIIIIIIIIIDDDDDDDDDDD	0.0
388	HK70	IIIDIDIDIDIIIIIIIIIDDDDDDDDDDD	0.0
389	HK71	IIIDIDIDIDIIIIIIIIIDDDDDDDDDDD	0.0
390	HK72	IIIDIDIDIDIIIIIIIIIDDDDDDDDDDD	0.0
391	HK73	IIIDIDIDIDIIIIIIIIIDDDDDDDDDDD	0.0
392	HK74	IIIDIDIDIDIIIIIIIIIDDDDDDDDDDD	0.0
393	HK75	IIIDIDIDIDIIIIIIIIIDDDDDDDDDDD	0.0
394	HK76	IIIDIDIDIDIIIIIIIIIDDDDDDDDDDD	0.0
395	HK77	IIIDIDIDIDIIIIIIIIIDDDDDDDDDDD	0.0
396	HK78	MMMMMMMMMMMMMMM	100.0
397	HK79	IIIDIDIDIDIIIIIIIIIDDDDDDDDDDD	0.0
398	HK80	MMMMDDDMMMMMMMMIII	66.67
399	HK81	MDDDDDDMMMMMMMMIIIIII	42.86
400	HK82	MMMMMMMMMMMMMMM	100.0
401	HK83	IIIDIDIDIDIIIIIIIIIDDDDDDDDDDD	0.0
402	HK84	IIIDIDIDIDIIIIIIIIIDDDDDDDDDDD	0.0
403	HK85	IIIDIDIDIDIIIIIIIIIDDDDDDDDDDD	0.0
404	HK86	IIIDIDIDIDIIIIIIIIIDDDDDDDDDDD	0.0
405	HK87	IIIDIDIDIDIIIIIIIIIDDDDDDDDDDD	0.0
406	HK88	IIIDIDIDIDIIIIIIIIIDDDDDDDDDDD	0.0
407	HK89	IIIDIDIDIDIIIIIIIIIDDDDDDDDDDD	0.0
408	HK90	IIIDIDIDIDIIIIIIIIIDDDDDDDDDDD	0.0
409	HK91	MMMMMMMMMMMMMMM	100.0
410	HK92	IIIDIDIDIDIIIIIIIIIDDDDDDDDDDD	0.0
411	HK93	MMMMMMMMMMMMMMM	100.0
412	HK94	IIIDIDIDIDIIIIIIIIIDDDDDDDDDDD	0.0
413	HK95	MMMMMMMMMMMMMMM	100.0
414	HK96	IIIIIIIMMMMMMMIDDDDDDDD	30.43
415	HK97	IIIDIDIDIDIIIIIIIIIDDDDDDDDDDD	0.0
416	HK98	IIIDIDIDIDIIIIIIIIIDDDDDDDDDDD	0.0
417	HK99	MMMDDDDDMMMMMMMIIIII	50.0
418	HK100	IIIDIDIDIDIIIIIIIIIDDDDDDDDDDD	0.0
419	HK101	IIIDIDIDIDIIIIIIIIIDDDDDDDDDDD	0.0
420	HK102	IIIDIDIDIDIIIIIIIIIDDDDDDDDDDD	0.0
421	HK103	IIIDIDIDIDIIIIIIIIIDDDDDDDDDDD	0.0
422	HK104	MMWWWWWWWMMMMMMIIIIIII	68.18
423	HK105	IIIDIDIDIDIIIIIIIIIDDDDDDDDDDD	0.0
424	HK106	IDDIDIDMMMVVVVVVVVVDDDDDDDD	44.44
425	HK107	IIIDIDIDIDIIIIIIIIIDDDDDDDDDDD	0.0
426	HK108	MMMMMMMMMMMMMMM	100.0
427	HK109	IIIDIDIDIDIIIIIIIIIDDDDDDDDDDD	0.0
428	HK110	IIIDIDIDIDIIIIIIIIIDDDDDDDDDDD	0.0
429	HK111	IIIDIDIDIDIIIIIIIIIDDDDDDDDDDD	0.0
430	HK112	IIIDIDIDIDIIIIIIIIIDDDDDDDDDDD	0.0
431	HK113	IIIIIDIMMMMMMMMMDDDDD	42.86
432	HK114	IIIMMMMMMMMMMMMDDD	66.67
433	HK115	IIIDIDIDIDIIIIIIIIIDDDDDDDDDDD	0.0
434	HK116	MMMMMMMMMMMMMMM	100.0
435	HK117	IIIDIDIDIDIIIIIIIIIDDDDDDDDDDD	0.0
436	HK118	IIIDIDIDIDIIIIIIIIIDDDDDDDDDDD	0.0
437	HK119	IIIDIDIDIDIIIIIIIIIDDDDDDDDDDD	0.0
438	HK120	IIIDIDIDIDIIIIIIIIIDDDDDDDDDDD	0.0
439	HK121	IIIDIDIDIDIIIIIIIIIDDDDDDDDDDD	0.0
440	HK122	IIIDIDIDIDIIIIIIIIIDDDDDDDDDDD	0.0
441	HK123	IIIDIDIDIDIIIIIIIIIDDDDDDDDDDD	0.0
442	HK124	MMMMMMMMMMMMMMM	100.0
443	HK125	IIIDIDIDIDIIIIIIIIIDDDDDDDDDDD	0.0
444	HK126	IIIDIDIDIDIIIIIIIIIDDDDDDDDDDD	0.0
445	HK127	IIIDIDIDIDIIIIIIIIIDDDDDDDDDDD	0.0
446	HK128	IIIDIDIDIDIIIIIIIIIDDDDDDDDDDD	0.0
447	HK129	IIIDIDIDIDIIIIIIIIIDDDDDDDDDDD	0.0
448	HK130	IIIDIDIDIDIIIIIIIIIDDDDDDDDDDD	0.0
449	HK131	IIIIIDIMMMMMMMMIDDDDDD	36.36
450	HK132	IIIDIDIDIDIIIIIIIIIDDDDDDDDDDD	0.0
451	HK133	IIIDIDIDIDIIIIIIIIIDDDDDDDDDDD	0.0
452	HK134	IIIDIDIDIDIIIIIIIIIDDDDDDDDDDD	0.0
453	HK135	MMMMMMMMMMMMMMM	100.0
454	HK136	IIIDIDIDIDIIIIIIIIIDDDDDDDDDDD	0.0
455	HK137	MMMMMMMMMMMIIIIDDDD	57.89
456	HK138	IIIDIDIDIDIIIIIIIIIDDDDDDDDDDD	0.0
457	HK139	IIIDIDIDIDIIIIIIIIIDDDDDDDDDDD	0.0
458	HK140	IIIDIDIDIDIIIIIIIIIDDDDDDDDDDD	0.0
459	HK141	IIIDIDIDIDIIIIIIIIIDDDDDDDDDDD	0.0
460	HK142	MMMMMMMMMMMMMMM	100.0
461	HK143	IIIDIDIDIDIIIIIIIIIDDDDDDDDDDD	0.0
462	HK144	IIIDIDIDIDIIIIIIIIIDDDDDDDDDDD	0.0
463	HK145	IIIDIDIDIDIIIIIIIIIDDDDDDDDDDD	0.0
464	HK146	IIIDIDIDIDIIIIIIIIIDDDDDDDDDDD	0.0
465	HK147	IIIDIDIDIDIIIIIIIIIDDDDDDDDDDD	0.0
466	HK148	IIIDIDIDIDIIIIIIIIIDDDDDDDDDDD	0.0
467	HK149	IIIDIDIDIDIIIIIIIIIDDDDDDDDDDD	0.0
468	HK150	IIIDIDIDIDIIIIIIIIIDDDDDDDDDDD	0.0
469	HK151	IIIDIDIDIDIIIIIIIIIDDDDDDDDDDD	0.0
470	HK152	IIIDIDIDIDIIIIIIIIIDDDDDDDDDDD	0.0
471	HK153	IIIDIDIDIDIIIIIIIIIDDDDDDDDDDD	0.0
472	HK154	IIIDIDIDIDIIIIIIIIIDDDDDDDDDDD	0.0
473	HK155	IIIDIDIDIDIIIIIIIIIDDDDDDDDDDD	0.0
474	HK156	IIIDIDIDIDIIIIIIIIIDDDDDDDDDDD	0.0
475	HK157	IIIDIDIDIDIIIIIIIIIDDDDDDDDDDD	0.0
476	HK158	IIIDIDIDIDIIIIIIIIIDDDDDDDDDDD	0.0
477	HK159	MWWWWWWWWMMMMMMIIIIIIII	65.22
478	HK160	IIIDIDIDIDIIIIIIIIIDDDDDDDDDDD	0.0
479	HK161	IIIDIDIDIDIIIIIIIIIDDDDDDDDDDD	0.0
480	HK162	IIIDIDIDIDIIIIIIIIIDDDDDDDDDDD	0.0
481	HK163	MMMMMMMMMMMMMMM	100.0
482	HK164	IIIDIDIDIDIIIIIIIIIDDDDDDDDDDD	0.0
483	HK165	IIIDIDIDIDIIIIIIIIIDDDDDDDDDDD	0.0
484	HK166	IIIDIDIDIDIIIIIIIIIDDDDDDDDDDD	0.0
485	HK167	IIIDIDIDIDIIIIIIIIIDDDDDDDDDDD	0.0
486	HK168	IIIDIDIDIDIIIIIIIIIDDDDDDDDDDD	0.0
487	HK169	MWWWWWWWWWWWWWWVVVVVVIIIIIIII	72.41
488	HK170	IIIDIDIDIDIIIIIIIIIDDDDDDDDDDD	0.0
489	HK171	IIIDIDIDIDIIIIIIIIIDDDDDDDDDDD	0.0
490	HK172	IIIDIDIDIDIIIIIIIIIDDDDDDDDDDD	0.0
491	HK173	IIIDIDIDIDIIIIIIIIIDDDDDDDDDDD	0.0
492	HK174	IIIDIDIDIDIIIIIIIIIDDDDDDDDDDD	0.0
493	HK175	IIIDIDIDIDIIIIIIIIIDDDDDDDDDDD	0.0
494	HK176	IIIDIDIDIDIIIIIIIIIDDDDDDDDDDD	0.0
495	HK177	DDMMMMVVVVVVVVVVVDDDDDDDDD	57.69
496	HK178	IIIDIDIDIDIIIIIIIIIDDDDDDDDDDD	0.0
497	HK179	MMMMMMMMMMMMMMM	100.0
498	HK180	IIIDIDIDIDIIIIIIIIIDDDDDDDDDDD	0.0
499	HK181	IIIIIIIDIDIDMMMMIIDDDDDDDD	15.38
500	HK182	IIIDIDIDIDIIIIIIIIIDDDDDDDDDDD	0.0
501	HK183	IIIDIDIDIDIIIIIIIIIDDDDDDDDDDD	0.0
502	HK184	IIIDIDIDIDIIIIIIIIIDDDDDDDDDDD	0.0
503	HK185	IIIDIDIDIDIIIIIIIIIDDDDDDDDDDD	0.0
504	HK186	IIIDIDIDIDIIIIIIIIIDDDDDDDDDDD	0.0
505	HK187	IIIDIDIDIDIIIIIIIIIDDDDDDDDDDD	0.0
506	HK188	IIIDIDIDIDIIIIIIIIIDDDDDDDDDDD	0.0
507	HK189	IIIDIDIDIDIIIIIIIIIDDDDDDDDDDD	0.0
508	HK190	IIIDIDIDIDIIIIIIIIIDDDDDDDDDDD	0.0
509	HK191	IIIDIDIDIDIIIIIIIIIDDDDDDDDDDD	0.0
510	HK192	IIIDIDIDIDIIIIIIIIIDDDDDDDDDDD	0.0
511	HK193	IIIDIDIDIDIIIIIIIIIDDDDDDDDDDD	0.0
512	HK194	IIIDIDIDIDIIIIIIIIIDDDDDDDDDDD	0.0
513	HK195	IIIDIDIDIDIIIIIIIIIDDDDDDDDDDD	0.0
514	HK196	IIIDIDIDIDIIIIIIIIIDDDDDDDDDDD	0.0
515	HK197	IIIDIDIDIDIIIIIIIIIDDDDDDDDDDD	0.0
516	HK198	IIIDIDIDIDIIIIIIIIIDDDDDDDDDDD	0.0
517	HK199	IIIDIDIDIDIIIIIIIIIDDDDDDDDDDD	0.0
518	HK200	MMMMMMMMMMMMMMID	87.5
519	HK201	IIIDIDIDIDIIIIIIIIIDDDDDDDDDDD	0.0
520	HK202	IIIDIDIDIDIIIIIIIIIDDDDDDDDDDD	0.0
521	HK203	IIIDIDIDIDIIIIIIIIIDDDDDDDDDDD	0.0
522	HK204	IIIDIDIDIDIIIIIIIIIDDDDDDDDDDD	0.0
523	HK205	IIIDIDIDIDIIIIIIIIIDDDDDDDDDDD	0.0
524	HK206	IIIDIDIDIDIIIIIIIIIDDDDDDDDDDD	0.0
525	HK207	IIIDIDIDIDIIIIIIIIIDDDDDDDDDDD	0.0
526	HK208	IIIDIDIDIDIIIIIIIIIDDDDDDDDDDD	0.0
527	HK209	IIIDIDIDIDIIIIIIIIIDDDDDDDDDDD	0.0
528	HK210	DDMMMMMMMMMMMVVVVDD	78.95
529	HK211	IIIDIDIDIDIIIIIIIIIDDDDDDDDDDD	0.0
530	HK212	MWWWWWDMMMMMMMMIIIIII	66.67
531	HK213	MMMDDDDMMMMMMMMIIII	57.89
532	HK214	IIIDIDIDIDIIIIIIIIIDDDDDDDDDDD	0.0
533	HK215	IIIIIDIDIDIIMMMMIIDDDDDDDD	15.38
534	HK216	IIIDIDIDIDIIIIIIIIIDDDDDDDDDDD	0.0
535	HK217	IIIDIDIDIDIIIIIIIIIDDDDDDDDDDD	0.0
536	HK218	IIIIIIIMMMMMMMMDDDDDDD	36.36
537	HK219	IIIDIDIDIDIIIIIIIIIDDDDDDDDDDD	0.0
538	HK220	MDMMMMMMMVVVVVVVDDDDDD	68.18
539	HK221	IIIDIDIDIDIIIIIIIIIDDDDDDDDDDD	0.0
540	HK222	IIIDIDIDIDIIIIIIIIIDDDDDDDDDDD	0.0
541	HK223	IIIDIDIDIDIIIIIIIIIDDDDDDDDDDD	0.0
542	HK224	IIIDIDIDIDIIIIIIIIIDDDDDDDDDDD	0.0
543	HK225	IIIDIDIDIDIIIIIIIIIDDDDDDDDDDD	0.0
544	HK226	IIIDIDIDIDIIIIIIIIIDDDDDDDDDDD	0.0
545	HK227	MMMMDDDMMMMMMMMIII	66.67
546	HK228	IIIDIDIDIDIIIIIIIIIDDDDDDDDDDD	0.0
547	HK229	IIIDIDIDIDIIIIIIIIIDDDDDDDDDDD	0.0
548	HK230	IIIDIDIDIDIIIIIIIIIDDDDDDDDDDD	0.0
549	HK231	MMMMMMMMMMMMMIIDD	76.47
550	HK232	IIIDIDIDIDIIIIIIIIIDDDDDDDDDDD	0.0
551	HK233	IIIDIDIDIDIIIIIIIIIDDDDDDDDDDD	0.0
552	HK234	IIIDIDIDIDIIIIIIIIIDDDDDDDDDDD	0.0
553	HK235	IIIDIDIDIDIIIIIIIIIDDDDDDDDDDD	0.0
554	HK236	IIIDIDIDIDIIIIIIIIIDDDDDDDDDDD	0.0
555	HK237	IIIDIDIDIDIIIIIIIIIDDDDDDDDDDD	0.0
556	HK238	IIIDIDIDIDIIIIIIIIIDDDDDDDDDDD	0.0
557	HK239	IIIDIDIDIDIIIIIIIIIDDDDDDDDDDD	0.0
558	HK240	IIIDIDIDIDIIIIIIIIIDDDDDDDDDDD	0.0
559	HK241	IIIDIDIDIDIIIIIIIIIDDDDDDDDDDD	0.0
560	HK242	IIIDIDIDIDIIIIIIIIIDDDDDDDDDDD	0.0
561	HK243	IIIDIDIDIDIIIIIIIIIDDDDDDDDDDD	0.0
562	HK244	MMMMMMMMMMMMMMM	100.0
563	HK245	MMMMMMMMMMMMMMM	100.0
564	HK246	IIIDIDIDIDIIIIIIIIIDDDDDDDDDDD	0.0
565	HK247	DDMMMMVVVVVVVVVVVDDDDDDDDD	57.69
566	HK248	IIIDIDIDIDIIIIIIIIIDDDDDDDDDDD	0.0
567	HK249	MMMMMMMMMMMMMMM	100.0
568	HK250	IIIDIDIDIDIIIIIIIIIDDDDDDDDDDD	0.0
569	HK251	IIIDIDIDIDIIIIIIIIIDDDDDDDDDDD	0.0
570	HK252	MMMMMMMMMMMMMIIDD	76.47
571	HK253	MMMMWWWWWWWWIDIDIIIIIIIIID	46.15
572	HK254	MMMMMMMMMMMMMMM	100.0
573	HK255	MMMMMMMMMMMMMMM	100.0
574	HK256	IIIDIDIDIDIIIIIIIIIDDDDDDDDDDD	0.0
575	HK257	MMMMMMMMMMMMMMM	100.0
576	HK258	IIIDIDIDIDIIIIIIIIIDDDDDDDDDDD	0.0
577	HK259	IIIDIDIDIDIIIIIIIIIDDDDDDDDDDD	0.0
578	HK260	IIIDIDIDIDIIIIIIIIIDDDDDDDDDDD	0.0
579	HK261	IIIDIDIDIDIIIIIIIIIDDDDDDDDDDD	0.0
580	HK262	IIIDIDIDIDIIIIIIIIIDDDDDDDDDDD	0.0
581	HK263	IIIDIDIDIDIIIIIIIIIDDDDDDDDDDD	0.0
582	HK264	IIIDIDIDIDIIIIIIIIIDDDDDDDDDDD	0.0
583	HK265	MMMMMMMMMMMMVVVDDD	83.33
584	HK266	IDMMMMMMMMMMMMMM	87.5
585	HK267	MMMMMMMMMMMMMMM	100.0
586	HK268	IIIDIDIDIDIIIIIIIIIDDDDDDDDDDD	0.0
587	HK269	IIIDIDIDIDIIIIIIIIIDDDDDDDDDDD	0.0
588	HK270	IIIDIDIDIDIIIIIIIIIDDDDDDDDDDD	0.0
589	HK271	IIIDIDIDIDIIIIIIIIIDDDDDDDDDDD	0.0
590	HK272	IIIDIDIDIDIIIIIIIIIDDDDDDDDDDD	0.0
591	HK273	IIIDIDIDIDIIIIIIIIIDDDDDDDDDDD	0.0
592	HK274	IIIDIDIDIDIIIIIIIIIDDDDDDDDDDD	0.0
593	HK275	DMMMMMVVVVVVVVVVDDDDDDDDD	60.0
594	HK276	IIIDIDIDIDIIIIIIIIIDDDDDDDDDDD	0.0
595	HK277	IIIDIDIDIDIIIIIIIIIDDDDDDDDDDD	0.0
596	HK278	IIIDIDIDIDIIIIIIIIIDDDDDDDDDDD	0.0
597	HK279	IIIDIDIDIDIIIIIIIIIDDDDDDDDDDD	0.0
598	HK280	IIIDIDIDIDIIIIIIIIIDDDDDDDDDDD	0.0
599	HK281	IIIDIDIDIDIIIIIIIIIDDDDDDDDDDD	0.0
600	HK282	IIIDIDIDIDIIIIIIIIIDDDDDDDDDDD	0.0
601	HK283	MMMMMMMMMMMMMMM	100.0
602	HK284	IIIIIIIMMMMMMMMDDDDDDD	36.36
603	HK285	MMMMMMMMMMMMMMM	100.0
604	HK286	DDDDDDDDDDDDMMIIIIIIIIIIIIID	7.14
605	HK287	IIIDIDIDIDIIIIIIIIIDDDDDDDDDDD	0.0
606	HK288	MMMMMMMMMMMMMMM	100.0
607	HK289	IIIDIDIDIDIIIIIIIIIDDDDDDDDDDD	0.0
608	HK290	IIIDIDIDIDIIIIIIIIIDDDDDDDDDDD	0.0
609	HK291	IIIDIDIDIDIIIIIIIIIDDDDDDDDDDD	0.0
610	HK292	DDMMMMMMMVVVVVVVVDDDDDD	65.22
611	HK293	IIIDIDIDIDIIIIIIIIIDDDDDDDDDDD	0.0
612	HK294	IIIIIIIDIMMMMMMIDDDDDDDD	25.0
613	HK295	MMMMMMMMMMMIIIIDDDD	57.89
614	HK296	IIIDIDIDIDIIIIIIIIIDDDDDDDDDDD	0.0
615	HK297	IIIDIDIDIDIIIIIIIIIDDDDDDDDDDD	0.0
616	HK298	MMMMDDDMMMMMMMMIII	66.67
617	HK299	MMMMMMMMMMMMMMM	100.0
618	HK300	IIIDIDIDIDIIIIIIIIIDDDDDDDDDDD	0.0
