## Supplementary material for "Gene-level alignment of single cell trajectories": G2G_PAMLPS_global_module_alignments.csv

	Gene	5-state alignment string	Alignment similarity %	Cluster_id
0	RNASET2A	IDDMMDDDMMMMMMMIIII	47.37	0
1	TOR3A	DDDDDMMMMMMMMMIIIII	47.37	0
2	DAXX	DDMMDDMMMMMMMMIIII	55.56	0
3	TAP1	MMDDDDMMMMMMMMIIII	55.56	0
4	H2-T10	DDIDMMDDMMMMMMMIIII	47.37	0
5	EIF2AK2	DDDDMMMMMMMMMMIIII	55.56	0
6	GM4951	MDDDDDMMMMMMMMIIIII	47.37	0
7	IIGP1	MDDDDDMMMMMMMMIIIII	47.37	0
8	PYHIN1	MDDDDDMMMMMMMMIIIII	47.37	0
9	E030037K03RIK	MDDDDDMMMMMMMMIIIII	47.37	0
10	AI607873	DDDMMMDMMMMMMMIIII	55.56	0
11	IFI204	DDDDMMMMMMMMMMIIII	55.56	0
12	MNDAL	DDDIDDDMMMMMMMMIIIII	40.0	0
13	IFI203	DDDDMMMMMMMMMMIIII	55.56	0
14	IFI205	DDDIDDMMMMMMMMIIIIID	40.0	0
15	AW112010	DDIDIDMMMMMMMMMMII	55.56	0
16	MS4A4C	MMDDDMMMMMMMMMIII	64.71	0
17	CD274	DDMMDDDMMMMMMMIIIII	47.37	0
18	IFIT2	MWWWWDMMMMMMMMIIIII	68.42	0
19	IFIT3	DDDDDMMMMMMMMMIIIII	47.37	0
20	GM14446	MDDDDDMMMMMMMMIIIII	47.37	0
21	I830012O16RIK	DDDIDDDMMMMMMMMIIIII	40.0	0
22	IFIT1	MDDDDDMMMMMMMMIIIII	47.37	0
23	IL15RA	MDDDDDDIDMMMMMMIIIIII	33.33	0
24	IFIH1	DDDMDDMMMMMMMMIIIII	47.37	0
25	ZNFX1	DDDMMMMDMMMMMMIIII	55.56	0
26	ZBP1	DDDDMMMMMMMMMMIIII	55.56	0
27	BC006779	DDDIDDMMMMMMMMMIIII	47.37	0
28	CAR13	DDDIDMMMMMMMMMMIII	55.56	0
29	ADAR	DDMMMMDDMMMMMMIIII	55.56	0
30	ZUFSP	MDDDDMMMMMMMMMIIII	55.56	0
31	FAM26F	DDDMMMDDMMMMMMIIIII	47.37	0
32	MOV10	DDDDDMMMMMMMMMIIIII	47.37	0
33	GBP3	DDDMMMDMMMMMMMIIII	55.56	0
34	GBP2	MMDDDMMMMMMMMMIII	64.71	0
35	IFI44	DDDDMMMMMMMMMMIIII	55.56	0
36	DDX58	MDDDDMMMMMMMMMIIII	55.56	0
37	MITD1	DDDIDIDDDMMMMMMMIIIII	33.33	0
38	ISG15	DDDIDDDDMMMMMMMIIIIII	33.33	0
39	CXCL10	DDDIDIDDDDDMMMMMIIIIIII	21.74	0
40	MPA2L	MDDDDMMMMMMMMMIIII	55.56	0
41	OASL2	DMMMDDDMMMMMMMIIII	55.56	0
42	OASL1	MDDDDDDMMMMMMMIIIIII	40.0	0
43	OAS2	DDDIDDDMMMMMMMMIIIII	40.0	0
44	OAS3	DDDMMDDMMMMMMMIIIII	47.37	0
45	OAS1G	DDMMMDDMMMMMMMIIII	55.56	0
46	OAS1A	DDMMMMDDMMMMMMIIII	55.56	0
47	SAMD9L	DDDMMMDDMMMMMMIIIII	47.37	0
48	PARP12	DDDDMMMMMMMMMMIIII	55.56	0
49	NT5C3	MDDDDDIDMMMMMMMIIIII	40.0	0
50	HERC6	DDDMMDMMMMMMMMIIII	55.56	0
51	USP18	DDMMMDDMMMMMMMIIII	55.56	0
52	CD69	DDDDMMMMMMMMMMIIII	55.56	0
53	ETNK1	DDIDMMDDDMMMMMMIIIII	40.0	0
54	SLCO3A1	MDDDMMMMMMMMMMIII	64.71	0
55	ISG20	DDMMMDDMMMMMMMIIII	55.56	0
56	TRIM30A	DDDMMMDMMMMMMMIIII	55.56	0
57	TRIM30D	MDDMMDDMMMMMMMIIII	55.56	0
58	GVIN1	DDDMMMDMMMMMMMIIII	55.56	0
59	GM8979	MDDMDDMMMMMMMMIIII	55.56	0
60	AK172683	DDDIDDDMMMMMMMMIIIII	40.0	0
61	IFITM3	DDIDIDIDIDDMMMMMMMIII	33.33	0
62	IRF7	MDDDMMMMMMMMMMIII	64.71	0
63	DDX60	MDDDDMMMMMMMMMIIII	55.56	0
64	BST2	DDIDMMDDMMMMMMMIIII	47.37	0
65	IL15	MDDDDDDMMMMMMMIIIIII	40.0	0
66	NLRC5	DDDIDDMMMMMMMMMIIII	47.37	0
67	CASP11	DDDDMMMMMMMMMMIIII	55.56	0
68	STAT1	MDDMMDDMMMMMMMVVVV	77.78	1
69	PML	DDDDMMMMMMMMMMIIII	55.56	0
70	UBA7	DDMMMDDMMMMMMMIIII	55.56	0
71	TREX1	DDDMMMMMMMMMMMVVV	82.35	1
72	STAT2	DDMMDDMMMMMMMMIIII	55.56	0
73	PTTG1	DDMMMDDDMMMMMMIIIII	47.37	0
74	IRGM1	MMDDDDMMMMMMMMIIII	55.56	0
75	GM5431	DDMMDDDMMMMMMMIIIII	47.37	0
76	IFI47	DDMMDDMMMMMMMMIIII	55.56	0
77	GM12250	DDDDMMMMMMMMMMIIII	55.56	0
78	IRGM2	DDMDDMMMMMMMMIIIIID	47.37	0
79	IGTP	MMDDDDDMMMMMMMIIIII	47.37	0
80	XAF1	DDDMMMDMMMMMMMIIII	55.56	0
81	SLFN5	MDDDDMMMMMMMMMIIII	55.56	0
82	SLFN9	DDDDMMMDMMMMMMIIIII	47.37	0
83	SLFN8	DDDMMMMMMMMMMMIII	64.71	0
84	DHX58	DDDMMMMDMMMMMMIIII	55.56	0
85	IFI35	DDDIDMMMMMMMMMMIII	55.56	0
86	RSAD2	MDDDDDMMMMMMMIIIIIID	40.0	0
87	CMPK2	MWWWWDMMMMMMMIIDIIII	60.0	0
88	SP140	DDDIDIDDDMMMMMMMIIIII	33.33	0
89	SP100	DDMMMDDMMMMMMMIIII	55.56	0
90	SERPINA3G	DDDIDDDMMMMMMMIIIIIID	33.33	0
91	PHF11	DDDDMMMMMMMMMMIIII	55.56	0
92	GM4902	DDDDMMMMMMMMMMIIII	55.56	0
93	D14ERTD668E	DDDDMMMMMMMMMMIIII	55.56	0
94	RTP4	DDDIDDDMMMMMMMMVVVVV	65.0	1
95	DTX3L	DDDDMMMMMMMMMMIIII	55.56	0
96	PARP9	MMDDDDMMMMMMMMIIII	55.56	0
97	USP25	DDIDMMMDDMMMMMMIIII	47.37	0
98	MX1	DDDIDDMMMMMMMMMIIII	47.37	0
