## Supplementary material for "Gene-level alignment of single cell trajectories": G2G_PAMLPS_local_module_alignments.csv

	Gene	5-state alignment string	Alignment similarity %	Cluster_id
0	RCAN1	DDDDMMMMMMMIIIMMMI	55.56	6
1	FPR1	DMMMMMMMMMIIDIIIDDD	47.37	0
2	CLCN7	DDDIDMMMMMMVVVVVVIDDDD	54.55	3
3	TNF	DDDIDIDIDDDMMMMMIIIIIID	21.74	4
4	NFKBIE	DDDIDMMMMMMMMIIIMM	55.56	2
5	TREM1	DDMMMMMMMMMIIDIIIDD	47.37	0
6	MALT1	DDDIDIDDDMMMMMMIIIIIID	27.27	4
7	PSTPIP2	DDMMMMMMMVVVVVIDIDDDD	57.14	3
8	TSHZ1	DDMMMMMMMVVVVVVIDDDDD	61.9	3
9	RELA	DDMMMMMMMMMMMMII	75.0	2
10	BC031781	DDDIDMMMMMMMMMIIIID	47.37	2
11	IL1F9	DDMMMMMMMVVVVVVIDDDDD	61.9	3
12	RALGDS	DDDIDIDDDMMMMMMIIIIIID	27.27	4
13	SLC25A25	DDDIDDDDMMMMMMIIIIIIM	33.33	4
14	ZEB2	DDIDMMMMMMMMMMIIID	55.56	2
15	CD44	DDIDMMMMMMMMMMMVV	76.47	2
16	BCL2L11	IDDMMMDMMMMMMMMII	64.71	2
17	IL1A	DDDIDIDIDDMMMMMMMIIII	33.33	4
18	FLRT3	DDDIDDDMMMMMMMMIIIII	40.0	2
19	PLAGL2	DDDMMMMMMMMMMMVVV	82.35	2
20	TNFAIP3	DDDIDDDDMMMMMMMIIIIII	33.33	4
21	TGM2	DDDIDIDMMMMMMMMMIII	47.37	2
22	TOP1	DDMMMMMMMMIDIIIIIDDD	40.0	0
23	PTX3	DDDMMMMMMIIIMMMMM	64.71	6
24	TLR2	DDIDMMMMMMMMMMIIID	55.56	2
25	PIP5K1A	IDDIDIDMMMMMMMMMIID	47.37	2
26	SGMS2	DMMMMMMMMMMMMIM	86.67	2
27	SLC16A10	DMMMMMMMMMMMIIIDD	64.71	2
28	MCOLN2	DDIDMMMMMMMMMMIIID	55.56	2
29	PDE4B	DDDIDDMMMMMMMMMIIII	47.37	2
30	PTAFR	MDDMMMMMMMMMMIIDI	64.71	2
31	INSIG1	DDDIDDDDMMMMMMIIIIIIID	27.27	4
32	CXCL1	DDDIDDMMMMMMMIIIIIIDD	33.33	0
33	CXCL2	DDDIDIDDMMMMMMIIIIIIDD	27.27	4
34	NUP54	DDMMMMMMMMMMMMII	75.0	2
35	RASGEF1B	DDDIDDDDMMMMMMMIIIIII	33.33	4
36	NIACR1	DDDIDDMMMMVVVVVVVVIDDDDD	50.0	3
37	ORAI2	DDDIDMMMMMMMIIIIIIDDD	33.33	0
38	PILRA	DDIDMMMMMMMIDIIIIIDDD	33.33	0
39	FAM20C	DMMMMMMMMDDDMMIIII	55.56	2
40	OSBPL3	MDMMMMMMVVVVVVDIDDDDD	61.9	3
41	ICOSL	DDMMMMMMMMIIMMMM	75.0	6
42	IRAK-2	DDDMMMMMMMMMMIIIID	55.56	2
43	CLEC4D	IMMDIDMMMMMMMIIIDDD	47.37	0
44	DUSP16	DDMMMMMMMMIIMMMM	75.0	6
45	C5AR1	IIIDMMMMMMIIIIIDDDDDDD	27.27	0
46	NFKBID	IIIDIDIDIDDDDMMMMMMMI	33.33	1
47	FAM108C	DDDMMMMMMMMMMMIII	64.71	2
48	NUPR1	DDDIDMMMMMMMMMIIIID	47.37	2
49	PTPRE	DDMMMMMMMMIIIIIIDDDD	40.0	0
50	F10	IDDMMMMVVVVVVVVIDDDDDDDD	50.0	3
51	ZSWIM4	DDDMMMMMMMMMMMVVV	82.35	2
52	H1F0	DDDIDIDIDMMMMMIIIMMM	40.0	4
53	LDLR	DDMMMMMMMMIIDIIIIDDD	40.0	0
54	GRAMD1B	DDMMMMMMMMMIIMMM	75.0	6
55	RBM7	DDDMMMMMMMMMMMIII	64.71	2
56	ZC3H12C	DDDMMMMMMVVVVVVVIDDDDD	59.09	3
57	IRAK3	DDIDMMMMMVVVVVVIIDDDDDD	47.83	3
58	PLEKHO2	DDDMMMMMMMMMMIIIID	55.56	2
59	AK163103	DDIDMMMMMMVVVVVVIDDDDD	54.55	3
60	PLSCR1	DDDIDMMMMMMMMIIIIIDD	40.0	0
61	RASA2	DDDMMMMMMMMMMMIII	64.71	2
62	NCK1	DDDIDMMMMMMMMIIIMM	55.56	2
63	CCRL2	IIIDIDIDIDIIIDDDDDMMMMM	21.74	1
64	LZTFL1	DDIDMMMMMMVVVVVVIDDDDD	54.55	3
65	SERTAD2	DDDIDDMMMMMMMMIIIIID	40.0	2
66	LCP2	DDDMMMMMMMMMIIIIIDD	47.37	0
67	TNIP1	DDMMMMMMMMIIIIIIDDDD	40.0	0
68	NLRP3	DDDIDIDIDDMMMMMIIIIIIDD	21.74	4
69	ADORA2B	DDDIDMMMMMMMMIIIIIDD	40.0	0
70	NRP2	DDMMMMMMMMMMMIIID	64.71	2
71	AK150559	DDDMMMMMVVVVVVVVIDDDDDD	56.52	3
72	KLF7	DDDIDMMMMMMMIIIIIIDDD	33.33	0
73	CPD	IDIDMMMMMMMMMIIIDDD	47.37	0
74	RFFL	MDDDMMMMMMMMMMIII	64.71	2
75	CDC42EP4	DDDIDMMMMMMMMMIIIID	47.37	2
76	SOCS3	DDDIDDDDMMMVVVVVIMMMM	57.14	5
77	NFKBIA	DDDIDIDIDDDMMMMMIIIIIID	21.74	4
78	MPP5	DDDIDDMMMMMIIMMMIIID	40.0	2
79	ARG2	DDIDMMMMMMMMMMMII	64.71	2
80	TNFAIP2	MDDMMMMMMMIIDIIIIDDD	40.0	0
81	PLK2	IIIDIDIDIDDDMMMMMMMID	33.33	1
82	ARHGEF3	DDIDMMMMMMMIIMMMM	64.71	6
83	DDHD1	DDMMMMMMMMMMMMII	75.0	2
84	SPATA13	IDDMMMMMMIDIIIIIIDDDDD	27.27	0
85	TRIM13	DDDMMMMMMMMMIIIMM	64.71	2
86	SLC25A37	DDDMMMMMMMMMMMIII	64.71	2
87	SLC39A14	DDIDMMMMMMDDMMMIIII	47.37	2
88	NFKBIZ	DDDIDIDDDDDIVVVVVVVDMMMM	45.83	5
