## Supplementary material for "Gene-level alignment of single cell trajectories": G2G_RefATO_CD8_DNonwards_alignments.csv

	Gene	5-state alignment string	Alignment similarity %
0	AC023509.3	MMMMMMVVVVMMMMWWWW	100.0
1	AC092835.1	MMMMMMMMMMMMIIDD	75.0
2	ADNP	IIDMMMMMMMMMMMMD	75.0
3	ADNP2	MMMMMMMMMMMMMID	86.67
4	AEBP1	DDDIDMMMMMMIIIMMMM	55.56
5	AEBP2	MMMMMMMMMMMMMM	100.0
6	AHCTF1	MMMMMMMMMMMMMM	100.0
7	AHDC1	MMMMMMMMMMMMMM	100.0
8	AHR	MMMMMMMMMMMMMM	100.0
9	AHRR	DDDDDDDDDMMMMMVVVVVVVVV	60.87
10	AKAP8	MMMMMMMMMMMIDIDID	64.71
11	AKAP8L	MMMMMMMMMMMMIDID	75.0
12	AKNA	MMMMMWWWWWWWIIDIIIIIIID	52.17
13	ANKZF1	MMMMMMMMMMMMMID	86.67
14	AR	MMMMWWWWMMMMMIIIDII	68.42
15	ARHGAP35	MMMMMMMMMMMMMID	86.67
16	ARID2	MMMMMMMMMMMMMID	86.67
17	ARID3A	IDMMMMMMMMMMMMID	75.0
18	ARID3B	MMMMMMMMMMMMMM	100.0
19	ARID5A	MMMMMMMMMMMMMID	86.67
20	ARID5B	MMMMMMMMMMIDIDIDID	55.56
21	ARNT	MMMMMMMMMMMMMID	86.67
22	ARNT2	IDIDMMMMMMMMMMMM	75.0
23	ARNTL	MMMMMMMMMMMIDIDID	64.71
24	ARNTL2	MMMMMMVVVVVVIDIDDDDDDD	54.55
25	ASCL2	MDDDMMMMMWWWWWIIIIIIII	50.0
26	ASH1L	MMMMMMMMMMMMMM	100.0
27	ATF1	MMMMMMMMMMMMMM	100.0
28	ATF2	MMMMMMMMMMMMMM	100.0
29	ATF3	IIIDIDIDIDIIIIIIIIDDDDDDDDDD	0.0
30	ATF4	IDMMMMMMMMMMMMID	75.0
31	ATF5	IDMMMMMMMMMMMMM	86.67
32	ATF6	MMMMMMMMMMMMIIDD	75.0
33	ATF6B	MMMMMMMMMMIDIDIDID	55.56
34	ATF7	MMMMMMMMMMMMIDID	75.0
35	ATMIN	MMMMMMMMMMMMMM	100.0
36	ATOH8	MMMMMMMIDMMMMMM	86.67
37	BACH1	MMMMMMMMMMMMMID	86.67
38	BACH2	MMMMMMMMMMIDIDIDID	55.56
39	BATF	MMMMMMMMMMMMMM	100.0
40	BATF3	MDDDMMMMMWWWWWIIIIIIII	50.0
41	BAZ2A	MMMMMMMMMMMIDIDID	64.71
42	BAZ2B	IIDMMMMMMMMMMIIDDD	55.56
43	BBX	IIDMMMMMMMMMMMMD	75.0
44	BCL11A	IMMMMWWWWWWIIDIIIIIIIDDD	41.67
45	BCL11B	MMMMMMMMMMMIDIDID	64.71
46	BCL6	MMMMMMMMMMMMMM	100.0
47	BCL6B	MMDDDDDDDMMMMMVVVVVVV	66.67
48	BHLHE23	MMMMMMDDDMMMMMVVV	82.35
49	BHLHE40	MMMMWWWWWWWIIIIIIIMMM	66.67
50	BNC2	MMMMIDMMMMMMMMM	86.67
51	BORCS8-MEF2B	MMMMMMMMMMMMMID	86.67
52	BPTF	MMMMMMMMMMMIDIDID	64.71
53	BRF2	MMMMMMMMMMMMMID	86.67
54	C11orf95	MMMMMMMMMMMMMID	86.67
55	CAMTA1	MMMMMMMMMMMMIDID	75.0
56	CAMTA2	MMMMMMMMMMMMMID	86.67
57	CARF	MMMMMMMMMMMMMM	100.0
58	CASZ1	MMMMMMMMMMMMMID	86.67
59	CBX2	MMMMMMMMMMMMIDID	75.0
60	CC2D1A	MMMMMMMMMMMMMM	100.0
61	CCDC17	MMMMWWWWWMMMMMIIIII	73.68
62	CDC5L	IIMMMMMMMMMMMDDID	64.71
63	CEBPA	IDMMMMMMMMMMMMM	86.67
64	CEBPB	IIDMMMMMMMMMMMMD	75.0
65	CEBPD	IIIDIDIDIDIIIIIIIIDDDDDDDDDD	0.0
66	CEBPE	MDDMMMMMVVVVVVVVDDDDDD	63.64
67	CEBPG	IDMMMMMMMMMMMMID	75.0
68	CEBPZ	MMMMMMMMMMMMMID	86.67
69	CENPA	IIIDMMMMMMMMMIIDDDD	47.37
70	CENPB	IIIDMMMMMMMMMMIDDD	55.56
71	CENPBD1	MMMMMMMMMMMMMM	100.0
72	CENPS	MMMMMMMMMMVVVDIDDD	72.22
73	CENPT	MMMMMMMMMMMMMM	100.0
74	CENPX	IDIDMMMMMMMMMMMM	75.0
75	CGGBP1	MMMMMMMMMMMMMID	86.67
76	CHAMP1	IIDMMMMMMMMMMMDID	64.71
77	CHCHD3	IDMMMMMMMMMMMMID	75.0
78	CIC	MMMMMMMMMMMMMID	86.67
79	CLOCK	MMMMMMMMMMMMMM	100.0
80	CREB1	MMMMMMMMMMMMMM	100.0
81	CREB3	MMMMMMMMMMMMIDID	75.0
82	CREB3L1	MMMMMIIIIMMMMMWWWW	77.78
83	CREB3L2	MMMMMMMMMMMIDIDID	64.71
84	CREB3L3	MMMMWWWWWDMMMMVVVVVV	95.0
85	CREB3L4	MMMMMMMMMMMMIIDD	75.0
86	CREBL2	MMMMMMMMMMMMMM	100.0
87	CREBZF	MMMMMMMMMMMMIIDD	75.0
88	CREM	MMMMMMMMMMMIDIDID	64.71
89	CSRNP1	MMMMMMMMMMMIDIDID	64.71
90	CSRNP2	MMMMMMMMMMMMMID	86.67
91	CSRNP3	MMMMMMMMMMMMMM	100.0
92	CTCF	IIIDIDMMMMMMMMIIDDDD	40.0
93	CUX1	MMMMMMMMMMMMMID	86.67
94	CXXC1	MMMMMMMMMMMMMID	86.67
95	CXXC4	IIIIMMMMMWWWWWIMMMM	73.68
96	CXXC5	IIIDIDIDIDIIIIIIIIDDDDDDDDDD	0.0
97	DACH1	MMMMMWWWWWMMMMVVVVV	100.0
98	DBP	MMMMMMMMMMMMMID	86.67
99	DDIT3	IIMMMMMMMMMMIIDDDD	55.56
100	DEAF1	IIIDMMMMMMMMMIIDDDD	47.37
101	DLX2	IIIDIDIDIDIIIIIIIIDDDDDDDDDD	0.0
102	DLX3	DDDDMMMMMMMMMMVVVV	77.78
103	DLX4	MMMMMMMMMMMMMM	100.0
104	DMRTA1	DDDDDMMMMMMMMMVVVVV	73.68
105	DMTF1	MMMMMMMMMMMMMM	100.0
106	DNMT1	IIIDMMMMMMMMMMIDDD	55.56
107	DNTTIP1	MMMMMMMMMMMMIDID	75.0
108	DOT1L	MMMMMMMMMMMMMM	100.0
109	DPF1	MMWWWWWWMMMMMMVVVVVV	100.0
110	DPF3	MMMMMMMMMMMMMID	86.67
111	DR1	MMMMMMMMMMMMMM	100.0
112	DRAP1	IMMMMMMMMMMMIIDDD	64.71
113	DZIP1	MIDMMMMMMMMMMMM	86.67
114	E2F1	IIIDMMMMMMMMMMMDD	64.71
115	E2F2	DDIDMMMMMMIIMMMMM	64.71
116	E2F3	MMMMMMMMMMMMMM	100.0
117	E2F4	IIIDMMMMMMMMMIIDDDD	47.37
118	E2F5	MMMMMMMMMMMMIDID	75.0
119	E2F6	MMMMMMMMMMMMMID	86.67
120	E2F7	IIIDMMMDDMMMMMMMM	64.71
121	E2F8	IIIDMMMMMMMMMMMWW	76.47
122	E4F1	MMMMMMMMMMMMIDID	75.0
123	EEA1	MMMMMMMMMMMIDIDID	64.71
124	EGR1	MMMMMMMMMMIIDIIDDD	55.56
125	EGR2	IIIIIMMMMMMWWWWWWIIIDD	54.55
126	EGR3	IIIIIIMMMWWWWWWWWWIIIIIDD	48.0
127	EGR4	DDDDDMMMMVVVVVVVVVVDDDDD	58.33
128	ELF1	IIDMMMMMMMMMMMDID	64.71
129	ELF2	MMMMMMMMMMMIIDDID	64.71
130	ELF3	MMMMMMIDMMMMMMM	86.67
131	ELF4	MMMMMMMMMMMMIDID	75.0
132	ELK1	MMMMMMMMMMMMMID	86.67
133	ELK3	MMMMMMMMMMMMIIDD	75.0
134	ELK4	MMMMMMMMMMMMMID	86.67
135	EOMES	DDDDDDDDDDMMIIIIIIIIIIIIDD	7.69
136	EPAS1	MMMMMMMMMMMMIDID	75.0
137	ERF	MMMMMMMMMMMMMM	100.0
138	ERG	DDDDDMMMMMMMMMVVVVV	73.68
139	ESR1	DDDDDDDMMMMMMMVVVVVVV	66.67
140	ESR2	DDDIDMMMMMMMMMMVVV	72.22
141	ESRRA	MMMMMMMMMMMMMID	86.67
142	ETS1	DDDDMMMMMMMIIIIIIIDDD	33.33
143	ETS2	MMMMMMMMMMMMMID	86.67
144	ETV1	MMIDDMMMMMIMMMMM	75.0
145	ETV2	MMMMMMMMMMMMMM	100.0
146	ETV3	MMMMMMMMMMMMIDID	75.0
147	ETV5	IDIDWWWWWWWWWWIIIIIIIIIIIIDD	35.71
148	ETV6	MMMMMMMMMMMMIDID	75.0
149	ETV7	MMMMMMMMMMMMMM	100.0
150	FAM200B	MMMMMMMMMMMMMM	100.0
151	FBXL19	MMMMMMMMMMVVVDIDDD	72.22
152	FIZ1	MMMMMMMMMMMMMM	100.0
153	FLI1	MMMMMMMMMMMMMM	100.0
154	FLYWCH1	MMMMMMMMMMMMMID	86.67
155	FOS	MMWWWWWWWIIDIDIIIIIIIIIDDD	34.62
156	FOSB	IIIDIDIDIDIDMMMMIIIDDDDD	16.67
157	FOSL1	MMIIIIMMMMWWWWWWIIIIDD	54.55
158	FOSL2	MMMMMMMMMMMMIIDD	75.0
159	FOXB1	DDDDDDDDDDMMMMVVVVVVVVVV	58.33
160	FOXC1	MDDDDDDDDMMMMMVVVVVVVV	63.64
161	FOXD1	DDDMMMMWWWIIIIIIMMMM	55.0
162	FOXD2	MMMMIDMMMMMMMMM	86.67
163	FOXE3	MMMMMMMMMMMMMM	100.0
164	FOXJ1	IIIIIDIMMMMMMMIDDDDDD	33.33
165	FOXJ2	MMMMMMMMMMMMMM	100.0
166	FOXJ3	MMMMMMMMMMMMMID	86.67
167	FOXK1	MMMMMMMMMMMMMID	86.67
168	FOXK2	MMMMMMMMMMMMMID	86.67
169	FOXM1	IIIMMMMMMMMMMMWWW	82.35
170	FOXN2	MMMMMMMMMMMMIDID	75.0
171	FOXN3	MMMMMMMMMMMMIDID	75.0
172	FOXO1	MMMMMMMMMMMMIDID	75.0
173	FOXO3	MMMMMMMMMMMIIDDID	64.71
174	FOXO4	MMMMMMMMMMMMMID	86.67
175	FOXO6	MMMMWWWWMMMMMMVVVV	100.0
176	FOXP1	MMMMMMMMMMIDIDIDID	55.56
177	FOXP3	IDIDIDIDMMMMMMMMMM	55.56
178	FOXP4	MMMMMMMMMMMMMID	86.67
179	GABPA	MMMMMMMMMMMMIDID	75.0
180	GATA1	MIDMMMMMMMMMMMM	86.67
181	GATA2	DDDMMMMMMMMMMMVVV	82.35
182	GATA3	IIIDMMMMMMMMMIDIDDD	47.37
183	GATA6	MMMMMMMMMWWWWWIIIII	73.68
184	GATAD2A	IIDMMMMMMMMMMIDIDD	55.56
185	GATAD2B	MMMMMMMMMMMMMID	86.67
186	GCM1	MMMMMMMMMMMMMM	100.0
187	GFI1	MMMMMMMMMMMMMM	100.0
188	GFI1B	MMWWWWWWWMMMMMVVVVVVV	100.0
189	GLI1	MMMMVVVDDDMMMMMMM	82.35
190	GLI3	DDDMMMMMMMMMMMVVV	82.35
191	GLI4	MMMMMMMMMMIDIDIDID	55.56
192	GLIS1	DDDDDDDMMMMMMMVVVVVVV	66.67
193	GLIS2	IIMMMMMDDMMMMMMM	75.0
194	GLMP	MMMMMMMMMMIDIDIIDD	55.56
195	GLYR1	MMMMMMMMMMMIDIDID	64.71
196	GMEB1	IIIDMMMMMMMMMMIDDD	55.56
197	GMEB2	MMMMMMMMMMMMMM	100.0
198	GPBP1	IIMMMMMMMMMMIIDDDD	55.56
199	GPBP1L1	MMMMMMMMMMMMMM	100.0
200	GRHL1	MDDDDDDDDMMMMMVVVVVVVV	63.64
201	GTF2B	IDMMMMMMMMMMMMID	75.0
202	GTF2I	MMMMMMMMMMMMIDID	75.0
203	GTF2IRD1	IDMMMMMMMMMMMMM	86.67
204	GTF2IRD2	MMMMMMMMMMIIIIDDDD	55.56
205	GTF2IRD2B	MMMMMMMMMMMMIDID	75.0
206	GTF3A	MMMMMMMMMMMMMM	100.0
207	GZF1	MMMMMMMMMMMMMM	100.0
208	HBP1	MMMMMMMMMMMMMM	100.0
209	HDX	MMDDDMMMMMMMMMVVV	82.35
210	HES1	DDDIDDDMMMMMMMIIIIIID	33.33
211	HES4	IDIDIDMMMMMMMMMMM	64.71
212	HES6	IIIDMMMMMMMMMMDIDD	55.56
213	HES7	DDDDDDDDDDMMMMVVVVVVVVVV	58.33
214	HESX1	MMWWWWWWWMMMMMVVVVVVV	100.0
215	HEY1	DDDDDDDDDDDMMIIIIIIIIIIIID	7.69
216	HEYL	DMMIDIDIMMMMMMMMM	64.71
217	HHEX	DDDIDDDWWWWWWWIIIIIIIIIIIIID	25.0
218	HIC1	DDDIDIDMMMMMIIIMMMM	47.37
219	HIC2	MMMMMMMMMMMMMM	100.0
220	HIF1A	MMMMMMMMMMMIIDDID	64.71
221	HIF3A	MMMMMMMMMMMMMM	100.0
222	HINFP	MMMMMMMMMMMMMM	100.0
223	HIVEP1	MMMMMMMMMMMMIIDD	75.0
224	HIVEP2	MMMMMMMMMMMMIDID	75.0
225	HIVEP3	MMMIIMMMMMMMMDIDD	64.71
226	HKR1	MMMMMMMMMMMMMM	100.0
227	HLF	IIIIMWWWDMMMMMMMMM	72.22
228	HMBOX1	MMMMMMMMMMMMMM	100.0
229	HMG20A	MMMMMMMMMMMMMID	86.67
230	HMG20B	MMMMMMMMMMMMMM	100.0
231	HMGA1	DDDDDDMMMMMMMIIIIIIID	33.33
232	HMGA2	MMDDDDDDDMMMMMVVVVVVV	66.67
233	HMGN3	MMMMMMMMMMMMIIDD	75.0
234	HOMEZ	MMMMMMMMMMMMMID	86.67
235	HOXA10	DDDDDDDDMMMMMMVVVVVVVV	63.64
236	HOXB2	MMMMMMMMMMIIDIDIDD	55.56
237	HOXB3	MMMMMMMMMVVVVDIDDDD	68.42
238	HOXB4	IDIDMMMMMIIIIIIIDDDDDDD	21.74
239	HOXB5	IDIDMMMMMMMMMMMM	75.0
240	HOXB6	IDIDMMMMMMMMMMMM	75.0
241	HOXB7	IIMMMMDWWWWWWWWWIIIIIIII	54.17
242	HSF1	IIDMMMMMMMMMMMMD	75.0
243	HSF2	MMMMMMMMMMMMMID	86.67
244	HSF4	DDDDDDDDDMMMMMVVVVVVVVV	60.87
245	HSF5	MMMIDIDIDIDIIIIIIIDDDDDDD	12.0
246	IKZF1	IDMMMMMMMMMMMMM	86.67
247	IKZF2	MMMMMMMMMMMMIDID	75.0
248	IKZF3	DDDIDMMMMMIIIIIIIIDDDDD	21.74
249	IKZF4	MMMMMMMMMMMMMM	100.0
250	IKZF5	MMMMMMMMMMMMIIDD	75.0
251	INSM1	DMMMIDIDIIDMMMMMMM	55.56
252	IRF1	MMMMWWWWWWWIMMIIIIIIID	59.09
253	IRF2	MMMMMMMMMMMIDIDID	64.71
254	IRF3	MMMMMMMMMMMMIDID	75.0
255	IRF4	MMMMMMMMMMIDIDIDID	55.56
256	IRF5	DDDMMMMMMMMMMMVVV	82.35
257	IRF7	MMMMMMMMMMMMMM	100.0
258	IRF8	MMIIIIMMMMMMMWWWWID	68.42
259	IRF9	MMMMMMMMMMMMMID	86.67
260	IRX1	DDDIDMMMMMMMMMMVVV	72.22
261	IRX3	MMMMMIIDDMMMMMMM	75.0
262	IRX5	MMMMMMMIIDDMMMMM	75.0
263	ISL2	MMMWWWWWMMMMMMVVVVV	100.0
264	JAZF1	MMWWWWIIIIMMMMMMMM	77.78
265	JDP2	MMMMMIIDDMMMMMMM	75.0
266	JRK	MMMMMMMMMMMIIDDID	64.71
267	JRKL	MMMMMMMMMMMMMM	100.0
268	JUN	IIIDIDIDIDIIIIIIIIDDDDDDDDDD	0.0
269	JUNB	IIIDIDIDIDIMMMMIIIDDDDDD	16.67
270	JUND	IIMMMMMMMMMMDIDIDD	55.56
271	KAT7	MMMMMMMMMMMMMM	100.0
272	KCMF1	IIMMMMMMMMMMMDIDD	64.71
273	KDM2A	MMMMMMMMMMMMMM	100.0
274	KDM2B	MMMMMMMMMMMMIDID	75.0
275	KDM5B	IDMMMMMMMMMMMMM	86.67
276	KIN	MMMMMMMMMMMIIDDID	64.71
277	KLF1	MMDDDMMMMMMMMMVVV	82.35
278	KLF10	MMMMMMMMMMMIIDIDD	64.71
279	KLF11	MMIIIDDDIDMMMMMMMM	55.56
280	KLF12	MMMMMMMMMMMIIDDID	64.71
281	KLF13	IIIDIDIDIDMMMMMMMIDDD	33.33
282	KLF16	MMMMMMMMMMMMMID	86.67
283	KLF2	DDDIDIDDDMMMMIIIIIIIIDDD	16.67
284	KLF3	MMMMMMMMMMMMMM	100.0
285	KLF4	IIIDIDIDIDIIIIIIIIDDDDDDDDDD	0.0
286	KLF5	MMIIIIDIDIDIDIIIIIDDDDDDDD	7.69
287	KLF6	MMMMMMMMMMMIIDDID	64.71
288	KLF7	MMMMMMMMMMMMMID	86.67
289	KLF9	DDDDDMMMMVVVIIMMMMID	55.0
290	KMT2A	MMMMMMMMMMMMMID	86.67
291	KMT2B	MMMMMMMMMMMMIDID	75.0
292	L3MBTL1	MMMMMMMMMMMMMM	100.0
293	L3MBTL3	MMMMMMMMMMMMMID	86.67
294	L3MBTL4	MMMMMMMMMMMMMM	100.0
295	LCOR	MMMMMMMMMMMMMM	100.0
296	LCORL	MMMMMMMMMMMMMID	86.67
297	LEF1	MMWWWDMMMMIDIDIIIIIIDD	40.91
298	LHX1	DDDDDDDDDMMMMMVVVVVVVVV	60.87
299	LHX4	MMMMMMMMMMMMMM	100.0
300	LIN28B	MMMMMMMMIMMMMDID	75.0
301	LIN54	IIIDMMMMMMMMMMMDD	64.71
302	LTF	IIMMMMMMMMMVVVDDDDD	63.16
303	LYL1	MMMMMMMMMMMMIDID	75.0
304	MAF	MMMMMMMMMMMMMID	86.67
305	MAFB	DDDIDIDDDDDMMIIIIIIIIIIDDD	7.69
306	MAFF	MMIIDIDIMMMMMMMIDDD	47.37
307	MAFG	IIDMMMMMMMMMMMIDD	64.71
308	MAFK	MMMMMMMMMMMMMID	86.67
309	MAX	MMMMMMMMMMMMMM	100.0
310	MAZ	IDIDMMMMMMMMMMMM	75.0
311	MBD1	MMMMMMMMMMMMMID	86.67
312	MBD2	IIIDMMMMMMMMMMIDDD	55.56
313	MBD3	IDMMMMMMMMMMMMM	86.67
314	MBD4	MMMMMMMMMMMMMID	86.67
315	MBD6	MMMMMMMMMMMMMID	86.67
316	MBNL2	MMMMMMMMMMMIIDIDD	64.71
317	MECOM	DDMMMIIMMMMMMMMM	75.0
318	MECP2	MMMMMMMMMMMMMID	86.67
319	MEF2A	MMMMMMMMMMMMMID	86.67
320	MEF2B	DDDDDDDMMMMMMMVVVVVVV	66.67
321	MEF2C	MMMMMMMMMMMMIDID	75.0
322	MEF2D	MMMMMMMMMMMMMID	86.67
323	MEIS1	MMMMMMMIIDDMMMMM	75.0
324	MEIS2	MMMDDDMMMMMMMMVVV	82.35
325	MEOX1	MMMMMMMIDDMMIDIDIDI	47.37
326	MESP1	MMDDDMMMMWWWWWIIIIIIII	50.0
327	MGA	MMMMMMMMMMMMMID	86.67
328	MITF	MMMDDDDDDMMMMMVVVVVV	70.0
329	MIXL1	DDDDDDDDDMMMMMVVVVVVVVV	60.87
330	MLX	IIIDMMMMMMMMMMDIDD	55.56
331	MLXIP	MMMMMMMMMMMMIDID	75.0
332	MNT	MMMMMMMMMMMMMM	100.0
333	MSANTD1	DDDMMMMMMMMMMMVVV	82.35
334	MSANTD3	MMIIIIMMMMMMMWWWWID	68.42
335	MSANTD4	MMMMMMMMMMMMMID	86.67
336	MSC	MDDDMMMMMMMMMMVVV	82.35
337	MTERF1	MMMMMMMMMMMMIIDD	75.0
338	MTERF2	MMMMMMMMMMMMMID	86.67
339	MTERF3	MMMMMMMMMMMMMM	100.0
340	MTERF4	MMMMMMMMMMMMMID	86.67
341	MTF1	MMMMMMMMMMMMMID	86.67
342	MTF2	MMMMMMMMMMMMMID	86.67
343	MXD1	IIMMMIDIDIIIIIIIDDDDDDDDD	12.0
344	MXD3	IIIDMMMMMMMMIIIDDDDD	40.0
345	MXD4	MMMMIMMMMMMMMDID	75.0
346	MXI1	MMMMMMMMMMMMMID	86.67
347	MYB	MMMMMMMMMMMMMM	100.0
348	MYBL1	DDMMMMMIDIDIIIIIIIDDDDD	21.74
349	MYBL2	IDIDIDMMMMMMMMMMM	64.71
350	MYC	MMMMMMMMMMMMIDID	75.0
351	MYCL	MMMMMVVVVDDDDMMMMM	77.78
352	MYCN	MMWWWWWWWWWWWIIIIIIIIIIIID	50.0
353	MYNN	MMMMMMMMMMMMMM	100.0
354	MYPOP	IIDMMMMMMMMMMMDID	64.71
355	MYRF	MMIIIIMMMMMMDIDIDDDD	40.0
356	MYRFL	IDMMMMMMMMMMMMM	86.67
357	MYSM1	MMMMMMMMMMMMMM	100.0
358	MYT1	DDDDDDMMMMMMMMVVVVVV	70.0
359	MZF1	MMMMMMMMMMMMMM	100.0
360	NACC2	MIMMMMWWWWWWWWWIIIIIIII	60.87
361	NAIF1	MMMMMMMMMMMMMID	86.67
362	NCOA1	MMMMMMMMMMIDIDIDID	55.56
363	NCOA2	MMMMMMMMMMMMMM	100.0
364	NCOA3	MMMMMMMMMMMMMID	86.67
365	NFAT5	IMMMMMMMMMMMMMD	86.67
366	NFATC1	MMMMMMMMMMMMMM	100.0
367	NFATC2	MMMMMWWWWWWIIDIDIIIIIID	47.83
368	NFATC3	MMMMMMMMMMMMMM	100.0
369	NFATC4	DDDIDIDIDDDMMMMMMVVVVV	50.0
370	NFE2	DDDMMMMMMMMMMMVVV	82.35
371	NFE2L1	MMMMMMMMMMMMIDID	75.0
372	NFE2L2	IMMMMMMMMMMMMDID	75.0
373	NFE2L3	MMMMMMMMMIIDIDIDIDD	47.37
374	NFIA	MMMMMMMMMMIIIDDDID	55.56
375	NFIB	MMIDIDMMMMMMMMMM	75.0
376	NFIC	MMMMMMMMMMMMMID	86.67
377	NFIL3	MMWWWWIIIIMMMMMMMM	77.78
378	NFIX	DDDDDDDDMMMMMMVVVVVVVV	63.64
379	NFKB1	MMMMMWWWWWIIIIIMMMM	73.68
380	NFKB2	MMMMMMMMMMMMIDID	75.0
381	NFX1	MMMMMMMMMMMMMM	100.0
382	NFXL1	MMMMMMMMMMMMMM	100.0
383	NFYA	MMMMMMMMMMMMMID	86.67
384	NFYB	MMMMMMMMMMMMIDID	75.0
385	NFYC	IIMMMMMMMMMMMDIDD	64.71
386	NHLH1	MMMMMMMMMMMMMM	100.0
387	NKRF	IIIDIDIDIDIDDMMMMIIIDDDD	16.67
388	NKX3-1	MDDDMMMMMMMMMMVVV	82.35
389	NKX3-2	IIIIMMMMMMMMMMWWWW	77.78
390	NME2	IDDIDIDMMIIIIIIIIIDDDDDDDD	7.69
391	NPAS1	MMWWWWWWDMMMMMIVVVVVV	90.48
392	NPAS2	MMMMMMMMMIIDDIDIDID	47.37
393	NPAS3	MMMMMMMMMMMMMM	100.0
394	NR1D1	MMMMMMMMMMMMMM	100.0
395	NR1D2	MMMMMMMMMMMMMID	86.67
396	NR1H2	MMMMMMMMMMMMIIDD	75.0
397	NR1H3	MMMMMMMMMMMIIDDID	64.71
398	NR1I2	IDMMMMMMMMMMMMM	86.67
399	NR1I3	DDDDDDDMMMMMMMVVVVVVV	66.67
400	NR2C1	MMMMMMMMMMMMMID	86.67
401	NR2C2	MMMMMMMMMMMMIDID	75.0
402	NR2F1	DDDDDDDDDMMMMMVVVVVVVVV	60.87
403	NR2F2	IIDIDIDIDMMMMMMMMMW	52.63
404	NR2F6	MMMMMMMMMMMMMM	100.0
405	NR3C1	MMMMMMMMMMMIIDDID	64.71
406	NR4A1	IIIDIDIDIDIIIIIIIIDDDDDDDDDD	0.0
407	NR4A2	IIIIIDIMMMMMMIIDDDDDDD	27.27
408	NR4A3	MMIIDIDIDIIIIIIIIDDDDDDDDD	7.69
409	NR5A1	DDDDDDDMMMMMMMVVVVVVV	66.67
410	NR6A1	MMMDDMMMMMIIMMMM	75.0
411	NRF1	MMMMMMMMMMMMMM	100.0
412	NRL	MMMMMMMMMMMMMID	86.67
413	OLIG3	IIIIIMMMMMMMMMWWWWW	73.68
414	ONECUT2	MMMMMMMMMMMMMM	100.0
415	PA2G4	IIIMMMMMMMMIIIDDDDDD	40.0
416	PATZ1	MMMMMMMMMMMMMID	86.67
417	PAX2	MMMMMMWWWWWWWWIIIIIIII	63.64
418	PAX5	DDDDMMMMMMMMMMVVVV	77.78
419	PAX6	IIIDIMMMMMMMMMMWWW	72.22
420	PAX9	IIIMMMMMMMMMMMWWW	82.35
421	PBX1	DDDDDMMMMMMMMMVVVVV	73.68
422	PBX2	MMMMMMMMMMMMMM	100.0
423	PBX3	MMMMMMMMMMMMMID	86.67
424	PBX4	MMMMMMMMMMIIDDIDID	55.56
425	PCGF2	DDDDDDDDDDMMMMVVVVVVVVVV	58.33
426	PCGF6	MMMMMMMMMMMMMID	86.67
427	PHF1	MMMMMMMMMMMMMID	86.67
428	PHF20	MMMMMMMMMMMMMM	100.0
429	PHF21A	MMMMMMMMMMMMIDID	75.0
430	PIN1	IIMMMMMMMMMMMIDDD	64.71
431	PITX2	MMMMMMMMMVVVVDIDDDD	68.42
432	PKNOX1	MMMMMMMMMMMMMM	100.0
433	PLAG1	MMMMMMMMMMMIIIDDD	64.71
434	PLAGL1	MMMMMMMMMMMMMID	86.67
435	PLAGL2	IIDMMMMMMMMMMMMD	75.0
436	PLSCR1	MMMMMMMMMMMMIDID	75.0
437	POGK	MMMMMMMMMMMMMID	86.67
438	POU2AF1	DDDDDDDDDDMMMMVVVVVVVVVV	58.33
439	POU2F1	MMMMMMMMMMMMMM	100.0
440	POU2F2	MMMMMWWWWWIIIIIIMMIDD	57.14
441	POU4F1	MMMMWWWWWMMMMMVVVVV	100.0
442	POU5F2	MMMMMMMMMMIDIDIDID	55.56
443	POU6F2	IIIIIIIIIIMMMMWWWWWWWWWW	58.33
444	PPARA	MMMMMMMMMIIDDIDIDID	47.37
445	PPARD	MMMMMMMMMMMMMID	86.67
446	PPARG	IDIDMMMMMMMMMMMM	75.0
447	PRDM1	MMMMMIDIDIDIIDMMMIDD	40.0
448	PRDM10	MMMMMMMMMMMMIDID	75.0
449	PRDM12	MMMMMMMMMMMMMM	100.0
450	PRDM13	IMMMMMWWWWWWWWWIIIIIIII	60.87
451	PRDM15	MMMMMMMMMMMMMM	100.0
452	PRDM16	MMMMMMMMMMMMMM	100.0
453	PRDM2	MMMMMMMMMMMMMM	100.0
454	PRDM4	MMMMMMMMMMMIDIDID	64.71
455	PRDM5	MMDDDMMMMMMMMMVVV	82.35
456	PRDM8	MMMMMMMMMMMMIDID	75.0
457	PREB	IIDMMMMMMMMMMIIDDD	55.56
458	PRMT3	MMMMMMMMMMMMIDID	75.0
459	PROX2	DDDDDDDDDMMMMMVVVVVVVVV	60.87
460	PRR12	MMMMMMMMMMMMMM	100.0
461	PURA	MMMMMMMMMMMMMM	100.0
462	PURB	MMMMMMMMMMMMMID	86.67
463	PURG	DDDDDMMMMMMMMMVVVVV	73.68
464	RAG1	DDDIDMMMMMMVVVVVIIDDDD	50.0
465	RARA	MMMMMMMMMMMMIDID	75.0
466	RARB	MMMMMMMMMMMMMM	100.0
467	RARG	MMMMMMIIDIDMMMMMD	64.71
468	RBAK	MMMMMMMMMMMMMM	100.0
469	RBCK1	MMMMMMMMMMMMIDID	75.0
470	RBPJ	MMMMMMMMMMMMIIDD	75.0
471	RBSN	MMMMMMMMMMMMIDID	75.0
472	REL	MMMMMMMMMMMMIDID	75.0
473	RELA	IIDMMMMMMMMMIIIDDDD	47.37
474	RELB	DDDIDMMMMMMIIIMMMID	47.37
475	REPIN1	MMMMMMMMMMMMMID	86.67
476	REST	MMMMMMMMMMMIDIDID	64.71
477	REXO4	MMMMMMMMMMMMMM	100.0
478	RFX1	MMMMMMMMMMMMMID	86.67
479	RFX2	MMMMMMMMMMMMIDID	75.0
480	RFX3	MMMMMMMMMMMMIDID	75.0
481	RFX4	IIIIIDWWWWWWWWMMMMMVVVV	73.91
482	RFX5	MMMMMMMMMMMMMID	86.67
483	RFX7	MMMMMMMMMMMMMID	86.67
484	RFX8	MDDDDDMMMMMMMMVVVVV	73.68
485	RHOXF1	MMMMMMMMMMMMMM	100.0
486	RLF	MMMMMMMMMMMMIDID	75.0
487	RORA	MMWWWWWWWMMMMIIIIDIIII	59.09
488	RORB	MMMMWWWWWMMMIDIDIIIII	57.14
489	RORC	MMMMMMMMMMMMMM	100.0
490	RREB1	MMMMMMMMMMMMMID	86.67
491	RUNX1	IDMMMMMMMMMMMMM	86.67
492	RUNX2	MMMMMMMMMMMMIDID	75.0
493	RUNX3	DDDIDDDDMMMMMMIIIIIIID	27.27
494	RXRA	MMMMMMMMMMIDIIDDID	55.56
495	RXRB	MMMMMMMMMMMMIDID	75.0
496	SAFB	MMMMMMMMMMMMMM	100.0
497	SAFB2	IIDMMMMMMMMMMMIDD	64.71
498	SALL2	MMMMMMMMMMIIDDIDID	55.56
499	SALL4	MIMMMMWWWWWWWWWIIIIIIII	60.87
500	SATB1	MMMMMVVVVVVVDIDIDDDDDDD	52.17
501	SATB2	MMMMMMMMMMMMMM	100.0
502	SCMH1	MMMMIDIDMMMMMMMID	64.71
503	SCML4	MMMMMMMMMMMMIDID	75.0
504	SCX	MMMMIDMMMMMMMMM	86.67
505	SETBP1	MMMMMMMMMVVVVDDDIDD	68.42
506	SETDB1	MMMMMMMMMMMMIDID	75.0
507	SETDB2	MMMMMMMMMMMMMID	86.67
508	SGSM2	MMMMMMMMMMMMMM	100.0
509	SIX5	MMWWWWMMMMMMMMVVVV	100.0
510	SKI	MMMMMMMMMMMMIDID	75.0
511	SKIL	IMMMMMMMMMMMMDID	75.0
512	SKOR1	MMMMMMMMMMMMMM	100.0
513	SLC2A4RG	MMMMMMMMMMMMMID	86.67
514	SMAD1	MMMMMWWWWMMMIIIDIDII	60.0
515	SMAD3	MMMMMMMMMMIDIDIIDD	55.56
516	SMAD4	MMMMMMMMMMMMMM	100.0
517	SMAD5	MMMMMMMMMMMIIDDID	64.71
518	SMAD9	MMMMMMMMMMMMMM	100.0
519	SMYD3	MMMMMMMMMMMMMM	100.0
520	SNAI1	IIIDIDIDIDIIIIIIIIDDDDDDDDDD	0.0
521	SNAI2	MDDDMMMMMMMMMMVVV	82.35
522	SNAI3	MMMMMMMMMMMMIIDD	75.0
523	SNAPC2	MMMMMMMMMMMMMID	86.67
524	SNAPC4	MMMMMMMMMMMMMM	100.0
525	SNAPC5	IIDMMMMMMMMMMIIDDD	55.56
526	SON	IIIDIDIMMMMMMMIIDDDDD	33.33
527	SOX11	MMMMVVVVMMMMMMWWWW	100.0
528	SOX12	MMMMMMMMMMIDIDIDID	55.56
529	SOX13	MMMMVVVVDDDDMMMMMM	77.78
530	SOX15	DDDDDDDDMMMMMMVVVVVVVV	63.64
531	SOX18	MDDDMMMMMMMMMMVVV	82.35
532	SOX30	MMMMMMMMMMMMMM	100.0
533	SOX4	DDDDMMMMMMIIDIIIIIIDDD	27.27
534	SOX5	MMDDDDMMMMMMMMVVVV	77.78
535	SOX6	MMMMIDMMMMMMMMM	86.67
536	SOX7	DDDDDMMMMMMMMMVVVVV	73.68
537	SP1	MMMMMMMMMMMMMM	100.0
538	SP100	MMMMWWWWWWWWIIDIDIIIIIII	50.0
539	SP110	MMMMMMMMMMMMIDID	75.0
540	SP140	MMMDDDDIDDMMMIIIIIIIDD	27.27
541	SP140L	MMMMMMMMMMIIDIDIDD	55.56
542	SP2	MMMMMMMMMMMMMID	86.67
543	SP3	MMMMMMMMMMMMMID	86.67
544	SP4	MMMMMMMMMMMIIDIDD	64.71
545	SP5	DDDDDMMMMMMMMMVVVVV	73.68
546	SP6	MMMMMMMMMMMMMM	100.0
547	SPEN	IIIDMMMMMMMMMMIDDD	55.56
548	SPI1	MMMMIDMMMMMMMMM	86.67
549	SPIB	MMWWWWWWWWMMMMVVVVVVVV	100.0
550	SRCAP	IIIDMMMMMMMMMIIDDDD	47.37
551	SREBF1	MMMMMMMMMMMMMM	100.0
552	SREBF2	MMMMMMMMMMMMMM	100.0
553	SRF	MMMMMMMMMMMMMM	100.0
554	SRY	IIIIIMMDDDDDMMMMMMM	47.37
555	ST18	DDDDDDDDMMMMMMVVVVVVVV	63.64
556	STAT1	MMMMMMMMMMMMIDID	75.0
557	STAT2	MMMMMMMMMMMMIDID	75.0
558	STAT3	MMMMMMMMMMMMIDID	75.0
559	STAT4	MMMMWWWWWWMMMIIIIIIID	61.9
560	STAT5A	MMMMMMMMMMMMIDID	75.0
561	STAT5B	MMMMMMMMMMMMMID	86.67
562	STAT6	MMMMMMMMMMMMMID	86.67
563	TAL1	MDDDMMMMMMMMMMVVV	82.35
564	TBP	IIIDMMMMMMMMMMIDDD	55.56
565	TBPL1	MMMMMMMMMMMMMID	86.67
566	TBX1	MMMIDMMMMMMMMMM	86.67
567	TBX19	MMMMMMMMMMMMMM	100.0
568	TBX20	MMDDDDDDDDMMMMVVVVVVVV	63.64
569	TBX21	IIIDIDIDIDIIIIIIIIDDDDDDDDDD	0.0
570	TBX6	MMMMMMMMMMMMMM	100.0
571	TCF12	MMDDDMMMMMMMIIDIIID	47.37
572	TCF15	MMMMMMMMMMMMMM	100.0
573	TCF20	MMMMMMMMMMMMMM	100.0
574	TCF3	MMMMMMMMMMMMMID	86.67
575	TCF4	DDDIDMMMMMMMMMIIIID	47.37
576	TCF7	MMMMMWWWWWIDIDIDIIIIIID	43.48
577	TCF7L1	DDDDDMMMMMMMMMVVVVV	73.68
578	TCF7L2	IDMMMMMMMMMMMMID	75.0
579	TCFL5	MMMMMMMMMMIIDDIDID	55.56
580	TEAD1	IIIMMMMMMMMMMMWWW	82.35
581	TEAD3	DDDDDDDDDMMMMMVVVVVVVVV	60.87
582	TEAD4	IMMMMDMMMMMMMMM	86.67
583	TEF	MMMMWWWWWWWWIIIIIDIDIIII	50.0
584	TERF1	MMMMMMMMMMMMMID	86.67
585	TERF2	MMMMMMMMMMMMMID	86.67
586	TET1	MMMMMMMMMMMMMM	100.0
587	TET2	MMMMMMMMMMMMMM	100.0
588	TET3	MMMMMMMMMMMMMID	86.67
589	TFAP2A	IDIDMMMMMMMMMMMM	75.0
590	TFAP2E	MMMMIDMMMMMMMMM	86.67
591	TFAP4	MMMMMMMMMMMMMID	86.67
592	TFCP2	MMMMMMMMMMMMMID	86.67
593	TFCP2L1	MMMMMVVVDDDMMMMMM	82.35
594	TFDP1	IIIDMMMMMMMMIIIDDDDD	40.0
595	TFDP2	DDDIDMMMMMMMVVVVVIDDD	57.14
596	TFE3	MMMMMMMMMMMMMM	100.0
597	TFEB	MMMMMMMMMMMMMM	100.0
598	TFEC	MMMMMMMMMMMMMM	100.0
599	TGIF1	MMMMMMMMMMIDIDIDID	55.56
600	TGIF2	MMMMMMMMMMMMMID	86.67
601	THAP1	MMMMMMMMMMMMMID	86.67
602	THAP10	MMWWWWWWMMMMMMVVVVVV	100.0
603	THAP11	IIIDIDMMMMMMMIIIDDDDD	33.33
604	THAP12	MMMMMMMMMMMMMM	100.0
605	THAP2	MMMMMMMMMMMMMID	86.67
606	THAP3	MMMMMMMMMMMMMID	86.67
607	THAP4	MMMMMMMMMMMMMM	100.0
608	THAP5	MMMMMMMMMMMMMID	86.67
609	THAP6	MMMMMMMMMMMMMID	86.67
610	THAP7	IIIMMMMMMMMMMIDDDD	55.56
611	THAP8	MMMMMMMMMMMMIIDD	75.0
612	THAP9	MMMMMMMMMMMMMID	86.67
613	THRA	MMMMMMMMMMMMMM	100.0
614	THYN1	MMMMMMMMMMMMMM	100.0
615	TIGD1	MMMMMMMMMMMMMM	100.0
616	TIGD2	MMMMMMMMMMMMMID	86.67
617	TIGD3	MMDDDDDDDMMMMMVVVVVVV	66.67
618	TIGD4	MMMMMMMVVVVVVDIDDDDDD	61.9
619	TIGD5	MMMMMMMMMMVVVDDDID	72.22
620	TIGD6	MMMMMMMMMMMMMID	86.67
621	TIGD7	MMMMMMMMMMMMMM	100.0
622	TMF1	MMMMMMMMMMMMMID	86.67
623	TOPORS	MMMMMMMMMMMMIDID	75.0
624	TP53	MMMMMMMMMMMMMM	100.0
625	TP63	MMMMMMMMMMMMMM	100.0
626	TP73	MMMMMMMMMMMMMM	100.0
627	TRAFD1	MMMMMMMMMMMMIDID	75.0
628	TRERF1	MMMMMMMMMMMMMID	86.67
629	TRPS1	MMMMMMMMMMMMIIDD	75.0
630	TSC22D1	DDDIDDMMMMMIIIIIIIIDDDD	21.74
631	TSHZ1	MMMMMMMMMMMMIIDD	75.0
632	TSHZ2	MMMMMMMMMMMMMM	100.0
633	TSHZ3	MIDIDMMMMMMMMMMM	75.0
634	TTF1	MMMMMMMMMMMMIDID	75.0
635	TWIST1	IDIDMMMMMMMMMMMM	75.0
636	UBP1	MMMMMMMMMMMMMID	86.67
637	USF1	MMMMMMMMMMMMMID	86.67
638	USF2	MMMMMMMMMMMMMM	100.0
639	USF3	MMMMMMMMMMMIDIDID	64.71
640	VDR	MMMMMMMMMVVVVVDDDDD	73.68
641	VEZF1	MMMMMMMMMMMIDIDID	64.71
642	WIZ	MMMMMMMMMMMMMM	100.0
643	WT1	DDIDMMMMMMMMMMMVV	76.47
644	XBP1	MMMMMMMMMIIDIDIDIDD	47.37
645	XPA	MMMMMMMMMMMIDIDID	64.71
646	YBX1	IIIDMMMMMMDDMMMMM	64.71
647	YBX2	MMDDDDMMMMMMMMVVVV	77.78
648	YBX3	IIMMMMMMMMMMMDIDD	64.71
649	YY1	IIIDMMMMMMMMMMDIDD	55.56
650	YY2	MMMMMMMMMMIDIDIDID	55.56
651	ZBED1	MMMMMMMMMMMMIDID	75.0
652	ZBED3	IDMMMMMMMMMMMMM	86.67
653	ZBED4	MMMMMMMMMMMMMM	100.0
654	ZBED5	MMMMMMMMMMMMMM	100.0
655	ZBED6	MMMMMMMMMMMMMM	100.0
656	ZBED9	DDDDDDDDDMMMMMVVVVVVVVV	60.87
657	ZBTB1	MMMMMMMMMMMMMID	86.67
658	ZBTB10	MMMMMMMMMMMIDIDID	64.71
659	ZBTB11	MMMMMMMMMMMMMID	86.67
660	ZBTB12	MMMVVVVVMMMMMMWWWWW	100.0
661	ZBTB14	MMMMMMMMMMMMIDID	75.0
662	ZBTB16	MMMMMWWWWIIDIDIIIIIIDDD	39.13
663	ZBTB17	MMMMMMMMMMMMMID	86.67
664	ZBTB18	MMMMMMMMMMMIDIDID	64.71
665	ZBTB2	MMMMMMMMMMMMMID	86.67
666	ZBTB20	IIIDMMMMMMIIIIIDDDDDDD	27.27
667	ZBTB21	MMMMMMMMMMMMIDID	75.0
668	ZBTB22	MMMMMMMMMMMMMM	100.0
669	ZBTB24	MMMMMMMMMMMMMID	86.67
670	ZBTB25	MMMMMMMMMMMMMID	86.67
671	ZBTB26	MMMMMMMMMMMMMM	100.0
672	ZBTB3	MMMMMMMMMMMMIIDD	75.0
673	ZBTB32	MMMMMMMMMMMMMM	100.0
674	ZBTB33	MMMMMMMMMMMMMM	100.0
675	ZBTB34	MMMMMMMMMMMMMM	100.0
676	ZBTB37	MMMMMMMMMMMMMID	86.67
677	ZBTB38	MMWWWWWWWWWWWIIIIDIIIIIIII	50.0
678	ZBTB39	MMMMMMMMMMMMIIDD	75.0
679	ZBTB4	MMMMMMMMMMMMMM	100.0
680	ZBTB40	MMMMMMMMMMMMIDID	75.0
681	ZBTB41	MMMMMMMMMMMMMM	100.0
682	ZBTB42	MMMMMMMVVVVVVDDIDDDDD	61.9
683	ZBTB43	MMMMMMMMMMMMIDID	75.0
684	ZBTB44	IDMMMMMMMMMMMMM	86.67
685	ZBTB45	IIIMMMMMMMMMMIDDDD	55.56
686	ZBTB46	MIIMMMMMDDMMMMMM	75.0
687	ZBTB48	MMMMMMMMMMMMIDID	75.0
688	ZBTB49	MMMMMMMMMMMMIDID	75.0
689	ZBTB5	MMMMMMMMMMMMMID	86.67
690	ZBTB6	MMMMMMMMMMMMMM	100.0
691	ZBTB7A	IDMMMMMMMMIIIIIDDDDD	40.0
692	ZBTB7B	DDDIDIDMMMMMVVVVVVIDDDD	47.83
693	ZBTB7C	MMMMMMMMMMMMMM	100.0
694	ZBTB8A	MMMMMMMMMMMMMM	100.0
695	ZBTB8B	MMMMIDMMMMMMMMM	86.67
696	ZBTB9	MMMMMMMMMMIDIDIDID	55.56
697	ZC3H8	MMMMMMMMMMMMMID	86.67
698	ZEB1	MMMMMMMMMMMMIDID	75.0
699	ZEB2	MMIIIIIMMMMMIIDDDDDDD	33.33
700	ZFAT	MMMMMMMMMMMMMID	86.67
701	ZFHX2	MMWWWWMMMMMVVVVVVVDDD	85.71
702	ZFHX3	MMMMMMMMMMMMMID	86.67
703	ZFP1	MMMMMMMMMMMMMID	86.67
704	ZFP14	MMMMMMMMMMMMMM	100.0
705	ZFP2	MMMMMMMMMMMMMM	100.0
706	ZFP28	IIIDIDIDIDIIIIIIIIDDDDDDDDDD	0.0
707	ZFP3	MMMMMMMMMMVVVDIDDD	72.22
708	ZFP30	MMMMMMMMMMMMMID	86.67
709	ZFP37	MMMMMMMMMMIIDDIDID	55.56
710	ZFP41	MMMMMMMMMMMMIIDD	75.0
711	ZFP57	MMWWWWWWDMMMMMVVVVVVV	95.24
712	ZFP62	MMMMMMMMMMMMMM	100.0
713	ZFP64	MMMMMMMMMMMIDIDID	64.71
714	ZFP69	MMMMMMMMMMIDIDIDID	55.56
715	ZFP69B	MMMMMMMMMMMMMID	86.67
716	ZFP82	MMMMMMMMMMMMMM	100.0
717	ZFP90	MMMMMMMMMMMMMID	86.67
718	ZFP91	MMMMMMMMMMMIDIDID	64.71
719	ZFP92	MMMMMMMMMMMMMM	100.0
720	ZFPM1	IIIIIDIMMMMMMIIDDDDDDD	27.27
721	ZFPM2	IIIMMMMDIDDDMMMMMM	55.56
722	ZFX	MMMMMMMMMMMMMID	86.67
723	ZFY	IIIDIMMMMMMMMMIDDDD	47.37
724	ZGLP1	MMDDDMMMMVVVVDMMMM	77.78
725	ZGPAT	IDMMMMMMMMMIIIIDDDD	47.37
726	ZHX1	MMMMMMMMMMMMMID	86.67
727	ZHX2	MMMMMMMMMMMMMM	100.0
728	ZHX3	MMMMMMMMMMMMMID	86.67
729	ZIC2	DDDDDDDMMMMMMMVVVVVVV	66.67
730	ZIK1	MMMMMMMMMMMMMM	100.0
731	ZKSCAN1	MMMMMMMMMMMIIDDID	64.71
732	ZKSCAN2	MMMMMMMMMMMMIIDD	75.0
733	ZKSCAN3	MMMMMIMMMMMMMDID	75.0
734	ZKSCAN4	MMMMMMMMMMMMIIDD	75.0
735	ZKSCAN5	MMMMMMMMMMMMMID	86.67
736	ZKSCAN7	MMMMMMMMMMMMMID	86.67
737	ZKSCAN8	MMMMMMMMMMMMMM	100.0
738	ZMAT1	DDDIDDMMMMMMMIIIIIIDD	33.33
739	ZNF10	MMMMMMMMMMMIDIDID	64.71
740	ZNF100	MMMMMMMMMMMMMM	100.0
741	ZNF101	MMMMMMMMMMMMMM	100.0
742	ZNF107	MMMMMMMMMMMMMID	86.67
743	ZNF112	DDDIDMMMMMMMMMMVVV	72.22
744	ZNF114	MMMMMMMMMVVVVDIDDDD	68.42
745	ZNF117	IDMMMMMMMMMMMMM	86.67
746	ZNF12	MMMMMMMMMMMMMID	86.67
747	ZNF121	MMMMMMMMMMMMMID	86.67
748	ZNF124	MMMMMMMMMMMMMID	86.67
749	ZNF131	MMMMMMMMMMMMMID	86.67
750	ZNF132	MMMMMMMMMMMMMID	86.67
751	ZNF133	MMMMMMMMMMMMMID	86.67
752	ZNF134	MMMMMMMMMMMMMM	100.0
753	ZNF135	IIIDIDIDIDIIIIIIIIDDDDDDDDDD	0.0
754	ZNF136	MMMMMMMMMMMMMID	86.67
755	ZNF138	MMMMMMMMMMMMMID	86.67
756	ZNF14	MMMMMMMMMMMMMM	100.0
757	ZNF140	MMMMMMMMMMMMMM	100.0
758	ZNF141	MMMMMMMMMMMMMM	100.0
759	ZNF142	MMMMMMMMMMMMIDID	75.0
760	ZNF143	MMMMMMMMMMMMIDID	75.0
761	ZNF146	MMMMMMMMMMMMMID	86.67
762	ZNF148	MMMMMMMMMMMMMID	86.67
763	ZNF154	IMMMMMMMMMMMMDID	75.0
764	ZNF155	MMMMMMMMMMMMIDID	75.0
765	ZNF157	DDDDDMMMMMMMMMVVVVV	73.68
766	ZNF16	MMMMMMMMMMMMMID	86.67
767	ZNF160	MMMMMMMMMMMMMM	100.0
768	ZNF165	MMMMMMMMMMIDIDIDID	55.56
769	ZNF169	MMMMMMMMMMMMIIDD	75.0
770	ZNF17	MMMMMMMMMMMMMM	100.0
771	ZNF174	MMMMMMMMMMMIIDDID	64.71
772	ZNF175	MMMMMMMMMMMMMID	86.67
773	ZNF18	MMMMMMMMMMMMMID	86.67
774	ZNF180	MMMMMMMMMMMMMID	86.67
775	ZNF181	MMMMMMMMMMMMMID	86.67
776	ZNF182	MMMMMMMMMMMMIIDD	75.0
777	ZNF184	MMMMMMMMMMMMIDID	75.0
778	ZNF189	MMMMMMMMMMMMMM	100.0
779	ZNF19	MMMMMMMMMMVVVDDDID	72.22
780	ZNF195	MMMMMMMMMMMMMID	86.67
781	ZNF197	MMMMMMMMMMMMIDID	75.0
782	ZNF2	MMMMMMMMMMVVVDDDID	72.22
783	ZNF20	MMMMMMMMMMMMIIDD	75.0
784	ZNF200	MMMMMMMMMMMMIDID	75.0
785	ZNF202	MMMMMMMMMMMMMID	86.67
786	ZNF205	MMDDDMMMMMMMMMVVV	82.35
787	ZNF207	MMMMMMMMMMMIDIDID	64.71
788	ZNF211	MMMMMMMMMMMMMM	100.0
789	ZNF212	MMMMMMMMMMMMIIDD	75.0
790	ZNF213	MMMMMMMMMMMMMID	86.67
791	ZNF215	IIDMMMMMMMDDMMMIID	55.56
792	ZNF217	MMMMMMMMMMMMMID	86.67
793	ZNF219	MMMMMMMMMMIIDDIDID	55.56
794	ZNF22	MMMMMMMMMMMMIDID	75.0
795	ZNF221	MMMMMMMMMVVVVDDIDDD	68.42
796	ZNF222	MMMMMMMMMMMMIDID	75.0
797	ZNF223	MMMMMMMMMMMMMM	100.0
798	ZNF224	MMMMMMMMMMMMIDID	75.0
799	ZNF225	MMMMMMMMMMMIIDDID	64.71
800	ZNF226	MMMMMMMMMMMIDIDID	64.71
801	ZNF227	MMMMMMMMMMMMMM	100.0
802	ZNF229	MMMMMMMMMMMMMM	100.0
803	ZNF23	MMMMMMMMMMMMMID	86.67
804	ZNF230	MMMMMMMMMMMMMID	86.67
805	ZNF232	IIDMMMMMMMMMMMDID	64.71
806	ZNF233	MMMMMMMMMMMMMM	100.0
807	ZNF234	MMMMMMMMMMMIDIDID	64.71
808	ZNF235	MMMMMMMMMMMMIDID	75.0
809	ZNF236	MMMMMMMMMMMMMID	86.67
810	ZNF239	MMMMMMMMMMMMMID	86.67
811	ZNF24	MMMMMMMMMMMIIDIDD	64.71
812	ZNF248	MMMMMMMMMMMMMID	86.67
813	ZNF25	MMMMMMMMMMMMMID	86.67
814	ZNF250	MMMMMMMMMMMMMID	86.67
815	ZNF251	MMMMMMMMMMMMIDID	75.0
816	ZNF253	MMMMMMMMMMMMMID	86.67
817	ZNF254	MMMMMMMMMMMMMID	86.67
818	ZNF256	MMMMMMMMMMMMMID	86.67
819	ZNF257	IIIDIDIDIDIIIIIIIIDDDDDDDDDD	0.0
820	ZNF26	MMMMMMMMMMMMMID	86.67
821	ZNF260	MMMMMMMMMMMMMID	86.67
822	ZNF263	MMMMMMMMMMMMMM	100.0
823	ZNF264	MMMMMMMMMMMMIDID	75.0
824	ZNF266	MMMMMMMMMMMMMM	100.0
825	ZNF267	MMMMMMMMMMMMMID	86.67
826	ZNF268	MMMMMMMMMMMMMM	100.0
827	ZNF273	MMMMMMMMMMMMMID	86.67
828	ZNF274	MMMMMMMMMMMMMID	86.67
829	ZNF275	MMMMMMMMMMMMMID	86.67
830	ZNF276	MMMMMMMMMMIDIDIIDD	55.56
831	ZNF277	MMMMMMMMMMMMMM	100.0
832	ZNF28	MMMMMMMMMMMMIDID	75.0
833	ZNF280B	MMMMMMMMMMMMIDID	75.0
834	ZNF280C	MMMMMMMMMMMMMID	86.67
835	ZNF280D	MMMMMMIDIDMMMMMID	64.71
836	ZNF281	MMMMMMMMMMMMMID	86.67
837	ZNF282	MMMMMMMMMMMMMID	86.67
838	ZNF283	MMMMMMMMMMIIIDDDID	55.56
839	ZNF284	MMMMMMMMMMMMIDID	75.0
840	ZNF285	MMMMMMMMMMMMMID	86.67
841	ZNF286A	MMMMMMMMMMMIDIDID	64.71
842	ZNF286B	MMMMMMMMMMMMMM	100.0
843	ZNF287	MMMMMMMMMMMIDIDID	64.71
844	ZNF292	MMMMMMMMMMMMIDID	75.0
845	ZNF296	MMIIIIDMMMMMMMIDDDD	47.37
846	ZNF3	MMMMMMMMMMMMMID	86.67
847	ZNF30	MMMMMMMMMMMMIDID	75.0
848	ZNF300	MMMMMMMMMMMMMM	100.0
849	ZNF302	MMMMMMMMMMIDIDIDID	55.56
850	ZNF304	MMMMMMMMMMMMMM	100.0
851	ZNF316	MMMMMMMMMMMMIIDD	75.0
852	ZNF317	MMMMMMMMMMMMMID	86.67
853	ZNF318	MMMMMMMMMMMMIDID	75.0
854	ZNF319	MMMMMMMMMMMMIDID	75.0
855	ZNF32	MMMMMMMMMMMMIDID	75.0
856	ZNF320	MMMMMMMMMMMMMM	100.0
857	ZNF322	MMMMMMMMMMMMIDID	75.0
858	ZNF324	MMMMMMMMMMMMMID	86.67
859	ZNF324B	MMMMMMMMMMMMIIDD	75.0
860	ZNF326	MMMMMMMMMMMMMID	86.67
861	ZNF329	MMMMMMMMMMMMMID	86.67
862	ZNF331	MMMMMMMMMMIDIDIIDD	55.56
863	ZNF333	MMMMMMMMMMMMIIDD	75.0
864	ZNF334	MMMMMMMMVVVVVDIDDDDD	65.0
865	ZNF335	MMMMMMMMMMMMMID	86.67
866	ZNF337	MMMMMMMMMMMMMID	86.67
867	ZNF33A	MMMMMMMMMMMMIDID	75.0
868	ZNF33B	MMMMMMMMMMMMMID	86.67
869	ZNF34	MMMMMMMMMMMMMID	86.67
870	ZNF341	MMMMMMMMMMMMMID	86.67
871	ZNF343	MMMMMMMMMMMMIDID	75.0
872	ZNF345	MMMMMMMMMMMMMM	100.0
873	ZNF346	MMMMMMMMMMMMMM	100.0
874	ZNF347	MMMMMMMMMMMMMM	100.0
875	ZNF35	MMMMMMMMMMMIDIDID	64.71
876	ZNF350	MMMMMMMMMMMMMID	86.67
877	ZNF354A	MMMMMMMMMMMMMM	100.0
878	ZNF354B	MMMMMMMMMMMMIIDD	75.0
879	ZNF354C	MMMMMMMMMMMMMM	100.0
880	ZNF358	MMMMMMMMMMMMMM	100.0
881	ZNF362	MMMMMMMMMMMIDIDID	64.71
882	ZNF365	MMMMMMMMMMMMMM	100.0
883	ZNF367	IIDIDMMMMMMMMMMMD	64.71
884	ZNF37A	MMMMMMMMMMMIIIDDD	64.71
885	ZNF382	MMMMMMMMMMMMMID	86.67
886	ZNF383	MMMMMMMMMMMMMID	86.67
887	ZNF384	MMMMMMMMMMMMMID	86.67
888	ZNF385A	MMMMMMMMMMMMIIDD	75.0
889	ZNF385C	DDDIDIDDDDDDMMMMIVVVVVVV	45.83
890	ZNF391	MMIIDDIDIDMMMMMMMM	55.56
891	ZNF394	MMMMMMMMMMMMMM	100.0
892	ZNF395	MMMMMMMMMMMMMM	100.0
893	ZNF396	MMMMWWWIMMMIIMMMM	82.35
894	ZNF397	MMMMMMMMMMMMMM	100.0
895	ZNF398	MMMMMMMMMMMIIDIDD	64.71
896	ZNF404	MDDDDDMMMMMMMMVVVVV	73.68
897	ZNF407	MMMMMMMMMMMMMID	86.67
898	ZNF408	MMMMMMMMMMMMMID	86.67
899	ZNF41	MMMMMMMMIMMMMMD	86.67
900	ZNF410	IIDMMMMMMMMMMMDID	64.71
901	ZNF414	IIIDMMMMMMMMMIIDDDD	47.37
902	ZNF415	MMMMMMMWWWWWWIIIIIIID	61.9
903	ZNF416	MMMMMMMMMMMMMID	86.67
904	ZNF417	MMMMMMMMMMVVVDDDID	72.22
905	ZNF418	MMMMMMMMMMMMMM	100.0
906	ZNF419	MMMMMMMMMMMMMID	86.67
907	ZNF420	MMMMMMMMMMMMMM	100.0
908	ZNF423	DDDIDIDIDDDMMMMMMVVVVV	50.0
909	ZNF425	MMMMIMMMMMMMMMD	86.67
910	ZNF426	MMMMMMMMMMMMMM	100.0
911	ZNF428	MMMMMMMMMMMMMID	86.67
912	ZNF429	MMMMMMMMMMMMMID	86.67
913	ZNF43	MMMMMMMMMMMMMM	100.0
914	ZNF430	MMMMMMMMMMMMMM	100.0
915	ZNF431	MMMMMMMMMMMMMID	86.67
916	ZNF432	MMMMMMMMMMMMMM	100.0
917	ZNF433	IIIDIDIDIDIIIIIIIIDDDDDDDDDD	0.0
918	ZNF436	MMMMMMMMMMMMMM	100.0
919	ZNF438	MMMMMMMMMMMMMM	100.0
920	ZNF439	IDIDIDMMMMMMMMMMID	55.56
921	ZNF44	MMMMMMMMMMMMMM	100.0
922	ZNF440	IMMMMMMMMMMMMMD	86.67
923	ZNF441	MMMMMMMMMMMMMM	100.0
924	ZNF442	IIIDIDIDIDIIIIIIIIDDDDDDDDDD	0.0
925	ZNF443	MMMMMMMMMMMMMM	100.0
926	ZNF444	MMMMMMMMMMMMMID	86.67
927	ZNF445	MMMMMMMMMMMMIIDD	75.0
928	ZNF446	MMMMMMMMMMMMIIDD	75.0
929	ZNF449	MMMMMMMMMMMMMM	100.0
930	ZNF45	MMMMMMMMIMMMMMD	86.67
931	ZNF451	MMMMMMMMMMMMMID	86.67
932	ZNF460	MMMMMMMMMMMMMID	86.67
933	ZNF461	MMMMMMMMMMMMMM	100.0
934	ZNF462	MMMMMMMMMMIDIDIDID	55.56
935	ZNF467	MMMMMWWWWWWWIIDIIIIIIID	52.17
936	ZNF468	MMMMMMMMMMMMIDID	75.0
937	ZNF469	IDIDMMMMMMMMMMMM	75.0
938	ZNF470	MMMMMMMMMMMMMM	100.0
939	ZNF473	MMMMMMMMMMMMMM	100.0
940	ZNF474	MMMMMMMMMMMMMM	100.0
941	ZNF48	IIDMMMMMMMMMMMMD	75.0
942	ZNF480	MMMMMMMMMMMIDIDID	64.71
943	ZNF483	MMIDIIIDMMMMMMMMDD	55.56
944	ZNF484	MMMMMMMMMMMMMID	86.67
945	ZNF485	MMMMMMMMMMMMIDID	75.0
946	ZNF486	MMMMMMMMMMMMMM	100.0
947	ZNF487	MMMMMMMMMMMMMM	100.0
948	ZNF490	MMMMMMMMMMMMMM	100.0
949	ZNF491	MMMMMMMDDMMMIDIIID	55.56
950	ZNF493	IDMMMMMMMMMMMMM	86.67
951	ZNF496	MMMMMMMMMMMMIDID	75.0
952	ZNF497	MMMMMMMMMMIIDDIDID	55.56
953	ZNF500	MMMMMMMMMMMMMM	100.0
954	ZNF501	MMMMMMMMMMMMMID	86.67
955	ZNF502	MMMMMMMMMMMMMM	100.0
956	ZNF503	DDDDDDDDDDMMMMVVVVVVVVVV	58.33
957	ZNF506	MMMMMMMMMMMMIDID	75.0
958	ZNF507	MMMMMMMMMMMMIIDD	75.0
959	ZNF510	MMMMMMMMMMMMMM	100.0
960	ZNF511	IIMMMMMMMMMMIIDDDD	55.56
961	ZNF512	MMMMMMMMMMMMMID	86.67
962	ZNF512B	MMMMMMMMMMMMMM	100.0
963	ZNF513	MMMMMMMMMMMMMID	86.67
964	ZNF514	MMMMMMMMMMMMIIDD	75.0
965	ZNF516	MMMMMMMMMIIIDDDIDID	47.37
966	ZNF517	MMMMMMMMMMMMMM	100.0
967	ZNF518A	MMMMMMMMMMMMMID	86.67
968	ZNF518B	MMMMMMMMMMMMMM	100.0
969	ZNF519	MMMMMMMMMMMMMM	100.0
970	ZNF521	IDIDIDIDIDMMMMMMMMM	47.37
971	ZNF524	MMMMMMMMMMIIIIDDDD	55.56
972	ZNF525	MMMMMMMMMMMMMM	100.0
973	ZNF526	MMMMMMMMMMMMIIDD	75.0
974	ZNF527	MMMMMMMMMMMMMM	100.0
975	ZNF528	MMMMMMMMMMMMMM	100.0
976	ZNF529	MMMMMMMMMMMMMID	86.67
977	ZNF530	MMMMMMMMMMMMMM	100.0
978	ZNF540	MMMMMMMMMMMMMM	100.0
979	ZNF543	MMMMMMMMMMMMMM	100.0
980	ZNF544	MMMMMMMMMMMMMID	86.67
981	ZNF546	MMMMMMMMMMMMMM	100.0
982	ZNF547	MMMMMMMMMMMMIDID	75.0
983	ZNF548	MMMMMMMMMMMMMID	86.67
984	ZNF549	MMMMMMMMMMMMMM	100.0
985	ZNF550	MMMMMMMMMMMMMM	100.0
986	ZNF551	MMMMMMMMMMMMMID	86.67
987	ZNF552	MMMMMMMMMMMMMM	100.0
988	ZNF554	MMMMMMMMMMMMIDID	75.0
989	ZNF555	IMMMMMMMMMMMMMD	86.67
990	ZNF557	MMMMMMMMMMMMMM	100.0
991	ZNF558	MMMMMMMMMMMMMID	86.67
992	ZNF559	MMMMMMMMMMMMMM	100.0
993	ZNF561	MMMMMMMMMMMMMM	100.0
994	ZNF562	IMMMMMMMMMMMMMD	86.67
995	ZNF563	MMMMMIDIDIDDMMMMMI	55.56
996	ZNF564	MMMMMMMMMMMIDIDID	64.71
997	ZNF565	MMMMMMMMMMMMMID	86.67
998	ZNF566	MMMMMMMMMMMMMM	100.0
999	ZNF567	MMMMMMMMMMMMMM	100.0
1000	ZNF568	MMMMMMMMMMMMMID	86.67
1001	ZNF569	MMMMMMMMMMMMMM	100.0
1002	ZNF57	MMIDIDIDIDMMMMMMMM	55.56
1003	ZNF570	MMMMMMMMMMMMMM	100.0
1004	ZNF571	MMMMMMMMMMMMMID	86.67
1005	ZNF572	MMMMWWWWWMMMMMVVVVV	100.0
1006	ZNF573	MMMMMMMMMMMMMM	100.0
1007	ZNF574	MMMMMMMMMMMMMID	86.67
1008	ZNF575	MMMMMMMMMMMMMM	100.0
1009	ZNF576	IIDMMMMMMMMMMMDID	64.71
1010	ZNF577	MMMMMMMMMMMMMID	86.67
1011	ZNF578	DDDDDDDMMMMVVVVVVVVVVDDD	58.33
1012	ZNF579	MMMMMMMMMMMMIDID	75.0
1013	ZNF580	IDMMMMMMMMMMMMID	75.0
1014	ZNF581	MMMMMMMMMMMMIDID	75.0
1015	ZNF582	MMMMMMMMMMMMMM	100.0
1016	ZNF583	MMMMMMMMMMMMIIDD	75.0
1017	ZNF584	MMMMMIMMMMMMMMD	86.67
1018	ZNF585A	MMMMMMMMMMMIDIDID	64.71
1019	ZNF585B	MMMMMMMMMMMMMID	86.67
1020	ZNF586	MMMMMMMMMMMMMM	100.0
1021	ZNF587	MMMMMMMMMMMMMM	100.0
1022	ZNF587B	MMMMMMMMMMMMMM	100.0
1023	ZNF589	MMMMMMMMMMMMMM	100.0
1024	ZNF592	MMMMMMMMMMMMMID	86.67
1025	ZNF594	MMMMMMMMMMMMMID	86.67
1026	ZNF595	MMMMMMMMMMMMMM	100.0
1027	ZNF596	MMMMMMMMMMMMMM	100.0
1028	ZNF597	MMMMMMMMMMMMMM	100.0
1029	ZNF598	IIDMMMMMMMMMMMMD	75.0
1030	ZNF599	MMMMMMMMMMMMMM	100.0
1031	ZNF600	MMMMMMMMMMIIDDIDID	55.56
1032	ZNF605	MMMMMMMMMMMMIDID	75.0
1033	ZNF606	MMMMMMMMMMMMIIDD	75.0
1034	ZNF607	MMMMMMMMMMMMMM	100.0
1035	ZNF608	MMMMMMMMMMIDIDIDID	55.56
1036	ZNF609	MMMMMMMMMMMMMM	100.0
1037	ZNF610	MMIIIIMMMWWWWWWWIIIIIDD	52.17
1038	ZNF611	MMMMMMMMMMMIDIDID	64.71
1039	ZNF613	MMMMMMMMMMMMIIDD	75.0
1040	ZNF614	MMMMMMMMMMMMMID	86.67
1041	ZNF615	MMMMMMMMMMMMMM	100.0
1042	ZNF616	MMMMMMMMMMMMMM	100.0
1043	ZNF618	MDDDDDMMMMMMMMVVVVV	73.68
1044	ZNF619	MMMMMMMMMMIIDDIDID	55.56
1045	ZNF620	MMMMMMMMMMIDIDIDID	55.56
1046	ZNF621	MMMMMMMMMMMMIIDD	75.0
1047	ZNF623	MMMMMMMMIIMMMMDD	75.0
1048	ZNF624	MMMMMMMMMMVVVDDDID	72.22
1049	ZNF625	DDDDDDDDDMMMMMVVVVVVVVV	60.87
1050	ZNF626	MMMMMMMMMMMMMID	86.67
1051	ZNF627	MMMMMMMMMMMMMID	86.67
1052	ZNF628	MMMMMMMMMMMMMID	86.67
1053	ZNF629	MMMMMWWWWWIMMMMIIII	73.68
1054	ZNF630	MIIIIIIIMMWWWWWWDMMMM	61.9
1055	ZNF639	IIIDMMMMMMMMMMIDDD	55.56
1056	ZNF641	MMMMMMMMMMMIIDDID	64.71
1057	ZNF644	MMMMMMMMMMMMMM	100.0
1058	ZNF646	MMMMMMMMMMMMIIDD	75.0
1059	ZNF649	MMMMMMMMMMMMMID	86.67
1060	ZNF652	MMMMMMMMMIIDIIIDDDD	47.37
1061	ZNF653	MMMMMMMMMMVVVDDDID	72.22
1062	ZNF654	MMMMMMMMMMMMMM	100.0
1063	ZNF655	MMMMMMMMMMIDIDIDID	55.56
1064	ZNF658	MMMMMMMMMMVVVDDDID	72.22
1065	ZNF66	MMMMMMMMMMMMMID	86.67
1066	ZNF660	DDDIDDDDMMMMMMMVVVVVV	61.9
1067	ZNF664	MMMMMMMMMMMMMID	86.67
1068	ZNF665	MMMMMMMMMMMMMID	86.67
1069	ZNF668	IIMMMMMMMMMMMDIDD	64.71
1070	ZNF669	MMMMMMMMMMMMMM	100.0
1071	ZNF670	MMMMMMMMMMMMMM	100.0
1072	ZNF671	MMMMMMMMMMMMIIDD	75.0
1073	ZNF672	MMMMMMMMMMMMMM	100.0
1074	ZNF674	MMMMMMMMMMVVVDDIDD	72.22
1075	ZNF675	MMMMMMMMMMMMMM	100.0
1076	ZNF677	IDIDIDMMMMMMMMMIIDD	47.37
1077	ZNF678	MMMMMMMMMMMMMID	86.67
1078	ZNF680	MMMMMMMMMMMMMM	100.0
1079	ZNF681	MMMMMMMMMMMMMM	100.0
1080	ZNF682	MMMMMMMMMMMMMM	100.0
1081	ZNF683	DDDIDIDDDDMMMIIIIIIIIIDDD	12.0
1082	ZNF684	MMMMMMMMMMMMMID	86.67
1083	ZNF687	MMMMMMMMMMMIIDDID	64.71
1084	ZNF688	MMMMMMMMMMIDIDIDID	55.56
1085	ZNF689	MMMMMMMMMMMMMID	86.67
1086	ZNF69	MMMMMMMMMMMMMM	100.0
1087	ZNF691	MMMMMMMMMMMMIIDD	75.0
1088	ZNF692	MMMMMMMMMMMMMID	86.67
1089	ZNF695	MMMMIDDMMMMMMMMV	81.25
1090	ZNF696	MMMMMMMMMMMMMID	86.67
1091	ZNF697	IDMMMMMMMMMMMMM	86.67
1092	ZNF699	MMMMMMMMMMMMMM	100.0
1093	ZNF7	MMMMMMMMMMMMMID	86.67
1094	ZNF70	MMMMMMMMMVVVVDDDDID	68.42
1095	ZNF700	MMMMMMMMMMMMMM	100.0
1096	ZNF701	MMMMMMMMMMMMIIDD	75.0
1097	ZNF703	MMIIDIDIDIIIIIIIIDDDDDDDDD	7.69
1098	ZNF704	MMMMDDMMMMMMIDIDII	55.56
1099	ZNF705E	MMMMMMMMMMMMMM	100.0
1100	ZNF706	IIDMMMMMMMMMMMMD	75.0
1101	ZNF707	MMMMMMMMMMMMMID	86.67
1102	ZNF708	MMMMMMMMMMMMMM	100.0
1103	ZNF709	MMMMWWWWWWMMMMIVVVVV	95.0
1104	ZNF71	MMMMMMMMMMMMMM	100.0
1105	ZNF710	MMMMMMMMMMMMMM	100.0
1106	ZNF711	MMMMMMMMMMMMMM	100.0
1107	ZNF713	MMMMMMMMMIDMMMM	86.67
1108	ZNF714	MMMMMMMMMMMMMID	86.67
1109	ZNF717	MMMMMMMMMMMMMID	86.67
1110	ZNF718	MMMMMMMMMMMMMM	100.0
1111	ZNF721	MMMMMMMMMMMMMID	86.67
1112	ZNF724	MMMMMMMMMMMMMM	100.0
1113	ZNF726	DDDIDDDDMMMMMMIIIIIIID	27.27
1114	ZNF730	MMMMMMMMMIDMMMM	86.67
1115	ZNF732	MMMIIDDMMMMMMMMM	75.0
1116	ZNF736	IIDMMMWWWWWIIMMMIIIIDD	50.0
1117	ZNF737	MMMMMMMMMMMMMID	86.67
1118	ZNF74	MMMMMMMMMMMMMM	100.0
1119	ZNF740	MMMMMMMMMMMMIIDD	75.0
1120	ZNF746	MMMMMMMMMMMIIDIDD	64.71
1121	ZNF747	MMMMMMMMMMMMIIDD	75.0
1122	ZNF749	MMMMMMMMMMMMMID	86.67
1123	ZNF750	IIIIMMMMMMMMMMWWWW	77.78
1124	ZNF75A	MMMMMMMMMMMMIDID	75.0
1125	ZNF75D	MMMMMMMMMMMMMID	86.67
1126	ZNF76	MMMMMMMMMMMMMID	86.67
1127	ZNF761	MMMMMMMMMMMMMM	100.0
1128	ZNF763	MMMMMMMMMMMMMID	86.67
1129	ZNF764	MMMMMMMMMMIDIDIDID	55.56
1130	ZNF765	MMMMMMMMMMMMMM	100.0
1131	ZNF766	MMMMMMMMMMMMMM	100.0
1132	ZNF768	MMMMMMMVVVVVVDDIDDDDD	61.9
1133	ZNF77	MMMMMMMMMMMMMID	86.67
1134	ZNF770	MMMMMMMMMMMMMM	100.0
1135	ZNF771	MMMMMMMMMMMMMID	86.67
1136	ZNF772	MMMMMMMMMMVVVDDDID	72.22
1137	ZNF773	MMMMMMMMMMMMMID	86.67
1138	ZNF774	MMMMMMMMMMMMIIDD	75.0
1139	ZNF775	MMMMMMMMMMMMMM	100.0
1140	ZNF776	MMMMMMMMMMMMMM	100.0
1141	ZNF777	MMMMMMMMMVVVVDDDIDD	68.42
1142	ZNF778	MMMMMMMMMMMMIIDD	75.0
1143	ZNF780A	MMMMMMMMMMMMIDID	75.0
1144	ZNF780B	MMMMMMMMMMMMMID	86.67
1145	ZNF781	MMMMMMMMMMMMMID	86.67
1146	ZNF782	MMMMMMMMMMMMMID	86.67
1147	ZNF783	MMMMMMMMMMMMMM	100.0
1148	ZNF784	MMMMMMMMMMMMMID	86.67
1149	ZNF785	MMMMMMMMMMMMIIDD	75.0
1150	ZNF786	MMMMMMMMMMMIIDDID	64.71
1151	ZNF787	MMMMMMMMMMMIDIDID	64.71
1152	ZNF789	MMMMMMMMMMMMMM	100.0
1153	ZNF79	MMMMMMMMIIMMMDIDD	64.71
1154	ZNF790	MMMMMMMMMMMMMM	100.0
1155	ZNF791	MMMMMMMMMMMMIIDD	75.0
1156	ZNF792	MMMMMMMMMMMMIDID	75.0
1157	ZNF793	IIIIIIIMMMWWWWWWWWWIIIIDD	48.0
1158	ZNF799	MMMMMMMMMMMMMID	86.67
1159	ZNF8	MMMMMMMMMMMMMID	86.67
1160	ZNF80	MMMMMMMMMMMMMM	100.0
1161	ZNF800	MMMMMMMMMMMMMID	86.67
1162	ZNF804A	IDIDMMMMMMMMMMMM	75.0
1163	ZNF805	MMMMMMMMMMMMMM	100.0
1164	ZNF808	MMMMMMMMMMMMMID	86.67
1165	ZNF81	MMMMMMMMMMMMMM	100.0
1166	ZNF813	MMMMMMMMMMMMMM	100.0
1167	ZNF814	MMMMMMMMMMMMMM	100.0
1168	ZNF816	MMMMMMMMMMMMIDID	75.0
1169	ZNF821	MMMMMMMMMMMMMID	86.67
1170	ZNF823	MMMMMMMMMMMMMID	86.67
1171	ZNF827	MMMMMMMMMMMMIIDD	75.0
1172	ZNF829	MMMMMMMMMMIIDIDIDD	55.56
1173	ZNF83	MMMMMMMMMMMMMM	100.0
1174	ZNF830	MMMMMMMMMMMMIDID	75.0
1175	ZNF831	MMWWWWWIIIIMMMMMIIIDD	57.14
1176	ZNF836	MMMMMMMMMMMMMM	100.0
1177	ZNF837	MMMMMMMMMMVVVDDIDD	72.22
1178	ZNF84	MMMMMMMMMMMMMID	86.67
1179	ZNF841	MMMMMMMMMMIIDIDIDD	55.56
1180	ZNF843	DDDDDMMMMMMMMMVVVVV	73.68
1181	ZNF844	IIIDIDIDIDIIIIIIIIDDDDDDDDDD	0.0
1182	ZNF845	MMMMMMMMMMMMMID	86.67
1183	ZNF846	MMMMMMMMMMMMMM	100.0
1184	ZNF85	MMMMMMMMMMMMMM	100.0
1185	ZNF850	MMMMMMMMMMMMMM	100.0
1186	ZNF852	MMMMMMMMMMMIIDDID	64.71
1187	ZNF853	IIIDIDMMMMMMMMMMDD	55.56
1188	ZNF865	MMMMMMMMMMMMIDID	75.0
1189	ZNF878	DDDDDDDMMMMMMMVVVVVVV	66.67
1190	ZNF879	MMMMMMMMMMMMMM	100.0
1191	ZNF880	MMMMMMMMMMMMMM	100.0
1192	ZNF883	MMMMMMMMMMMMMID	86.67
1193	ZNF888	MMMMMMMMMMMMMM	100.0
1194	ZNF891	MMMMMMMMMMMMMID	86.67
1195	ZNF90	MMMDDDMMMMMMMIIIID	55.56
1196	ZNF91	MMMMMMMMMMMMMM	100.0
1197	ZNF92	MMMMMMMMMMMMMID	86.67
1198	ZNF93	MMMMMMMMMMMMMM	100.0
1199	ZSCAN10	IDIDMMMMMMMMMMMM	75.0
1200	ZSCAN12	MMMMMMMMMMMMMM	100.0
1201	ZSCAN16	MMMMMMMMMMMMMM	100.0
1202	ZSCAN18	IIIDIDIDIDDMMMMMMIIDDD	27.27
1203	ZSCAN2	MMMMMMMMMMMMMID	86.67
1204	ZSCAN20	MMMMWWWWMMMMMMVVVV	100.0
1205	ZSCAN21	MMMMMMMMMMMMMID	86.67
1206	ZSCAN22	MMMMMMMMIMMMMMD	86.67
1207	ZSCAN23	DDDDDDMMMMMMMMIVVVVV	65.0
1208	ZSCAN25	MMMMMMMMMMMMMM	100.0
1209	ZSCAN26	MMMMMMMMMMMMMID	86.67
1210	ZSCAN29	MMMMMMMMMMMMMM	100.0
1211	ZSCAN30	MMMMMMMMMMMMMM	100.0
1212	ZSCAN31	MMMMMMMMMIDMMMM	86.67
1213	ZSCAN32	MMMMMMMMMMMMMID	86.67
1214	ZSCAN5A	MMMMMMMMMMMMMM	100.0
1215	ZSCAN9	MMMMMMMMMVVVVDIDDDD	68.42
1216	ZXDA	MMMMMMMMMMIIIDDDID	55.56
1217	ZXDB	MMMMMMMMMMMMMID	86.67
1218	ZXDC	IIIDMMMMMMMMMIIDDDD	47.37
