## Supplementary material for "Gene-level alignment of single cell trajectories": G2G_RefATO_SPT_DNonwards_alignments.csv

	Gene	5-state alignment string	Alignment similarity %
0	AC023509.3	MMMMVVVVVVMMMMWWWWWW	100.0
1	AC092835.1	MMMMMMMMMMVVVDDIDD	72.22
2	ADNP	IIIDIMMMMMMMMMIDDDD	47.37
3	ADNP2	MMMMMIMMMMMMMMD	86.67
4	AEBP1	DDIDMMMMMMMIIMMMM	64.71
5	AEBP2	MMMMMMMMMIDIDIDIIDD	47.37
6	AHCTF1	IIDMMMMMMMMMMMDID	64.71
7	AHDC1	MMMMMMMMMMMMMID	86.67
8	AHR	MMMMMMMMMMMMMID	86.67
9	AHRR	DDDDDDDMMMMMMMVVVVVVV	66.67
10	AKAP8	IIIDMMMMMMMMMIIDDDD	47.37
11	AKAP8L	MMMMMMMMMMIIDDIDID	55.56
12	AKNA	MMWWWWWMMMMMIDIIIIIID	57.14
13	ANKZF1	MMMMMMMMMMMMMM	100.0
14	AR	MMMMMMIDIDMMMMMM	75.0
15	ARHGAP35	MMMMMMMMMMMMMM	100.0
16	ARID2	MMMMMMMMMMMMIDID	75.0
17	ARID3A	IDMMMMMMMMMMMMM	86.67
18	ARID3B	MMMMMIMMMMMMMMD	86.67
19	ARID5A	MMMMMMMMMMMMMID	86.67
20	ARID5B	MMMMMMMMMMMMMID	86.67
21	ARNT	MMMMMMMMMMMMIIDD	75.0
22	ARNTL	MMMMMMMMMMMMMM	100.0
23	ARNTL2	IIIIIMMMMMMIDIIDDDDDDD	27.27
24	ASCL2	MDDDMMMMMWWWWWIIIIIIII	50.0
25	ASH1L	MMMMMMMMMMMMIDID	75.0
26	ATF1	MMMMMMMMMMMMMM	100.0
27	ATF2	MMMMMMMMMMMMIDID	75.0
28	ATF3	IIIDIDIDIDIIIIIIIIDDDDDDDDDD	0.0
29	ATF4	IDMMMMMMMMMMMMID	75.0
30	ATF5	IIDMMMMMMMMMMMMD	75.0
31	ATF6	MMMMMMMMMMMMIDID	75.0
32	ATF6B	MMMMMMMMMIIIDIDIDDD	47.37
33	ATF7	MMMMMMMMMMIDIDIDID	55.56
34	ATMIN	MMMMMMMMMMMMMID	86.67
35	ATOH8	MMMMMMMIDMMMMMM	86.67
36	BACH1	MMMMMMMMMMMMMM	100.0
37	BACH2	MMMMMMMMMMMIDIDID	64.71
38	BATF	MMMMMMMMMMMMMID	86.67
39	BATF3	MMDDMMMMWWWWWWIIIIIIII	54.55
40	BAZ2A	MMMIIMMMMMMMMDIDD	64.71
41	BAZ2B	IIDMMMMMMMMMMMDID	64.71
42	BBX	IIDMMMMMMMMMMMMD	75.0
43	BCL11A	DDDIDMMMMMMMMMIIIID	47.37
44	BCL11B	MMMMMMMMMMMMIDID	75.0
45	BCL6	MMMMMMMMMMMMIDID	75.0
46	BCL6B	MMDDDDDDMMMMMMVVVVVV	70.0
47	BHLHE23	MMMMMMIDIDMMMMMM	75.0
48	BHLHE40	MMMMWWWWWWVVVVVVVVVIDDDD	79.17
49	BNC2	MMMMMMMMMMMMMM	100.0
50	BORCS8-MEF2B	MMMMMMMMVVVVDDDIDIDD	60.0
51	BPTF	MMMMMMMMMMIDIDIIDD	55.56
52	BRF2	MMMMMMMMMMMMIDID	75.0
53	C11orf95	MMMMMMMMMMIIDDIDID	55.56
54	CAMTA1	IIMMMMMMMMMMMDDID	64.71
55	CAMTA2	MMMMMMMMMMMMMM	100.0
56	CARF	MMMMMMMMMMMIDIDID	64.71
57	CASZ1	MMMMMMMMMMMMMID	86.67
58	CBX2	MMMMMMMMMMMMMID	86.67
59	CC2D1A	MMMMMMMMMMMMMM	100.0
60	CCDC17	MMMMWWWDDMMMMMIIIII	63.16
61	CDC5L	IIMMMMMMMMMMMDIDD	64.71
62	CEBPA	DDDMMMMMMMMMMMVVV	82.35
63	CEBPB	IIIDMMMMMMMMMIIDDDD	47.37
64	CEBPD	DDDDDDDDDMIIIIIIIIIIIIIDDDD	3.7
65	CEBPE	MDDDMMMMVVVVDMMMMM	77.78
66	CEBPG	IDMMMMMMMMMMMMM	86.67
67	CEBPZ	IIIDMMMMMMMMMMDIDD	55.56
68	CENPA	IIIDMMMMMMIIIIIDDDDDDD	27.27
69	CENPB	IIIDMMMMMMMMMMIDDD	55.56
70	CENPBD1	MMMMMIMMMMMMMMD	86.67
71	CENPS	MMMMMMMMMVVVVDIDDDD	68.42
72	CENPT	MMMMMMMMMMMMIDID	75.0
73	CENPX	IIIMMMMMMMMMMDDIDD	55.56
74	CGGBP1	MMMMMMMMMMMMMM	100.0
75	CHAMP1	IIIDMMMMMMMMMMDIDD	55.56
76	CHCHD3	IDMMMMMMMMMMMMID	75.0
77	CIC	MMMMMMMMMMMMMID	86.67
78	CLOCK	MMMMMMMMMMMMMM	100.0
79	CREB1	MMMMMMMMMMMMMID	86.67
80	CREB3	MMMMMMMMMMMMMID	86.67
81	CREB3L1	MMMMMIIIIMMMMMWWWW	77.78
82	CREB3L2	MMMMMMMMMMMMMM	100.0
83	CREB3L3	DMMMMWWWWMMMMMVVVVV	94.74
84	CREB3L4	IIMMMMMMMMMMMDDID	64.71
85	CREBL2	MMMMMMMMMMMMMID	86.67
86	CREBZF	MMMMMMMMMMMMIDID	75.0
87	CREM	MMMMMMMMMMIDIDIDID	55.56
88	CSRNP1	MMMMMMMMMIIIDIDIDDD	47.37
89	CSRNP2	MMMMMMMMMMMMMID	86.67
90	CSRNP3	MDDDMMMMMMMMMMVVV	82.35
91	CTCF	IIIDIDIMMMMMMMIIDDDDD	33.33
92	CUX1	MMMMMMMMMMMMMID	86.67
93	CXXC1	IIMMMMMMMMMMMDDID	64.71
94	CXXC4	MMMMMMMMMIDMMMM	86.67
95	CXXC5	IIIDIDIIMMMMIIIIDDDDDDDD	16.67
96	DACH1	MMMMMWWWWDMMMMVVVVV	94.74
97	DBP	MMMMMMMMMMMMIDID	75.0
98	DDIT3	IIIMMMMMMMMMIIDDDDD	47.37
99	DEAF1	IDIDMMMMMIIIIIIIDDDDDDD	21.74
100	DLX2	DDDDDDDDDDMMMMVVVVVVVVVV	58.33
101	DLX3	DDDDMMMMMMMMMMVVVV	77.78
102	DLX4	MMMMMMMMMMMMMM	100.0
103	DMRTA1	DDDDMMMMMMMMMMVVVV	77.78
104	DMTF1	MMMMMMMMMMMMMID	86.67
105	DNMT1	IIIMMMMMMMMMMIDDDD	55.56
106	DNTTIP1	MMMMMMMMMMMIDIDID	64.71
107	DOT1L	MMMMMMMMMMMMMID	86.67
108	DPF1	MMWWWWWMMMMMMMVVVVV	100.0
109	DPF3	MMMMMMMMMMMMMID	86.67
110	DR1	MMMMMMMMMMMMMID	86.67
111	DRAP1	MMMMMIMMMMMMIIDDD	64.71
112	DZIP1	MMIDMMMMMMMMMMM	86.67
113	E2F1	IIIDIMMMMMMMIIIDDDDDD	33.33
114	E2F2	IDDMMMMMMIIDIDMMMM	55.56
115	E2F3	IIMMMMMMMMMMMMDD	75.0
116	E2F4	IIIDIMMMMMMMMIIDDDDD	40.0
117	E2F5	MIIMMMMMMMMMMMDD	75.0
118	E2F6	MMMMMMMMMMMMIDID	75.0
119	E2F7	DDIDMMMMMMMIIMMMM	64.71
120	E2F8	IIIDIMMMMMMMMMMWWW	72.22
121	E4F1	MMMMMMMMMMMMIDID	75.0
122	EEA1	IIIMMMMMMMMMIIDDDDD	47.37
123	EGR1	MMMMMMMMMIIDIIIDDDD	47.37
124	EGR2	IIIIIMMMMMMMIIDDDDDDD	33.33
125	EGR3	IIIIIIMMMWWWWWWWWIIIIIDDD	44.0
126	EGR4	DDDDDDDDDDMMMMVVVVVVVVVV	58.33
127	ELF1	IIIDMMMMMMMMMMIDDD	55.56
128	ELF2	MMMMMMMMMMMIDIDID	64.71
129	ELF3	MMMMMMMMMMMMMM	100.0
130	ELF4	IIDMMMMMMMMMMMIDD	64.71
131	ELK1	MMMMMMMMMMMMMM	100.0
132	ELK3	MMMMMMMMMMMMIIDD	75.0
133	ELK4	MMMMMMMMMMMMMM	100.0
134	EOMES	DMMMDIDDDMMMIIIIIIIDDD	27.27
135	EPAS1	MMMMMMMMMMMMIDID	75.0
136	ERF	MMMMMMMMMMMMMM	100.0
137	ERG	DDDIDMMMMMMMMMMVVV	72.22
138	ESR1	DDDDDMMMMMMMMMVVVVV	73.68
139	ESR2	MMMMMMMMMMMMMM	100.0
140	ESRRA	IIIDMMMMMMMMMMDIDD	55.56
141	ETS1	DDDDDMMMMMMIIIIIIIIDDD	27.27
142	ETS2	MIMMMMMMMMMMMDID	75.0
143	ETV1	MMIDDMMMMMIMMMMM	75.0
144	ETV2	MMMMMMMMMMMMMM	100.0
145	ETV3	MMMMMMMMMMMMMM	100.0
146	ETV5	DDDDDDDDMMMMMMVVVVVVVV	63.64
147	ETV6	MMMIIMMMMMMMMDIDD	64.71
148	ETV7	MMMMMMMMMMMMMM	100.0
149	FAM200B	MMMMMMMMMMMMIDID	75.0
150	FBXL19	MMMMMMMMMVVVVDDDIDD	68.42
151	FIZ1	IIIDIMMMMMMMMMDIDDD	47.37
152	FLI1	MMMMMMMMMMMMMID	86.67
153	FLYWCH1	MMMMMMMMMMMMMID	86.67
154	FOS	MMWWWWWWIDIDIDIIIIIIIIIDDD	30.77
155	FOSB	IIIDIDIDIDIMMMMIIIDDDDDD	16.67
156	FOSL1	MMIIIIMMMMWWWWWWIIIIDD	54.55
157	FOSL2	MMMMMMMMMMMIDIIDD	64.71
158	FOXB1	DDDDMMMMVVVVVDMMMMM	73.68
159	FOXC1	MDDDDDDDMMMMMMVVVVVVV	66.67
160	FOXD1	IIIIIIIDIMMMMMMWWWWWWW	59.09
161	FOXD2	MMMMIDMMMMMMMMM	86.67
162	FOXE3	MMMMMMMMMMMMMM	100.0
163	FOXJ1	IIIDIDIIMMMMMMMMDDDD	40.0
164	FOXJ2	MMMMMMMMMMMMMM	100.0
165	FOXJ3	MMMMMMMMMMMMMM	100.0
166	FOXK1	MMMMMMMMMMMMIDID	75.0
167	FOXK2	MMMMMMMMMMMMMID	86.67
168	FOXM1	IIIDIMMMMMIMMMMWWWW	68.42
169	FOXN2	MMMMMMMMMMMIDIDID	64.71
170	FOXN3	MMMMMMMMMMMMMID	86.67
171	FOXO1	MMMMMMMMMMMMMM	100.0
172	FOXO3	MMMMMIMMMMMMMMD	86.67
173	FOXO4	MMMMMMMMMMMMMM	100.0
174	FOXO6	MMMMWWWWMMMMMMVVVV	100.0
175	FOXP1	MMMMMMMMMMMMMID	86.67
176	FOXP3	IIIDIDMMMMMMMMMMWW	66.67
177	FOXP4	MMMMMMMMMMMMMM	100.0
178	GABPA	MMMMMMMMMMMIDIDID	64.71
179	GATA1	IDIDMMMMMMMMMMMM	75.0
180	GATA2	MMWWWWWWWWMMMMVVVVVVVV	100.0
181	GATA3	IIIDMMMMMMMMMMMDD	64.71
182	GATA6	DDDDDMMMMMMMMMIIIII	47.37
183	GATAD2A	IIIDMMMMMMMMMIIDDDD	47.37
184	GATAD2B	MMMMMMMMMMMIDIDID	64.71
185	GCM1	MMMMMMMMMMMMMM	100.0
186	GFI1	MMMMMMMMMMMMMID	86.67
187	GFI1B	MDDDMMMMMMMMMMVVV	82.35
188	GLI1	DDDDDMMMMMMMMMVVVVV	73.68
189	GLI3	IDIDMMMMMMMMMMMM	75.0
190	GLI4	MMMMMMMMMIIDIDIDIDD	47.37
191	GLIS1	DDDMMMMVVVVVVDDDMMMM	70.0
192	GLIS2	MDDDMMMMMMMMMMVVV	82.35
193	GLMP	MMMMMMMMMIDIDIDIIDD	47.37
194	GLYR1	MMMMMMMMMMMIDIDID	64.71
195	GMEB1	IIIDMMMMMMMMMIIDDDD	47.37
196	GMEB2	MMMMMMMMMMMMMM	100.0
197	GPBP1	IIMMMMMMMMMIIDIDDDD	47.37
198	GPBP1L1	IIMMMMMMMMMMMMDD	75.0
199	GRHL1	MMDDDDDDDDMMMMVVVVVVVV	63.64
200	GTF2B	IIDMMMMMMMMMMMMD	75.0
201	GTF2I	MMMMMMMMMMIDIDIDID	55.56
202	GTF2IRD1	DDDDMMMMMMMMMMVVVV	77.78
203	GTF2IRD2	MMMMMMMMMIIDIDIIDDD	47.37
204	GTF2IRD2B	MMMMMMMMMIIDIDIDIDD	47.37
205	GTF3A	MMMMMMMMMMMMMM	100.0
206	GZF1	MMMMMMMMMMMMIIDD	75.0
207	HBP1	MMMMMMMMMMMMIDID	75.0
208	HDX	MMIDIDMMMMMMMMMM	75.0
209	HES1	DDIDIDMMMMMMMMMMVV	66.67
210	HES4	IIIDIMMMMMMMMMIDDDD	47.37
211	HES6	IIIDIMMMMMMMMMDIDDD	47.37
212	HES7	DDDDDDDDDMMMMMVVVVVVVVV	60.87
213	HESX1	MMDDDDDMMMMMMMVVVVV	73.68
214	HEY1	DDDIDDDDDDMMMMMVVVVVVVV	56.52
215	HEYL	MMMIDIDMMMMMMMMM	75.0
216	HHEX	DDDDDDDDDMMMMMVVVVVVVVV	60.87
217	HIC1	IIIIIIIDWWWWWWWIMMMMMM	59.09
218	HIC2	MMMMMMMMMMMMMM	100.0
219	HIF1A	MMMMMMMMMMMMIDID	75.0
220	HIF3A	DDDMMMMMMMMMMMVVV	82.35
221	HINFP	MMMMMMMMMMMMMID	86.67
222	HIVEP1	MMMMMMMMMMMMIIDD	75.0
223	HIVEP2	MMMMMMMMMMMMMID	86.67
224	HIVEP3	MMMIIMMMMMMMMDDID	64.71
225	HKR1	MMMMMMMMMMMMIIDD	75.0
226	HLF	IIIIMMMMMMMMMMWWWW	77.78
227	HMBOX1	MMMMMMMMMMMMIDID	75.0
228	HMG20A	MMMMMMMMMMMMIIDD	75.0
229	HMG20B	MMMMMMMMMMMMIDID	75.0
230	HMGA1	DDDDDMMMMMMIIVVVVVIDDD	50.0
231	HMGA2	MMDDDDDDDMMMMMVVVVVVV	66.67
232	HMGN3	MMMMMMMMMMMMIIDD	75.0
233	HOMEZ	MMMMMMMMMMIIDDIDID	55.56
234	HOXA10	DDDDDDDDMMMMMMVVVVVVVV	63.64
235	HOXB2	MMMMMMMMMMMIIDIDD	64.71
236	HOXB3	MMMMMMMMMMIDIDIDID	55.56
237	HOXB4	IDIDMMMMMIIIIIIIDDDDDDD	21.74
238	HOXB5	IDIDIDIDMMMMMMMMMM	55.56
239	HOXB6	IDIDMMMMMMMMMMMM	75.0
240	HOXB7	DDDDDMMMMMMMIDIIIIIID	33.33
241	HSF1	IIDMMMMMMMMMMMMD	75.0
242	HSF2	MMMMMIMMMMMMMMD	86.67
243	HSF4	DDDDDMMMMMMMMMVVVVV	73.68
244	HSF5	MMDDDDDDDMMMMMVVVVVVV	66.67
245	IKZF1	IIIDMMMMMMMMMIIDDDD	47.37
246	IKZF2	MMMMMMMMMMMMIDID	75.0
247	IKZF3	DDIDMMMMMMIIIIIIIDDDDD	27.27
248	IKZF4	MMMMIIMMMMMMMMDD	75.0
249	IKZF5	MMMMMMMMMMMMIIDD	75.0
250	INSM1	DMMMMIDIIDMMMMMMM	64.71
251	IRF1	MMMMMMMMMMMMIIDD	75.0
252	IRF2	MMMMMMMMMMMIDIDID	64.71
253	IRF3	MMMMMMMMMMMMMID	86.67
254	IRF4	MMMMMMMMMMMIIDDID	64.71
255	IRF5	DDIDMMMMMMMMMMMVV	76.47
256	IRF6	MMMMMMMMMMMMMM	100.0
257	IRF7	MMMMMMMMMMMMMM	100.0
258	IRF8	IIIIIDIMMMMMMMIDDDDDD	33.33
259	IRF9	MMMMMMMMMMMMIDID	75.0
260	IRX1	DDDIDMMMMMMMMMMVVV	72.22
261	IRX3	MMMMMIIDDMMMMMMM	75.0
262	IRX5	MMMMMMMIDMMMMMM	86.67
263	ISL2	MMMWWWWMMMMMMMVVVV	100.0
264	JAZF1	MMIIIIMMMMMMMDDIDDD	47.37
265	JDP2	MMMMMMMMMMMMMM	100.0
266	JRK	MMMMMIIMMMMMMDIDD	64.71
267	JRKL	IMMMMMMMMMMMMMD	86.67
268	JUN	IIIDIDIDIDIIIIIIIIDDDDDDDDDD	0.0
269	JUNB	IIIDIDIDIIMMMMIIIDDDDDDD	16.67
270	JUND	IIMMMMMMMMMMIDIDDD	55.56
271	KAT7	MMMMMMMMMMMMMID	86.67
272	KCMF1	IIDMMMMMMMMMMMIDD	64.71
273	KDM2A	MMMMMMMMMMMMMID	86.67
274	KDM2B	MMMMMMMMMMMMIDID	75.0
275	KDM5B	IIDMMMMMMMMMMMMD	75.0
276	KIN	MMMMMMMMMMIDIDIDID	55.56
277	KLF1	MMDDDMMMMMMMMMVVV	82.35
278	KLF10	MMMMIMMMMMMMMIDD	75.0
279	KLF11	MMIIIDDIDMMMMMMMMD	55.56
280	KLF12	MMMMMMMMMMIIDDIDID	55.56
281	KLF13	IIIDIDIDIMMMMMMIIDDDDD	27.27
282	KLF16	MMMMMMMMMMVVVDDIDD	72.22
283	KLF2	IDIDMMMIIDIIIIIIIDDDDDDDD	12.0
284	KLF3	MMMMMMMMMMMMIDID	75.0
285	KLF4	IIIDIDIDIDIIIIIIIIDDDDDDDDDD	0.0
286	KLF5	MMDDDDDDDDMMMMVVVVVVVV	63.64
287	KLF6	MMMMMMMMMMIIDDIDID	55.56
288	KLF7	MMMMMMMMMMMMIDID	75.0
289	KLF9	DDIDIDMMMMMMIIMMMM	55.56
290	KMT2A	MMMMMIMMMMMMMDID	75.0
291	KMT2B	MMMMMMMMMMMIDIDID	64.71
292	L3MBTL1	MMMMMMMMMMVVVDDIDD	72.22
293	L3MBTL3	MMMMMMMMMMMMMM	100.0
294	L3MBTL4	DDDMMMMMMMMMMMVVV	82.35
295	LBX2	MMMMMMMWWWWWWWIIIIIII	66.67
296	LCOR	MMMMMMMMMMMMMM	100.0
297	LCORL	MMMMMMMMMMMMIDID	75.0
298	LEF1	MMDDDDMMMMMMIIIIMM	55.56
299	LHX1	DDDDDDDDMMMMMMVVVVVVVV	63.64
300	LHX4	MMMMMMMMMMMMMM	100.0
301	LIN28B	MMMMMMMMMMIIDDIDID	55.56
302	LIN54	IIIDMMMMMMMMMMMDD	64.71
303	LTF	IIMMMMMMMDDMMMMM	75.0
304	LYL1	MMMMMMMMMMIIDDIDID	55.56
305	MAF	MMMMMMMMMMMMIDID	75.0
306	MAFB	DDDIDIDDDDMMMMMMVVVVVV	54.55
307	MAFF	IIIDIDIIMMMMMMMIDDDDD	33.33
308	MAFG	IIIDMMMMMMMMMMIDDD	55.56
309	MAFK	MMMMMMMMMMMMMID	86.67
310	MAX	MMMMMMMMMMMMMID	86.67
311	MAZ	IIIDMMMMMMMMMMMDD	64.71
312	MBD1	MMMMMMMMMMMMMID	86.67
313	MBD2	IIDMMMMMMMMMMMMD	75.0
314	MBD3	IIIDMMMMMMMMMMDIDD	55.56
315	MBD4	MMMMMMMMMMMIDIDID	64.71
316	MBD6	MMMMMMMMMMMMMID	86.67
317	MBNL2	IIMMMMMMMMMIDIIDDDD	47.37
318	MECOM	MMMMMMMIDMMMMMM	86.67
319	MECP2	MMMMMMMMMMMMMID	86.67
320	MEF2A	MMMMMMMMMMMMIIDD	75.0
321	MEF2B	DDDDDDDDMMMMMMVVVVVVVV	63.64
322	MEF2C	MMMMMMMMMMMMMID	86.67
323	MEF2D	MMMMMMMMMMMMIIDD	75.0
324	MEIS1	MMMVVVVMMMMMMMWWWW	100.0
325	MEIS2	MMMIIDDMMMMMMMMM	75.0
326	MEOX1	MMMMMMMIDMMMMIDID	64.71
327	MESP1	MDDDMMMMMWWWWWIIIIIIII	50.0
328	MGA	MMMMMMMMMMMMMM	100.0
329	MITF	MMMDDDDDMMMMMMVVVVV	73.68
330	MIXL1	DDDDDDDMMMMMMMVVVVVVV	66.67
331	MLX	IIIDMMMMMMMMMIIDDDD	47.37
332	MLXIP	MMMMMMMMMMMMMID	86.67
333	MNT	MMMMMMMMMMMMMM	100.0
334	MSANTD1	MMMMMMMMIDMMMMM	86.67
335	MSANTD3	MMIIIIMMMMMMMDIDDDD	47.37
336	MSANTD4	MMMMMMMMMMMMMID	86.67
337	MSC	MDDDMMMMMMMMMMVVV	82.35
338	MTERF1	MMMMMMMMMMMIIDDID	64.71
339	MTERF2	MMMMMMMMMMMMMM	100.0
340	MTERF3	IDMMMMMMMMMMMMM	86.67
341	MTERF4	MMMMMMMMMMMMIDID	75.0
342	MTF1	MMMMMMMMMMMIDIDID	64.71
343	MTF2	MMMMMMMMMMMMMID	86.67
344	MXD1	IIDMMMIIDIIIIIIIDDDDDDDDD	12.0
345	MXD3	IIIDMMMMMMMMMMIDDD	55.56
346	MXD4	MMMIIMMMMMMMMDDID	64.71
347	MXI1	MMMMMMMMMMMMMM	100.0
348	MYB	MMMMMMMMMMMMMM	100.0
349	MYBL1	DDDDDMMMMMMIIIIIIIIDDD	27.27
350	MYBL2	IIIDIMMMMMMMMMMWWW	72.22
351	MYC	MMMMMMMMMMMIDIDID	64.71
352	MYCL	MMMMIDMMMMMMMMM	86.67
353	MYCN	DDDDDDDDMMMMMMVVVVVVVV	63.64
354	MYNN	MMMMMMMMMMMMMID	86.67
355	MYPOP	IIDMMMMMMMMMMMMD	75.0
356	MYRF	MMIIIIMMMMMMMMDDDD	55.56
357	MYRFL	IDMMMMMMMMMMMMM	86.67
358	MYSM1	MMMMMMMMMMMMMID	86.67
359	MYT1	DDDDDMMMMVVVVVVDMMMM	70.0
360	MZF1	MMMMMMMMMMMMIDID	75.0
361	NACC2	IIMMMMWWWWWWWWWWIIIIIIII	58.33
362	NAIF1	MMMMMMMMMMMMMM	100.0
363	NCOA1	MMMMMMMMMMMMIDID	75.0
364	NCOA2	MMMMMMMMMMMMMID	86.67
365	NCOA3	MMMMMMMMMMMMMID	86.67
366	NFAT5	IIDMMMMMMMMMMMDID	64.71
367	NFATC1	MMMMMMMMMMMMMM	100.0
368	NFATC2	MMMWWWWMMMMMIIIIIIDD	60.0
369	NFATC3	MMMMMMMMMMMMIIDD	75.0
370	NFATC4	DDDIDIDIDDMMMMMMMVVVV	52.38
371	NFE2	DDMMMMMMMMMMMMVV	87.5
372	NFE2L1	MMMMMMMMMMMMIDID	75.0
373	NFE2L2	IIIMMMMMMMMMMDDIDD	55.56
374	NFE2L3	MMMMMMMMMMMIDIDID	64.71
375	NFIA	MMMMMMMMMMIIDDIDID	55.56
376	NFIB	MMIDMMMMMMMMMMM	86.67
377	NFIC	MMMMMMMMIIMMMDIDD	64.71
378	NFIL3	MMIIIIMMMMMMMDDIDDD	47.37
379	NFIX	DDDDDDMMMMMMMMVVVVVV	70.0
380	NFKB1	MMMMMWWWWWIDIDIIIIIIIDD	43.48
381	NFKB2	MMMMMMMMMMMMIDID	75.0
382	NFX1	MMMMMMMMMMIDIDIDID	55.56
383	NFXL1	MMMMMMMMMMMMMM	100.0
384	NFYA	MMMMMMMMMMMMMID	86.67
385	NFYB	MMMMMMMMMMMMMID	86.67
386	NFYC	IDMMMMMMMMMMMMM	86.67
387	NHLH1	DDDMMMMMMMMMMMVVV	82.35
388	NKRF	IIIDIDIDIDIDDDMMMMMMID	27.27
389	NKX3-1	MMDDDMMMMMMMMMVVV	82.35
390	NKX3-2	IIIIMMMMMMMMMMWWWW	77.78
391	NME2	IDDIDIDMMIIIIIIIIIDDDDDDDD	7.69
392	NPAS1	MMWWWWWWDMMMMMIVVVVVV	90.48
393	NPAS2	MMMMMMMMMMMMMM	100.0
394	NPAS3	MMMMMMMMMMMMMM	100.0
395	NR1D1	MMMMMIMMMMMMMMD	86.67
396	NR1D2	MMMMMMMMMMMMMM	100.0
397	NR1H2	MMMMMMMMMMMMMID	86.67
398	NR1H3	MMMMMMMMVVVVVDDIDDDD	65.0
399	NR1I2	DDDDMMMMMMMMMMVVVV	77.78
400	NR1I3	DDDDDDMMMMMMMMVVVVVV	70.0
401	NR2C1	MMMMMMMMMMMMMID	86.67
402	NR2C2	MMMMMMMMMMMMIDID	75.0
403	NR2F1	DDDDDDDDMMMMMMVVVVVVVV	63.64
404	NR2F2	MMMIIMMMMMMMMMWW	87.5
405	NR2F6	MMMMMMMMMMIIDIDIDD	55.56
406	NR3C1	MMMMMMMMMMMMIDID	75.0
407	NR4A1	IIIDIDIDIDIIIIIIIIDDDDDDDDDD	0.0
408	NR4A2	IIIIIDIMMMMMMIIDDDDDDD	27.27
409	NR4A3	MMIDIDIDIDIIIIIIIIDDDDDDDD	7.69
410	NR5A1	DDDDDDDMMMMMMMVVVVVVV	66.67
411	NR6A1	DDMMMMMMMMIIMMMM	75.0
412	NRF1	MMMMMMMMMMMMMID	86.67
413	NRL	MMMMMMMMMMIIDDIDID	55.56
414	OLIG3	IIIIIMMMMMMMMMWWWWW	73.68
415	ONECUT2	DDDDMMMMMMMMMMVVVV	77.78
416	PA2G4	IIIMMMMMMMMIIIDDDDDD	40.0
417	PATZ1	MMMMMIIMMMMMMDIDD	64.71
418	PAX2	MMMMMMWWWWWWWWIIIIIIII	63.64
419	PAX5	DDDDMMMMMMMMMMVVVV	77.78
420	PAX6	IIIDMMMMMMMMMMMWW	76.47
421	PAX9	IIIMMMMMMMMMMMWWW	82.35
422	PBX1	DDDDMMMMMMMMMMVVVV	77.78
423	PBX2	MMMMMMMMMMMMMID	86.67
424	PBX3	MMMMMMMMMMMMMID	86.67
425	PBX4	MMMMMMMMMIIDDIDIDID	47.37
426	PCGF2	DDDDMMMMVVVVVDMMMMM	73.68
427	PCGF6	IIDMMMMMMMMMMMDID	64.71
428	PHF1	MMMMMMMMMMMMIDID	75.0
429	PHF20	MMMMMMMMMMMMMM	100.0
430	PHF21A	MMMMMMMMMMMMMID	86.67
431	PIN1	IIIDMMMMMMMMMMIDDD	55.56
432	PITX2	MMMMMMMMMVVVVDDIDDD	68.42
433	PKNOX1	MMMMMMMMMMMMMM	100.0
434	PLAG1	IDMMMMMMMMMMMMID	75.0
435	PLAGL1	MMMMMMMMMMMMMM	100.0
436	PLAGL2	IIDMMMMMMMMMMMMD	75.0
437	PLSCR1	IIMMMMMMMMMMMDDID	64.71
438	POGK	MMMMMMMMMMMMMM	100.0
439	POU2AF1	DDDDDDDDDMMMMMVVVVVVVVV	60.87
440	POU2F1	MMMMMMMMMMMMMID	86.67
441	POU2F2	MMMMMWWWWWWIDIDIIIIIIID	47.83
442	POU4F1	MMMMWWWWMMMMMMVVVV	100.0
443	POU5F1B	MMMMMMMMMMMMMM	100.0
444	POU5F2	MMMMMMMMMMMMMM	100.0
445	POU6F2	IIIIIIIIIIMMMMWWWWWWWWWW	58.33
446	PPARA	MMMMMMMMMIDIDIDIDID	47.37
447	PPARD	MMMMMMMMMMMMMID	86.67
448	PPARG	IDIDMMMMMMMMMMMM	75.0
449	PRDM1	MMMMMMIIDIDMMMMIDD	55.56
450	PRDM10	MMMMMMMMMMMMIDID	75.0
451	PRDM13	MDDDMMMMMWWWWWIIIIIIII	50.0
452	PRDM15	MMMMMMMMMMMMMM	100.0
453	PRDM16	MMMMMMMMMVVVVVDDDDD	73.68
454	PRDM2	MMMMMMMMMMMMMID	86.67
455	PRDM4	MMMMMMMIIIMMMDDIDD	55.56
456	PRDM5	MMWWWWWWMMMMMMVVVVVV	100.0
457	PRDM8	MMMMMMMIIIMMMDIDDD	55.56
458	PREB	IIIDMMMMMMMMMIDIDDD	47.37
459	PRMT3	IIIMMMMMMMMMMDDIDD	55.56
460	PROX2	DDDDDDDDMMMMMMVVVVVVVV	63.64
461	PRR12	MMMMMMMMMMMMMM	100.0
462	PURA	MMMMMMMMMMMIDIDID	64.71
463	PURB	MMMMMMMMMMMMIDID	75.0
464	PURG	DDDDDDMMMMMMMMVVVVVV	70.0
465	RAG1	DDIDMMMMMMIIIIIIIDDDDD	27.27
466	RARA	MMMMMMMMMMMMIDID	75.0
467	RARB	DDDMMMMMMMMMMMVVV	82.35
468	RARG	MMMMMMIIIDMMMMDIDD	55.56
469	RBAK	MMMMMIMMMMMMMMD	86.67
470	RBCK1	MMMMMMMMMMMMIDID	75.0
471	RBPJ	MMMMMMMMMMMMIDID	75.0
472	RBSN	MMMMMIMMMMMMMMD	86.67
473	REL	MMMMMMMMMMIDIDIDID	55.56
474	RELA	IDMMMMMMMMIIIIIDDDDD	40.0
475	RELB	DDIDMMMMMMIIIMMMIDD	47.37
476	REPIN1	MMMMMMMMMMMMMID	86.67
477	REST	MMMMMMMMMMIDIDIDID	55.56
478	REXO4	MMMMMIIMMMMMMDIDD	64.71
479	RFX1	MMMMMMMMMMMMMID	86.67
480	RFX2	MMMMMMMMMMMMMID	86.67
481	RFX3	IMMMMMMMMMMMMDID	75.0
482	RFX4	IIIIIDWWWWWWIIMMMMMMM	61.9
483	RFX5	MMMMMMMMMMMMIDID	75.0
484	RFX7	MMMMMMMMMMMMIDID	75.0
485	RFX8	MDDDDMMMMMMMMMVVVV	77.78
486	RHOXF1	IDIDMMMMMMMMMMMM	75.0
487	RLF	MMMMMMMMMMMIDIDID	64.71
488	RORA	MMWWWWWWIMMMIIIIIMMID	61.9
489	RORB	MMMMMWWWWDMMIIDIIIIID	52.38
490	RORC	MMMMMMIMMMMMMIDD	75.0
491	RREB1	MMMMMMMMMMMMMID	86.67
492	RUNX1	IDMMMMMMMMMMMMM	86.67
493	RUNX2	MMMMMMMMMMMMIDID	75.0
494	RUNX3	DDDIDMMMMMMIIIIMMMD	47.37
495	RXRA	MMMMMMMMMMIIDDIDID	55.56
496	RXRB	MMMMMMMMMMMIDIDID	64.71
497	SAFB	MMMMMMMMMMMMMM	100.0
498	SAFB2	IIIDMMMMMMMMMMIDDD	55.56
499	SALL2	MMMMMMMMMIDMMMM	86.67
500	SALL4	IIMMMMWWWWWWWWWWIIIIIIII	58.33
501	SATB1	MMMMMVVVVVVDDDDDMMIDD	61.9
502	SATB2	MMMMMMMMMMMMMM	100.0
503	SCMH1	MMMMIIDDMMMMMMIDID	55.56
504	SCML4	MMMMMMMMMMMMMID	86.67
505	SCX	DDDDMMMMMMMMMMVVVV	77.78
506	SETBP1	MMMMMMMMVVVVVDDIDDDD	65.0
507	SETDB1	MMMMMMMMMMIDIDIDID	55.56
508	SETDB2	MMMMMMMMMMMMMID	86.67
509	SGSM2	MMMMMMMMMMMMMM	100.0
510	SIX5	MMWWWWWMMMMMMMVVVVV	100.0
511	SKI	MMMMMMMMMMMMMM	100.0
512	SKIL	IIMMMMMMMMMMMDIDD	64.71
513	SKOR1	MMMMMMMMMMMMMM	100.0
514	SLC2A4RG	MMMMMMMMMMMMMM	100.0
515	SMAD1	MMMMMMIIDDIDMMMMM	64.71
516	SMAD3	MMMMMMMMMMIDIDIDID	55.56
517	SMAD4	MMMMMMMMMMMMIIDD	75.0
518	SMAD5	MMMMMMMMMMMMMID	86.67
519	SMAD9	MMMMMMMMMMMMMM	100.0
520	SMYD3	MMMMMIMMMMMMMMD	86.67
521	SNAI1	IIIDIDIDIDIIIIIIIIDDDDDDDDDD	0.0
522	SNAI2	MDDDMMMMMMMMMMVVV	82.35
523	SNAI3	MMMMMMMMMMMMMM	100.0
524	SNAPC2	MMMMMMMMMMMMIDID	75.0
525	SNAPC4	MMMMMMMMMMMMMM	100.0
526	SNAPC5	IIIDMMMMMMMMMIDIDDD	47.37
527	SON	IIIDIIMMMMMMMIIDDDDDD	33.33
528	SOX10	MMMMMMMMMMMMMM	100.0
529	SOX11	MMMMVVVVMMMMMMWWWW	100.0
530	SOX12	MMMMMMMMMMMMMM	100.0
531	SOX13	DDDDDDMMMMMMMMVVVVVV	70.0
532	SOX15	DDDDDDDDMMMMMMVVVVVVVV	63.64
533	SOX18	MDDDMMMMMMMMMMVVV	82.35
534	SOX30	MMMMMMMMMMMMMM	100.0
535	SOX4	DDDDMMMMMMMIIIIMMM	55.56
536	SOX5	MMDDDDMMMMMMMMVVVV	77.78
537	SOX6	MMMMMMMMMMMMMM	100.0
538	SOX7	DDDDMMMMMMMMMMVVVV	77.78
539	SP1	MMMMMMMMMMMMMID	86.67
540	SP100	MMMMWWWWWWWIIDIDIIIIIIID	45.83
541	SP110	MMMMMMMMMMIDIDIDID	55.56
542	SP140	MMMMDDDDMMMMIDIIIIID	40.0
543	SP140L	MMMMMMMMMIDIDIDIIDD	47.37
544	SP2	MMMMMMMMMMMIDIDID	64.71
545	SP3	MMMMMMMMMMMMMM	100.0
546	SP4	IIDMMMMMMMMMMIDIDD	55.56
547	SP5	DDDDDMMMMMMMMMVVVVV	73.68
548	SP6	MMMMMMMMMMMMMM	100.0
549	SPEN	IIIDMMMMMMMMMIIDDDD	47.37
550	SPI1	MMMMIDMMMMMMMMM	86.67
551	SPIB	MMDDDMMMMVVVVDMMMM	77.78
552	SRCAP	IIIDMMMMMMMMMIIDDDD	47.37
553	SREBF1	IIIDMMMMMMMMMMDIDD	55.56
554	SREBF2	IDMMMMMMMMMMMMM	86.67
555	SRF	MMMMMMMMMMMMMID	86.67
556	SRY	DDDDDMMIIIIIMMMMMMM	47.37
557	ST18	DDDDMMMMMMMMMMVVVV	77.78
558	STAT1	MMMMMMMMMMMMMID	86.67
559	STAT2	MMMMMMMMMMMMIDID	75.0
560	STAT3	IIDMMMMMMMMMMMMD	75.0
561	STAT4	MMMMDDDDMMMVVVVVVIDDD	61.9
562	STAT5A	MMMMMMMMMMMMIIDD	75.0
563	STAT5B	MMMMMMMMMMMMMM	100.0
564	STAT6	MMMMMMMMMMMMMM	100.0
565	TAL1	MDDDMMMMMMMMMMVVV	82.35
566	TBP	IIIDMMMMMMMMMIDIDDD	47.37
567	TBPL1	MMMMMMMMMMMMIDID	75.0
568	TBX1	MMMMMMMMMMMMMM	100.0
569	TBX19	MMMMMMMMMMVVVDDIDD	72.22
570	TBX20	MMDDDDDDDMMMMMVVVVVVV	66.67
571	TBX21	DDDDDDDDDMMIIIIIIIIIIIIDDD	7.69
572	TBX6	MMMMMMMMMIDMMMM	86.67
573	TCF12	MMDDDMMMMMMMIIDIIID	47.37
574	TCF15	MIIDDMMMMMMMMMMM	75.0
575	TCF20	MMMMMMMMMMMMMM	100.0
576	TCF3	MMMMMMMMMMMMMID	86.67
577	TCF4	MMMDDMMMMMMMIIIIDD	55.56
578	TCF7	MMMMMWWWWIDIDIDIIIIIIDD	39.13
579	TCF7L1	DDDDDDMMMMMMMMVVVVVV	70.0
580	TCF7L2	IDMMMMMMMMMMMMID	75.0
581	TCFL5	MMMMMMMMMMMMMM	100.0
582	TEAD1	IIIMMMMMMMMMMMWWW	82.35
583	TEAD3	DDDDDDMMMMMMMMVVVVVV	70.0
584	TEAD4	MDDDMMMMMMMMMMVVV	82.35
585	TEF	MMMMWWWWWDMMMMIIVVVV	85.0
586	TERF1	MMMMMMMMMMMMIDID	75.0
587	TERF2	MMMMMMMMMMMMMM	100.0
588	TET1	MMMMMMMMMMMMMID	86.67
589	TET2	MMMMMMMMMMMMIIDD	75.0
590	TET3	MMMMMMMMMMMMIIDD	75.0
591	TFAP2A	DDMMMMMMMMMMMMVV	87.5
592	TFAP2E	MMMMDDDMMMMMMMVVV	82.35
593	TFAP4	IIDMMMMMMMMMMMMD	75.0
594	TFCP2	MMMMMMMMMMMMMID	86.67
595	TFCP2L1	MMMMVVVVDDDDMMMMMM	77.78
596	TFDP1	IIIDIMMMMMMIIIIDDDDDDD	27.27
597	TFDP2	DDIDMMMMMIIMMMMMID	55.56
598	TFE3	MMMMMMMMIMMMMMD	86.67
599	TFEB	MMMMMMMIIIMMMDIDDD	55.56
600	TFEC	MMMMIDMMMMMMMMM	86.67
601	TGIF1	MMMMMMMMMMMMIDID	75.0
602	TGIF2	MMMMMMMMMMMMMID	86.67
603	THAP1	MMMMMMMMMMMMIDID	75.0
604	THAP10	MMWWWWWMMMMMMMVVVVV	100.0
605	THAP11	IIIDIDIIMMMMMMIIDDDDDD	27.27
606	THAP12	MMMMMMMMMMMMMID	86.67
607	THAP2	MMMMMMMMMMMMMID	86.67
608	THAP3	MMMMMMMMMMMIDIDID	64.71
609	THAP4	MMMMMMMMMMIIDDIDID	55.56
610	THAP5	MMMMMIMMMMMMMMD	86.67
611	THAP6	MMMMMMMMMMMMMID	86.67
612	THAP7	IIIDMMMMMMMMMIIDDDD	47.37
613	THAP8	MMMMMMMMMMMMIDID	75.0
614	THAP9	MMMMMMMMMMMMMM	100.0
615	THRA	MMMMMMMMMMMIIDDID	64.71
616	THYN1	MMMMMMMMMMMIDIDID	64.71
617	TIGD1	MMMMMMMMMMVVVDDDID	72.22
618	TIGD2	MMMMMMMMMMVVVDIDDD	72.22
619	TIGD3	MMDDDDDDMMMMMMVVVVVV	70.0
620	TIGD4	MMMMMMMMVVVVVDDIDDDD	65.0
621	TIGD5	MMMMMMMVVVVVVDDIDDDDD	61.9
622	TIGD6	MMMMMMMMMVVVVDDDIDD	68.42
623	TIGD7	MMMMMMMMMMMMIDID	75.0
624	TMF1	MMMMMMMMMMMMIDID	75.0
625	TOPORS	MMMMMMMMMMMMIDID	75.0
626	TP53	MMMMMMMMMMMMMID	86.67
627	TP63	MMMMMMMMMMMMMM	100.0
628	TP73	MMMMMMMMMMMMMM	100.0
629	TRAFD1	MMMMMMMMMMIDIDIDID	55.56
630	TRERF1	MMMMMMMMMMMMMID	86.67
631	TRPS1	MMMMMMMMMMMMMID	86.67
632	TSC22D1	DDDIDMMMMMIDIIIIIIIDDDD	21.74
633	TSHZ1	MMMMMMMMMMMMIDID	75.0
634	TSHZ2	DDDMMMMMMMMMMMVVV	82.35
635	TSHZ3	MMMIDMMMMMMMMMM	86.67
636	TTF1	MMMMMMMMMMMIDIDID	64.71
637	TWIST1	IDIDIDMMMMMMMMMMM	64.71
638	UBP1	MMMMMMMMMMMMMM	100.0
639	USF1	MMMMMMMMMMMIDIDID	64.71
640	USF2	MMMMMMMMMMMMMM	100.0
641	USF3	MMMMIIMMMMMMMDIDD	64.71
642	VDR	MMMMMIIDDMMMMMMM	75.0
643	VEZF1	MMMMMMMMMMIDIDIDID	55.56
644	WIZ	MMMMMIMMMMMMMMD	86.67
645	WT1	IDDMMMMMMMMMMMMV	81.25
646	XBP1	MMMMMMMMMIIDIDIDIDD	47.37
647	XPA	MMMMMMMMMIIDIDIDIDD	47.37
648	YBX1	IIIDMMMMMMMIIIIDDDDDD	33.33
649	YBX2	MMDDDDMMMMMMMMVVVV	77.78
650	YBX3	IDMMMMMMMMMMMMM	86.67
651	YY1	IIIDMMMMMMMMMMIDDD	55.56
652	YY2	MMMMMMMMMVVVVDIDDDD	68.42
653	ZBED1	MMMMMMMMMIDIDIDIIDD	47.37
654	ZBED3	IIIMMMMMMMMMMDIDDD	55.56
655	ZBED4	MMMMMMMMMMMMIDID	75.0
656	ZBED5	MMMMMMMMMMMMIDID	75.0
657	ZBED6	MMMMMMMMMMMMMM	100.0
658	ZBED9	DDDDDDDDMMMMMMVVVVVVVV	63.64
659	ZBTB1	MMMMMMMMMMMMMM	100.0
660	ZBTB10	MMMMMMMMMMIIDIDIDD	55.56
661	ZBTB11	MMMMMMMMMMMMMM	100.0
662	ZBTB12	MMVVVVVMMMMMMMWWWWW	100.0
663	ZBTB14	MMMMMIIMMMMMMDDID	64.71
664	ZBTB16	MMMMMWWWWWIDIDIIIIIIIDD	43.48
665	ZBTB17	MMMMMMMMMMMMMM	100.0
666	ZBTB18	MMMMMMMMMMMMIIDD	75.0
667	ZBTB2	MMMMMMMMMMMMMM	100.0
668	ZBTB20	IIIDMMMMMMIIIIIDDDDDDD	27.27
669	ZBTB21	MMMMMMMMMMMMIIDD	75.0
670	ZBTB22	MMIIIMMMMMMMMDIDDD	55.56
671	ZBTB24	IIIDMMMMMMMMMMDIDD	55.56
672	ZBTB25	MMMMMMMMMMMMMM	100.0
673	ZBTB26	MMMMMMMMMMVVVDDIDD	72.22
674	ZBTB3	MMMMMMMMMMVVVDDDID	72.22
675	ZBTB33	MMMMMIMMMMMMMMD	86.67
676	ZBTB34	MMMMMMMMMMMMMID	86.67
677	ZBTB37	MMMMMMMMMMMMMM	100.0
678	ZBTB38	MMWWWWWWIIIIMMMIIIIIDDD	47.83
679	ZBTB39	MMMMMIIMMMMMMDIDD	64.71
680	ZBTB4	MMMMMMMMMMMMMM	100.0
681	ZBTB40	MMMMMMMMMMMIDIDID	64.71
682	ZBTB41	MMMMMMMMMMMMMID	86.67
683	ZBTB42	MMMMMVVVVVVVVDDDDIDDDDD	56.52
684	ZBTB43	MMMMMMMMMMMIDIDID	64.71
685	ZBTB44	IIDMMMMMMMMMMMMD	75.0
686	ZBTB45	IIIMMMMMMMMMMIDDDD	55.56
687	ZBTB46	MMDDDMMMMMMMMMVVV	82.35
688	ZBTB48	MMMMMMMMMMMMIDID	75.0
689	ZBTB49	MMMMMMMMMMIIDDIDID	55.56
690	ZBTB5	MMMMMMMMMMMMMM	100.0
691	ZBTB6	MMMMMMMMMMMMMID	86.67
692	ZBTB7A	IDMMMMMMMIIIIIIDDDDDD	33.33
693	ZBTB7B	DDIDIDIDIDDDDIVVVVVVVMMDDD	34.62
694	ZBTB8A	MMMMMMMMMMMMMM	100.0
695	ZBTB8B	MMMMMMMMMMMMMM	100.0
696	ZBTB9	MMMMMMMMMMIIDDIDID	55.56
697	ZC3H8	MMMMMMMMMMMIIDDID	64.71
698	ZEB1	MMMMMMMMMMMMMID	86.67
699	ZEB2	IIIDIDIDIDDMMMMMMMIDD	33.33
700	ZFAT	MMMMMMMMMVVVVDDDIDD	68.42
701	ZFHX2	MMDDDMMMMMMMMMVVV	82.35
702	ZFHX3	MMMMMMMMMMIDIDIDID	55.56
703	ZFP1	MMMMMMMMMMVVVDDIDD	72.22
704	ZFP14	MMMMIIMMMMMMMDIDD	64.71
705	ZFP2	DDDDMMMMMMMMMMVVVV	77.78
706	ZFP28	DDDDDDDDDMMMMMVVVVVVVVV	60.87
707	ZFP3	MMMMMMMMMMIDIDIDID	55.56
708	ZFP30	MMMMMMMMMMMMMM	100.0
709	ZFP37	MMMMMMMMMMIIDDIDID	55.56
710	ZFP41	MMMMMMMMVVVVVDDDIDDD	65.0
711	ZFP57	MMWWWWWWWDMMMMVVVVVVVV	95.45
712	ZFP62	MMMMMMMMMMMMMM	100.0
713	ZFP64	MMMMMMMMMMIDIDIDID	55.56
714	ZFP69	MMMMMMMMMMIDIDIDID	55.56
715	ZFP69B	MMMMMMMMMMVVVDDDID	72.22
716	ZFP82	MMMMMMMMMMMMMID	86.67
717	ZFP90	MMMMMIIMMMMMMDIDD	64.71
718	ZFP91	MMMMMMMMMMIDIDIIDD	55.56
719	ZFP92	MMMMMMMMMMMMMM	100.0
720	ZFPM1	IIIIIDIMMMMMMIIDDDDDDD	27.27
721	ZFPM2	MMWWWDMMMMMMMMVVVV	94.44
722	ZFX	MMMMMMMMMMMMMID	86.67
723	ZFY	IIIIIDMMMMMMMMIDDDDD	40.0
724	ZGLP1	MMDDDMMMMMMMMMVVV	82.35
725	ZGPAT	IDMMMMMMMMIIIIIDDDDD	40.0
726	ZHX1	MMMMMMMMMMMMIIDD	75.0
727	ZHX2	MMMMMMMMMMMMIIDD	75.0
728	ZHX3	MMMMMMMMMMIDIDIDID	55.56
729	ZIC2	MMMMIDMMMMMMMMM	86.67
730	ZIK1	MMMMMMMMMMMMMM	100.0
731	ZKSCAN1	MMMMMMMMMMIIDDIDID	55.56
732	ZKSCAN2	MMMMMMMMMMIIDDIDID	55.56
733	ZKSCAN3	MMMMMMMMMVVVVDDDIDD	68.42
734	ZKSCAN4	MMMMMMMMMMMMIDID	75.0
735	ZKSCAN5	MMMMMMMMMMMIDIDID	64.71
736	ZKSCAN7	MIMMMMMMMMMMMDID	75.0
737	ZKSCAN8	MMMMMMMMMMMMMID	86.67
738	ZMAT1	DDDIDIDMMMMMMMIIIIIDD	33.33
739	ZNF10	MMMMMMMMMMMMIIDD	75.0
740	ZNF100	MMMMMMMMMMMMMID	86.67
741	ZNF101	MMMMMMMMMMMMIDID	75.0
742	ZNF107	MMMMMMMMMMMMMM	100.0
743	ZNF112	MMMMIDIDMMMMMMMM	75.0
744	ZNF114	MMMMMMVVVVVVVDIDDDDDDD	59.09
745	ZNF117	IIMMMMMMMMMMIDIDDD	55.56
746	ZNF12	MMMMIIMMMMMMMDIDD	64.71
747	ZNF121	MMMMMMMMMMMMMID	86.67
748	ZNF124	MMMMMIIMMMMMMDDID	64.71
749	ZNF131	MMMMMMMMMMMMMID	86.67
750	ZNF132	MMMMMMMMMMIIDIDIDD	55.56
751	ZNF133	MMMMMMMMMMVVVDDDID	72.22
752	ZNF134	MMMMMMMMMMMMMM	100.0
753	ZNF135	DDDDDDDDDDMMMMVVVVVVVVVV	58.33
754	ZNF136	MMMMMMMMMMMMMID	86.67
755	ZNF138	MMMMMMMMMMMMIDID	75.0
756	ZNF14	MMMMMMMMMMMMMID	86.67
757	ZNF140	MMMMMMMMMMMMMM	100.0
758	ZNF141	MMMMMMMMMMMMMID	86.67
759	ZNF142	MIIMMMMMMMMMMDIDD	64.71
760	ZNF143	MMMMMMMMMMVVVDIDDD	72.22
761	ZNF146	MMMMMMMMMMMMMID	86.67
762	ZNF148	MMMMMMMMMMMMIDID	75.0
763	ZNF154	IMMMMMMMMMMMMDID	75.0
764	ZNF155	MMMMMMMMIIMMMDIDD	64.71
765	ZNF157	MMMMIIDDMMMMMMMM	75.0
766	ZNF16	MMMMMMMMMMMMIDID	75.0
767	ZNF160	MMMMMMMMMMMMMID	86.67
768	ZNF165	MMMMMMMMMMMMMM	100.0
769	ZNF169	MMMMMMMMIIMMMDIDD	64.71
770	ZNF17	MMMMMIMMMMMMMMD	86.67
771	ZNF174	MMMMMMMMMMIIDDIDID	55.56
772	ZNF175	MMMMMMMMMMVVVDDDID	72.22
773	ZNF18	MMMMMMMMMMMIDIDID	64.71
774	ZNF180	MMMMMMMMMMMMMID	86.67
775	ZNF181	MMMMIIMMMMMMMDIDD	64.71
776	ZNF182	MMMMMIIMMMMMMDDID	64.71
777	ZNF184	MMMMMMMMMMMMMM	100.0
778	ZNF189	MMMMMMMMMMVVVDDIDD	72.22
779	ZNF19	MMMMMMMVVVVVVDDDIDDDD	61.9
780	ZNF195	MMMMMMMMMMMIDIDID	64.71
781	ZNF197	MMMMMIMMMMMMMDID	75.0
782	ZNF2	MMMMMMMMMMIIDDIDID	55.56
783	ZNF20	MMMMMMMMMMVVVDDDID	72.22
784	ZNF200	MMMMMMMMMMMIDIDID	64.71
785	ZNF202	MMMMMMMMMMIIDDIDID	55.56
786	ZNF205	MMDDDMMMMMMMMMVVV	82.35
787	ZNF207	MMMMMMMMMMMMMID	86.67
788	ZNF211	MMMMMMMMMMMMMM	100.0
789	ZNF212	MMMMMMMMMMMMIDID	75.0
790	ZNF213	MMMMMMMMMMVVVDDIDD	72.22
791	ZNF215	IDMMMMMMMIIDIIIIDDDDD	33.33
792	ZNF217	MMMMMMMMMMMMMID	86.67
793	ZNF219	MMMMMMMMMIDMMMM	86.67
794	ZNF22	IIIMMMMMMMMMMIDDDD	55.56
795	ZNF221	MMMMMMMMVVVVVDDDDIDD	65.0
796	ZNF222	MMMMMMMMMMMMIDID	75.0
797	ZNF223	MMMMMMMMMMMMIDID	75.0
798	ZNF224	IIMMMMMMMMMMMDIDD	64.71
799	ZNF225	MMMMMMMMMVVVVDDIDDD	68.42
800	ZNF226	MMMMMMMMMMIDIDIDID	55.56
801	ZNF227	MMMMMMMMMMMMMM	100.0
802	ZNF229	MMMMMMMMMMIDIDIDID	55.56
803	ZNF23	MMMMMMMMMMIIDDIDID	55.56
804	ZNF230	MMMMMMMMMMMMMM	100.0
805	ZNF232	IIIDMMMMMMMMMMDIDD	55.56
806	ZNF233	MMMMMMMMMMIIDDIDID	55.56
807	ZNF234	MMMMMMMMMMIIDDIDID	55.56
808	ZNF235	MMMMIIMMMMMMMDIDD	64.71
809	ZNF236	MMMMMIIMMMMMMDIDD	64.71
810	ZNF239	MMMMMMMMMVVVVDDIDDD	68.42
811	ZNF24	MMMMMMMMMMIIDIDIDD	55.56
812	ZNF248	IIMMMMMMMMMMDIDIDD	55.56
813	ZNF25	MMMMMMMMMMMMMID	86.67
814	ZNF250	MMMMMMMMMMMMMID	86.67
815	ZNF251	MMMMMMMMMVVVVDDDIDD	68.42
816	ZNF253	MMMMMMMMMMMMMM	100.0
817	ZNF254	MMMMMMMMMMMMMID	86.67
818	ZNF256	MMMMMMMMMMMMMID	86.67
819	ZNF257	DDDDDDDDDDMMMMVVVVVVVVVV	58.33
820	ZNF26	MMMMMIMMMMMMMMD	86.67
821	ZNF260	MMMMMMMMMMMMMID	86.67
822	ZNF263	MMMMMMMMMMMMMM	100.0
823	ZNF264	MMMMMMMMMMMIDIDID	64.71
824	ZNF266	MMMMMMMMMMMMMID	86.67
825	ZNF267	MMMMMMMMMMMMMID	86.67
826	ZNF268	MMMMMMMMMMMMIIDD	75.0
827	ZNF273	MMMMMMMMMMMMMM	100.0
828	ZNF274	MMMMMMMMMMMMIDID	75.0
829	ZNF275	MMMMMIMMMMMMMMD	86.67
830	ZNF276	MMMMMMMMMIDIDIDIIDD	47.37
831	ZNF277	MMMMMMMMMMMMMM	100.0
832	ZNF28	MMMMMMMMMMMMIDID	75.0
833	ZNF280B	MMMMMMMMMMIDIDIDID	55.56
834	ZNF280C	MMMMMMMMMMMMMID	86.67
835	ZNF280D	IDMMMMMIDIDMMMMMM	64.71
836	ZNF281	MMMMMMMMMMMMMID	86.67
837	ZNF282	MMMMMMMMMMMMMM	100.0
838	ZNF283	MMMMMMMMMMMMMM	100.0
839	ZNF284	MMMMMMMMMMIDIDIDID	55.56
840	ZNF285	MMMMMMMMMMVVVDIDDD	72.22
841	ZNF286A	MMMMMMMMMMIDIDIDID	55.56
842	ZNF286B	MMMMMMMMMMMMMM	100.0
843	ZNF287	MMMMMMMMMIIDDIDIDID	47.37
844	ZNF292	MMMMMMMMMMMMMID	86.67
845	ZNF296	MMIIIDIDMMMMMMMMDD	55.56
846	ZNF3	MMMMMMMMMMMMIDID	75.0
847	ZNF30	MMMMMMMMMMVVVDIDDD	72.22
848	ZNF300	MMMMMMMMMMMMMM	100.0
849	ZNF302	MMMMMMMMMIIDIDIDIDD	47.37
850	ZNF304	MMMMMMMMMMMMMM	100.0
851	ZNF316	MMMMMMMMIMMMMMD	86.67
852	ZNF317	MMMMMMMMMMMMMM	100.0
853	ZNF318	MMMMMMMMMMMMMID	86.67
854	ZNF319	MMMMMMMMMMIDIDIDID	55.56
855	ZNF32	MMMMMMMMMMMIDIDID	64.71
856	ZNF320	MMMMMMMMMVVVVDDDIDD	68.42
857	ZNF322	MMMMMMMMMMMIDIDID	64.71
858	ZNF324	MMMMMMMMMMMMMM	100.0
859	ZNF324B	MMMMMMMMVVVVVDDDIDDD	65.0
860	ZNF326	MMMMMMMMMMMMMID	86.67
861	ZNF329	IMMMMMMMMMMMMDID	75.0
862	ZNF331	MMMMMMMMMIDIDIIIDDD	47.37
863	ZNF333	MMMMMMMMMMMIIDDID	64.71
864	ZNF334	MMMMMMMVVVVVIDIDDDDDD	57.14
865	ZNF335	MMMMMMMMMMMMMM	100.0
866	ZNF337	MMMMMMMMMMMMMID	86.67
867	ZNF33A	MMMMMMMMMMMMMID	86.67
868	ZNF33B	MMMMIIMMMMMMMMDD	75.0
869	ZNF34	MMMMMMMMMMIIDDIDID	55.56
870	ZNF341	MMMMMMMMIMMMMMD	86.67
871	ZNF343	MMMMMMMMMVVVVDDDIDD	68.42
872	ZNF345	MMMMMMMMMMMMIDID	75.0
873	ZNF346	MMMMMIIMMMMMMDDID	64.71
874	ZNF347	MMMMMMMMMMVVVDDIDD	72.22
875	ZNF35	MMMMMMMMMMMMIDID	75.0
876	ZNF350	MMMMMMMMMMMMMID	86.67
877	ZNF354A	MMMMMIIMMMMMMMDD	75.0
878	ZNF354B	MMMMMMMMMMMMIDID	75.0
879	ZNF354C	MMMMMMMMMMMMMID	86.67
880	ZNF358	MMMMMMMMIMMMMMD	86.67
881	ZNF362	MMMMMMMMMMIDIDIDM	64.71
882	ZNF365	MMMMMMMMMMMMMM	100.0
883	ZNF367	IIIDIMMMMMMMIDIIDDDDD	33.33
884	ZNF37A	MMMMMMMMMMIDIDIDID	55.56
885	ZNF382	MMMMMMMMMMVVVDDIDD	72.22
886	ZNF383	MMMMMMMMMMMMIDID	75.0
887	ZNF384	MMMMMMMMMMMMIIDD	75.0
888	ZNF385A	MMMMMMMMMIIDDIDIDID	47.37
889	ZNF385C	DDDDDDDDMMMMMMIVVVVVVV	59.09
890	ZNF391	MMIIIIDMMMMMMMMWWW	72.22
891	ZNF394	MMMMMMMMMMMMMID	86.67
892	ZNF395	MMMMMMMMMMMMMID	86.67
893	ZNF396	MMMMWWWWIIIIMMMMMM	77.78
894	ZNF397	MMMMMMMMMMMMMID	86.67
895	ZNF398	IIIDMMMMMMMMMIIDDDD	47.37
896	ZNF404	MMWWWWWWWWMMMMVVVVVVVV	100.0
897	ZNF407	MMMMMMMMMMMMIIDD	75.0
898	ZNF408	MMMMMIIMMMMMMDDID	64.71
899	ZNF41	MMMMMMMMIMMMMMD	86.67
900	ZNF410	IIIDMMMMMMMMMMIDDD	55.56
901	ZNF414	IIIDIMMMMMMMMIIDDDDD	40.0
902	ZNF415	MMDDDMMMMMMMMMVVV	82.35
903	ZNF416	MMMMMMMMMMIIDDIDID	55.56
904	ZNF417	MMMMMMMMMMIIIDDDID	55.56
905	ZNF418	IIMMMMMMMMMMDIDIDD	55.56
906	ZNF419	MMMMMMMMMMMMIIDD	75.0
907	ZNF420	MMMMMMMMMMMMMM	100.0
908	ZNF423	DDDIDIDDDMMMMMMMVVVVV	57.14
909	ZNF425	MMMMMMMMMVVVVDDIDDD	68.42
910	ZNF426	MMMMMMMMMMMMMID	86.67
911	ZNF428	IIDMMMMMMMMMMIIDDD	55.56
912	ZNF429	MMMMMMMMMMMMMM	100.0
913	ZNF43	MMMMMMMMMMMMIDID	75.0
914	ZNF430	MMMMMMMMMMMMIDID	75.0
915	ZNF431	MMMMMMMMMMMMIDID	75.0
916	ZNF432	MMMMMMMMMMMMMID	86.67
917	ZNF433	IIIDIDIDIDIIIIIIIIDDDDDDDDDD	0.0
918	ZNF436	IIMMMMMMMMMMIIDDDD	55.56
919	ZNF438	MMMMMMMMMMMMMID	86.67
920	ZNF439	IDIDIDMMMMMMMMMMM	64.71
921	ZNF44	MMMMMMMMMMMMMID	86.67
922	ZNF440	IIMMMMMMMMMMMMDD	75.0
923	ZNF441	IMMMMMMMMMMMMMD	86.67
924	ZNF442	IIIDIDIDIDIIIIIIIIDDDDDDDDDD	0.0
925	ZNF443	MMMMMMMMMMMMMM	100.0
926	ZNF444	MMMMMMMMMMMMMID	86.67
927	ZNF445	MMMMMMMMMMMIIDDID	64.71
928	ZNF446	MMMMMMMMMMIIDDIDID	55.56
929	ZNF449	MMMMMMMMMVVVVDDDIDD	68.42
930	ZNF45	MMMMMMMMIMMMMMD	86.67
931	ZNF451	MMMMMMMMMMMMMM	100.0
932	ZNF460	MMMMMIMMMMMMMMD	86.67
933	ZNF461	MMMMMMMMMMIIDDIDID	55.56
934	ZNF462	MMMMMMMMMMMMMM	100.0
935	ZNF467	MMMMMWWWWWMMMMVVVVV	100.0
936	ZNF468	MMMMMMMMMMMMMM	100.0
937	ZNF469	DDDDMMMMMMMMMMVVVV	77.78
938	ZNF470	MMMMMMMMMMMMMM	100.0
939	ZNF473	MMMMMMMMMMIIDDIDID	55.56
940	ZNF474	MMMMMMMMMMMMMM	100.0
941	ZNF48	IIIDMMMMMMMMMMDIDD	55.56
942	ZNF480	MMMMMMMMMMIDIDIDID	55.56
943	ZNF483	MMIIIIMMMMMMMMDDDD	55.56
944	ZNF484	MMMMMMMMMMMMMID	86.67
945	ZNF485	MMMMMMMIIIMMMDIDDD	55.56
946	ZNF486	MMMMMMMMMMMMMM	100.0
947	ZNF487	MMMMMMMMMMMIDIDID	64.71
948	ZNF490	IIMMMMMMMMMMMMDD	75.0
949	ZNF491	MMMMMMMMMMMMMM	100.0
950	ZNF493	IDMMMMMMMMMMMMM	86.67
951	ZNF496	MMMMMMMMMMMMMID	86.67
952	ZNF497	MMMMMMMIIIMMMMWWW	82.35
953	ZNF500	MMMMMIMMMMMMMMD	86.67
954	ZNF501	MMMMMMMMMMMMMID	86.67
955	ZNF502	MMMMMMMMMMIIDDIDID	55.56
956	ZNF503	DDDDDDDDDDMMMMVVVVVVVVVV	58.33
957	ZNF506	IMMMMMMMMMMMIDIDD	64.71
958	ZNF507	MMMMMMMMMMIIDDIDID	55.56
959	ZNF510	MMMMMMMMMMMMMM	100.0
960	ZNF511	IIIMMMMMMMMMIIDDDDD	47.37
961	ZNF512	MMMMMMMMMMMIDIDID	64.71
962	ZNF512B	MMMMMMMMMMMMIDID	75.0
963	ZNF513	MMMMMMMMIIMMMDIDD	64.71
964	ZNF514	MMMMMMMMMMIDIDIDID	55.56
965	ZNF516	MMMMMMMMMIDIIDDIDID	47.37
966	ZNF517	MMMMMMMMMVVVVDDDDID	68.42
967	ZNF518A	MMMMMMMMMMMMMID	86.67
968	ZNF518B	MMMMMMMMMMMMMM	100.0
969	ZNF519	IIIMMMMMMMMMMIDDDD	55.56
970	ZNF521	IDMMMMMMMMMMMMM	86.67
971	ZNF524	IIDMMMMMMMMMMIIDDD	55.56
972	ZNF525	MMMMMMMMIMMMMMD	86.67
973	ZNF526	MMMMMMMMMMMMIDID	75.0
974	ZNF527	MMMMMMMMMMMMIIDD	75.0
975	ZNF528	MMMMMMMMMMMMMM	100.0
976	ZNF529	MMMMMMMMMMMMMID	86.67
977	ZNF530	MMMMMMMMMVVVVDDDIDD	68.42
978	ZNF540	MMMMMMMMMMMMMM	100.0
979	ZNF541	MMMMMMMMMMMMMM	100.0
980	ZNF543	MMMMMMMMMMMMMM	100.0
981	ZNF544	MMMMMIIMMMMMMDIDD	64.71
982	ZNF546	MMMMMMMMVVVVDDDIDIDD	60.0
983	ZNF547	MMMMMMMMMVVVVDDDIDD	68.42
984	ZNF548	MMMMMIMMMMMMMMD	86.67
985	ZNF549	MMMMMMMMMMMMMID	86.67
986	ZNF550	MIMMMMMMMMMMMMD	86.67
987	ZNF551	MMMMMMMMMMMMIDID	75.0
988	ZNF552	MMMMMMMMMMMMMID	86.67
989	ZNF554	MMMMMMMMMVVVVDIDDDD	68.42
990	ZNF555	MMMMMMMMMMMMMM	100.0
991	ZNF557	MMMMMIIMMMMMMMDD	75.0
992	ZNF558	MMMMMMMMMMMMMM	100.0
993	ZNF559	MMMMMMMMMMMMMID	86.67
994	ZNF561	MMMMMMMMMMMMMID	86.67
995	ZNF562	IIMMMMMMMMMMMMDD	75.0
996	ZNF563	IMMMMIDIDIIIIIIIDDDDDDDD	16.67
997	ZNF564	MMMMMMMMMVVVVDDDIDD	68.42
998	ZNF565	MMMMMMMMMMVVVDDDID	72.22
999	ZNF566	MMMMMMMMMMMMMID	86.67
1000	ZNF567	MMMMMIIMMMMMMMDD	75.0
1001	ZNF568	MMMMMMMMMMMMIDID	75.0
1002	ZNF569	MMMMMMMMMMMMMID	86.67
1003	ZNF57	MMIIDIIMMMMMMMIDDDD	47.37
1004	ZNF570	MMMMMMMMMMMMMM	100.0
1005	ZNF571	MMMMMMMMMMMMMID	86.67
1006	ZNF572	MMMMWWWWMMMMMMVVVV	100.0
1007	ZNF573	MMMMMMMMMMMMMID	86.67
1008	ZNF574	MMMMMMMMMMMMIDID	75.0
1009	ZNF575	MMMMMMMMMVVVVDDDDID	68.42
1010	ZNF576	IIIDMMMMMMMMMMDIDD	55.56
1011	ZNF577	MMMMMMMMMMMMMM	100.0
1012	ZNF578	DDDDMMMMMVVVVVDMMMM	73.68
1013	ZNF579	MIIIMMMMMMMMMDDIDD	55.56
1014	ZNF580	IIDMMMMMMMMMMMIDD	64.71
1015	ZNF581	IIDMMMMMMMMMMMMD	75.0
1016	ZNF582	MMMMMMMMMMMMIIDD	75.0
1017	ZNF583	MMMMMMMMIMMMMDID	75.0
1018	ZNF584	MMMMMMMMMMVVVDDDID	72.22
1019	ZNF585A	MMMMMMMMMMIDIDIDID	55.56
1020	ZNF585B	MMMMMMMMMMIDIDIDID	55.56
1021	ZNF586	MMMMMIMMMMMMMMD	86.67
1022	ZNF587	MMMMMMMMMMMMMID	86.67
1023	ZNF587B	MMMMMMMMMMVVVDDIDD	72.22
1024	ZNF589	MMMMMMMMMMMMIDID	75.0
1025	ZNF592	MMMMMMMMMMMMMID	86.67
1026	ZNF594	MMMMMMMMMVVVVDIDDDD	68.42
1027	ZNF595	MMMMMMMMMMMMIDID	75.0
1028	ZNF596	MMMMMMMMMMVVVDIDDD	72.22
1029	ZNF597	MMMMMMMMMMVVVDDDID	72.22
1030	ZNF598	IIDMMMMMMMMMMMDID	64.71
1031	ZNF599	MMMMMMMMMMMIDIDID	64.71
1032	ZNF600	MMMMMMMMMMMMIDID	75.0
1033	ZNF605	MMMMMMMMMVVVVDDIDDD	68.42
1034	ZNF606	MMMMIIMMMMMMMDIDD	64.71
1035	ZNF607	MMMMMMMMMMVVVDDDID	72.22
1036	ZNF608	MMMMMMMMMMVVVDDIDD	72.22
1037	ZNF609	MMMMMMMMMMMMMM	100.0
1038	ZNF610	MMIIIIMMMWWWWWIMMMM	73.68
1039	ZNF611	MMMMMMMMMMMMIDID	75.0
1040	ZNF613	MMMMMMMMMMMMIDID	75.0
1041	ZNF614	MMMMMMMMMMMMMM	100.0
1042	ZNF615	MMMMMMMMMMMMMID	86.67
1043	ZNF616	MMMMMMIMMMMMMMD	86.67
1044	ZNF618	MDDDDMMMMMMMMMVVVV	77.78
1045	ZNF619	MMMMMMMMMMIIDDIDID	55.56
1046	ZNF620	MMMMMMMMMMMMMM	100.0
1047	ZNF621	MIMMMMMMMMMMMMD	86.67
1048	ZNF623	MMMMMMMMIIMMMMDD	75.0
1049	ZNF624	MMMMMMMMMMIIDDIDID	55.56
1050	ZNF625	DDDDDDDDDDMMMMVVVVVVVVVV	58.33
1051	ZNF626	MMMMMMMMMMMMMID	86.67
1052	ZNF627	MMMMMMMMMMMMMM	100.0
1053	ZNF628	MMMMMMMMIIMMMDDM	75.0
1054	ZNF629	MMMMWWWWMMMMMMIIII	77.78
1055	ZNF630	MDDDDDDDMMMMMMIIIVVVV	52.38
1056	ZNF639	IIIDIMMMMMMMMIIDDDDD	40.0
1057	ZNF641	MMMMMMMMMMMIDIDID	64.71
1058	ZNF644	MMMMMMMMMMMMMID	86.67
1059	ZNF646	MMMMMIIMMMMMMDIDD	64.71
1060	ZNF649	MMMMMMMMMMMMMID	86.67
1061	ZNF652	MMMMMMMMMIIIIIDDDDD	47.37
1062	ZNF653	MMMMMMMMVVVVVDDDDIDD	65.0
1063	ZNF654	MMMMMMMMMMMMMM	100.0
1064	ZNF655	MMMMMMMMMIIIDIDIDDD	47.37
1065	ZNF658	MMMMMMMMMMVVVDDDID	72.22
1066	ZNF66	IIIDMMMMMMMMMMDIDD	55.56
1067	ZNF660	DDDIDDDDMMMMMMMVVVVVV	61.9
1068	ZNF664	MMMMMMMMMMMMMID	86.67
1069	ZNF665	MMMMMMMMMMVVVDDIDD	72.22
1070	ZNF668	IIIDIMMMMMMMMMIDDDD	47.37
1071	ZNF669	MMMMMMMMMMMMMID	86.67
1072	ZNF670	MMMMMMMMMMVVVDIDDD	72.22
1073	ZNF671	MMMMMMMMMMIDIDIDID	55.56
1074	ZNF672	MMMMMMMMMMMMMM	100.0
1075	ZNF674	MMMMMMMMMMMMMID	86.67
1076	ZNF675	MMMMMMMMMMMMMID	86.67
1077	ZNF677	IDIDIDMMMMMMMMMIIDD	47.37
1078	ZNF678	MMMMMMMMMMMMIIDD	75.0
1079	ZNF680	MMMMMMMMMMMMMM	100.0
1080	ZNF681	MMMMMMMMMMIDIDIDID	55.56
1081	ZNF682	MMMMMMMMMMMMMID	86.67
1082	ZNF683	DDDIDDDDMMMMIIIIIIIIIDDD	16.67
1083	ZNF684	MMMMMMMMMMMIDIDID	64.71
1084	ZNF687	MMMMMMMMMMMMMM	100.0
1085	ZNF688	MMMMMMMMMIIDIDIIDDD	47.37
1086	ZNF689	MMMMMMMMMMMIDIDID	64.71
1087	ZNF69	MMMMMMMMMMVVVDDIDD	72.22
1088	ZNF691	MMMMMIIMMMMMMDDID	64.71
1089	ZNF692	MMMMMMMMMMMMMID	86.67
1090	ZNF695	MMMMMMMMMMMMMM	100.0
1091	ZNF696	MMMMMMMMMMVVVDDIDD	72.22
1092	ZNF697	DDDDMMMMMMMMMMVVVV	77.78
1093	ZNF699	MMMMMMMMMMMMMM	100.0
1094	ZNF7	MMMMMIIMMMMMMMDD	75.0
1095	ZNF70	MMMMMMMMMVVVVDDDIDD	68.42
1096	ZNF700	MMMMMMMMMMMMMID	86.67
1097	ZNF701	MMMMMMMMMMMMIIDD	75.0
1098	ZNF703	DDDIDDDDDDMMMMMVVVVVVVV	56.52
1099	ZNF704	MMMDDMMMMMMMIIDIDI	55.56
1100	ZNF705E	MMMMMMMMMMMMMM	100.0
1101	ZNF706	IIIDMMMMMMMMMIIDDDD	47.37
1102	ZNF707	MMMMMMMMMMVVVDDIDD	72.22
1103	ZNF708	MMMMMMMMMMMMMM	100.0
1104	ZNF709	MMMMWWWWIIIIMMMMMM	77.78
1105	ZNF71	MMMMMIIMMMMMMMDD	75.0
1106	ZNF710	MMMMMMMMMMMMMID	86.67
1107	ZNF711	MMMMMMMMMMMMMID	86.67
1108	ZNF713	MMMMMMMMMMMMMM	100.0
1109	ZNF714	IIIDMMMMMMMMMMIDDD	55.56
1110	ZNF717	MMMMMMMMMMMMMID	86.67
1111	ZNF718	IIIDMMMMMMMMMMIDDD	55.56
1112	ZNF721	MMMMMMMMMMIIDDIDID	55.56
1113	ZNF724	IIIIMMMMMMMMMDIDDDD	47.37
1114	ZNF726	MMDDDDMMMMMMIIIIIIDD	40.0
1115	ZNF730	MMMMMMMMMMMMMM	100.0
1116	ZNF732	MMMIIDDMMMMMMMMM	75.0
1117	ZNF736	DDDIDIDDMMMMMMIIIIIIDD	27.27
1118	ZNF737	MMMMMMMMMMMMMM	100.0
1119	ZNF74	MMMMMMMMMMMMMID	86.67
1120	ZNF740	MMMMMMMMMMMMMM	100.0
1121	ZNF746	MMMIIMMMMMMMMIDDD	64.71
1122	ZNF747	MMMMMMMMMMIIIDDDID	55.56
1123	ZNF749	MMMMMMMMIMMMMMD	86.67
1124	ZNF750	MMMMMMMMMMMMMM	100.0
1125	ZNF75A	MMMMMMMMMMIIDDIDID	55.56
1126	ZNF75D	MMMMMMMMMMMMMID	86.67
1127	ZNF76	MMMMMMMMMMMMMM	100.0
1128	ZNF761	MMMMMMMMMMMMMM	100.0
1129	ZNF763	MMMMMMMMVVVVDIDIDDDD	60.0
1130	ZNF764	MMMMMIIMMMMMMDDID	64.71
1131	ZNF765	MMMMMMMMMMIDIDIDID	55.56
1132	ZNF766	MMMMMIIMMMMMMDIDD	64.71
1133	ZNF768	MMMMMMMVVVVVVDDIDDDDD	61.9
1134	ZNF77	MMIIMMMMMMMMMMDD	75.0
1135	ZNF770	MMMMMMMMMMMMIDID	75.0
1136	ZNF771	MMMMMIMMMMMMMMD	86.67
1137	ZNF772	MMMMMMMMMMMMMID	86.67
1138	ZNF773	MMMMMMMMMMMIIDDID	64.71
1139	ZNF774	MMMMMMMMMVVVVDIDDDD	68.42
1140	ZNF775	MMMMMMMMIDIDMMMM	75.0
1141	ZNF776	MMMMMMMMMMMMMM	100.0
1142	ZNF777	MMMMMMMMMVVVVDIDDDD	68.42
1143	ZNF778	MMMMMMMMMMVVVDDIDD	72.22
1144	ZNF780A	MMMMMMMMMMMMIDID	75.0
1145	ZNF780B	MMMMMMMMMMMMMM	100.0
1146	ZNF781	IMMMMMMMMMMIDIDIDD	55.56
1147	ZNF782	MMMMMMMMMMMMMID	86.67
1148	ZNF783	MMMMMMMMIIMMMMDD	75.0
1149	ZNF784	MMMMMMMMMMMMIDID	75.0
1150	ZNF785	MMMMMIIMMMMMMDDID	64.71
1151	ZNF786	MMMMMMMMMMMMMM	100.0
1152	ZNF787	IIIDMMMMMMMMMIIDDDD	47.37
1153	ZNF789	MMMMMIMMMMMMMMD	86.67
1154	ZNF79	MMMMMMMMMMIIDDIDID	55.56
1155	ZNF790	MIMMMMMMMMMMMMD	86.67
1156	ZNF791	MMMMMMMMMMMMMID	86.67
1157	ZNF792	MMMMMMMMMMVVVDDIDD	72.22
1158	ZNF793	IIIIIIMMMMWWWWWWWWIIIIDD	50.0
1159	ZNF799	MMMMIIIMMMMMMDIDDD	55.56
1160	ZNF8	MMMMMIIMMMMMMDDID	64.71
1161	ZNF80	DDDMMMMMMMMMMMVVV	82.35
1162	ZNF800	MMMMMMMMMMIDIDIDID	55.56
1163	ZNF804A	MMIDMMMMMMMMMMM	86.67
1164	ZNF805	MMMMMIMMMMMMMMD	86.67
1165	ZNF808	MMMMMMMMMMMMIDID	75.0
1166	ZNF81	MMMMMMMMMMMMMID	86.67
1167	ZNF813	MMMMMMMMMMIIDDIDID	55.56
1168	ZNF814	MMMMIIMMMMMMMMDD	75.0
1169	ZNF816	MMMMMMMMIIMMMDIDD	64.71
1170	ZNF821	IMMMMMMMMMMMMDID	75.0
1171	ZNF823	MMMMMMMMMMIIDIDIDD	55.56
1172	ZNF827	MMMMMMMMMMMMMM	100.0
1173	ZNF829	MMMMMMMMMMMMMM	100.0
1174	ZNF83	MMMMMMMMMMMMMID	86.67
1175	ZNF830	MMMMMMMMMMMMIDID	75.0
1176	ZNF831	MMWWWWWIIIIMMMMIIIIDDD	50.0
1177	ZNF836	MMMMMIIMMMMMMMWW	87.5
1178	ZNF837	MMMMMMMMVVVVVDIDDDDD	65.0
1179	ZNF84	MMMMMMMMMMMMIDID	75.0
1180	ZNF841	MMMMMMMMMIDIDIDIIDD	47.37
1181	ZNF843	DDDDMMMMMMMMMMVVVV	77.78
1182	ZNF844	IIIDIDIDIDIIIIIIIIDDDDDDDDDD	0.0
1183	ZNF845	MMMMMMMMMMIIIDDDID	55.56
1184	ZNF846	IMMMMMMMMMMMMMD	86.67
1185	ZNF85	IIMMMMMMMMMMMMDD	75.0
1186	ZNF850	MMMMMMMMVVVVVDIDDDDD	65.0
1187	ZNF852	MMMMMMMMMMMMMID	86.67
1188	ZNF853	IIIIMMMMMMMMMMDDDD	55.56
1189	ZNF865	MMMMMMMMMMIDIDIDID	55.56
1190	ZNF878	DDDDDDDDMMMMMMVVVVVVVV	63.64
1191	ZNF879	MMMMMMMMMMVVVDIDDD	72.22
1192	ZNF880	MMMMMMMMMMMMMID	86.67
1193	ZNF883	MMMMMMMMMMMMMID	86.67
1194	ZNF888	MMMMMMMMMVVVVDDIDDD	68.42
1195	ZNF891	MMMMMMMMMMMMMID	86.67
1196	ZNF90	MMMDDMMMMMMMIDIDII	55.56
1197	ZNF91	IMMMMMMMMMMMMDID	75.0
1198	ZNF92	MMMMMMMMMMMMMM	100.0
1199	ZNF93	MMMMMMMMMMMMMID	86.67
1200	ZSCAN10	IDIDMMMMMMMMMMMM	75.0
1201	ZSCAN12	MMMMMMMMMMMMIDID	75.0
1202	ZSCAN16	MMMMMMMMMMMMMID	86.67
1203	ZSCAN18	IIIDIDIDIDIMMMMMIIDDDDD	21.74
1204	ZSCAN2	MMMMMMMMMMIIDDIDID	55.56
1205	ZSCAN20	MMMDDDMMMMMMMMVVV	82.35
1206	ZSCAN21	MMMMMIIMMMMMMDIDD	64.71
1207	ZSCAN22	MMMMMMMMMMIIDDIDID	55.56
1208	ZSCAN23	DDDDDDMMMMMMMMIVVVVV	65.0
1209	ZSCAN25	MMMMMIMMMMMMMMD	86.67
1210	ZSCAN26	MMMMMMMMMMMMMM	100.0
1211	ZSCAN29	MMMMIIMMMMMMMDDM	75.0
1212	ZSCAN30	IIMMMMMMMMMMMDIDD	64.71
1213	ZSCAN31	MMMMMMMMMMMMMM	100.0
1214	ZSCAN32	MMMMMIMMMMMMMDID	75.0
1215	ZSCAN5A	MMMMMMMMMMMMMM	100.0
1216	ZSCAN9	MMMMMMMMMMIIDDIDID	55.56
1217	ZXDA	MMMMMMMMMMMMMM	100.0
1218	ZXDB	MMMMMMMMMMMMMID	86.67
1219	ZXDC	IIIDMMMMMMMMMIIDDDD	47.37
