## Supplementary material for "Gene-level alignment of single cell trajectories": cellalign_3state_strings_group_wise.csv

	Gene	alignment_string
1	R_div05 - Q_div05	M M M M M V W V V V V V V V V V W W W W W W W W W
2	R_div25 - Q_div25	M V W V V V V V V V V V V V V V W W W W W W W W W W W W W
3	R_div75 - Q_div75	M M M M M M M M V W V W V V V V V W W W W W
4	R_match - Q_match	M M M M M M M M M M M M M M V W
5	R_con05 - Q_con05	M W W W W W W W W M V V V V V V V V M M M M M
6	R_con25 - Q_con25	M W W W W M V V V M V M M M M M M M M
7	R_con75 - Q_con75	M W W W W W W W W W W W W M V V V V V V V V V V V V M
