## Supplementary material for "Gene-level alignment of single cell trajectories": TrAGEDy_5state_strings_group_wise_[euclidean_minimum].csv

	structure.c.4L..6L..7L..1L..2L..3L....Label...c..con05....con25...	c...M.M.M.M.V.V.V.V.V.I.I.I.I.I.D.I.D.D.D.D.D.D.D.D.D.D.....M.M.M.M.M.M.M.M.V.V.V.I.I.I.D.I.D.D.D.D.D.D...
1	div05	M M M M V V V V V I I I I I D I D D D D D D D D D D
2	div75	M M M M M M M M V V V I I I D I D D D D D D
3	match	M M M M M M M M M M M M M M M
4	con05	D D D D D D D D D I D I D I D I I I V V V V V V M M M
5	con25	D D D D D I D I D I D I V V V V M M M M M M M
6	con75	D D D D D D D D D D D D I D M M V V V V V V V V V V V V
