## Supplementary material for "Gene-level alignment of single cell trajectories": TrAGEDy_5state_strings_group_wise_[euclidean_nullcut].csv

	structure.c.4L..5L..6L..7L..1L..2L..3L....Label...c..con05...	c...M.M.M.M.M.M.M.M.I.D.I.D.I.D.I.D.I.D.I.D.I.D.....M.M.M.M.M.I.D.I.D.I.D.I.D.I.D.I.D.I.D.I.D.I.D.I.D...
1	div05	M M M M M M M M I D I D I D I D I D I D I D
2	div25	M M M M M I D I D I D I D I D I D I D I D I D I D
3	div75	M M M M M M M M M M M I D I D I D I D
4	match	M M M M M M M M M M M M M M M
5	con05	I D I D I D I D I D I D I D M M M M M M M M
6	con25	I D I D I D I D M M M M M M M M M M M
7	con75	I D I D I D I D I D I D I D I D I D I D M M M M M
